# Cell-Autonomous AR Dependence in Luminal Prostatic Epithelium Governs Survival and Lineage Plasticity

**DOI:** 10.64898/2026.02.13.705807

**Authors:** Dan Li, Naitao Wang, Wangxin Guo, Jude Owiredu, Woo Hyun Cho, Dana Schoeps, Shipeng Cheng, Hongjiong Zhang, Un In Chan, Chen Khuan Wong, Vaishnavi Reeya Callychurn, Hongsu Wang, Wenfei Kang, Ning Fan, H. Amalia Pasolli, Anurag Sharma, Anuradha Gopalan, Christopher E. Barbieri, Dong Gao, Ping Chi, Yu Chen

## Abstract

Prostate cancer resembles differentiated secretory luminal cells and shows cell-autonomous dependence on androgen receptor (AR) signaling, yet normal luminal cells are often considered dependent on paracrine stromal AR signaling. To resolve this, we conditionally deleted *Ar* in luminal acinar cells *in vivo*. *Ar*-deleted luminal cells persisted short-term, in contrast to the rapid regression observed after castration, but were impaired in regeneration and progressively lost. Their depletion was accompanied by replacement through basal-to-luminal differentiation of AR intact basal cells. Transcriptomic and chromatin profiling showed cell-autonomous suppression of the secretory program with induction of stemness, inflammatory, and epithelial-to-mesenchymal transition signatures after AR loss. Mechanistically, the MAP kinase pathway and downstream AP-1 transcription factors were activated and functionally validated, and MAP kinase inhibition selectively depleted AR-deleted luminal cells, indicating a compensatory survival pathway. These findings define intrinsic roles for luminal AR in maintaining differentiation, restraining plasticity, and sustaining regeneration and homeostatic turnover, providing a mechanistic basis for AR dependence in prostate cancer.
