## Supplementary Resource Tables for "Cell-Autonomous AR Dependence in Luminal Prostatic Epithelium Governs Survival and Lineage Plasticity"

### Sheet:  Supplementary table 1
The primers for genome typing used in this study
Primers	Sequences (5’ to 3’)	WT (bp)	Target gene (bp)
Tmprss2-CreER forward	GGTGGGCTCTCCTGGCCACA	300	380
Tmprss2-CreER WT reverse	TGCCATCCTGCCTGTGTCAGC
Tmprss2-CreER MUT reverse (Cre)	CTCGTTGCATCGACCGGTAA
Rosa26-CreER forward	TGGGCCTGGGAGAATCCCTT	800	200
Rosa26-CreER WT reverse	TGACGGGAGAGGTGATAGACA
Rosa26-CreER MUT reverse (Cre)	CTCGTTGCATCGACCGGTAA
LSL-EYFP WT forward	AAG GGA GCT GCA GTG GAG TA	297	212
LSL-EYFP WT reverse	CCG AAA ATC TGT GGG AAG TC
LSL-EYFP MUT forward (EYFP)	ACA TGG TCC TGC TGG AGT TC
LSL-EYFP MUT reverse (WPRE)	GGC ATT AAA GCA GCG TAT CC
P63-DreER WT forward	ACAGCCACAGTACACGAACC	518	806
P63-DreER WT reverse	GCATATACAGCACCTCCTAA
P63-DreER MUT forward	CTATTGCTTCCCGTATGGCTTTCA
P63-DreER MUT reverse	GTGTTGTAGGGGCTGGTGGACGAG
Rosa26-TLR WT forward	TTGGAGGCAGGAAGCACTTG	364	251
Rosa26-TLR MUT forward	ACCATCGTGGAACAGTACGAGC
Rosa26-TLR WT reverse	CCGACAAAACCGAAAATCTGTG
Rosa26-TLR MUT reverse	TTGGTCACCTTCAGCTTGGC
Arf/Y forward	AATGCATCACATTAAGTTGATACC	860	930
Arf/Y reverse	GCTGGGACCACCTACATCAC
The primary antibodies for IHC used in this study
Antigen	Dilution	Supplier	Catalog#
Ar	0.125ug/ml	Abcam	108341
Nkx3.1	0.6ug/ml	Athena Enzyme Systems	#0315
Trop2	1ug/ml	R&D Systems	AF1122
Ki67	1:100	Abcam	ab16667
BiP	1:100	Cell Signaling Technology	#3177
PERK	1:100	Cell Signaling Technology	#5683
Atg5	1:100	Cell Signaling Technology	#12994
Phospho-p44/42 MAPK (Erk1/2) (Thr202/Tyr204)	1:100	Cell Signaling Technology	#4370
Phospho-c-Jun (Ser63)	1:100	Cell Signaling Technology	#91952
Phospho-Stat3 (Tyr705)	1:100	Cell Signaling Technology	#9145
Phospho-ATF-2 (Thr71)/ATF-7 (Thr53) Antibody	1:100	Cell Signaling Technology	#24329
Integrin β1	1:100	Cell Signaling Technology	#34971
NF-κB p65	1:100	Cell Signaling Technology	#8242
The primary antibodies for indirect immunofluorescence (paraffin) used in this study
Antigen	Dilution	Supplier	Catalog#
Ar	0.125ug/ml	Abcam	108341
Trop2	1ug/ml	R&D Systems	AF1122
Nkx3.1	0.6ug/ml	Athena Enzyme Systems	#0315
EGFP/EYFP	2ug/ml	Abcam	ab13970
CD26(Dpp4)	2ug/ml	Biolegend	137807
Ck8	0.03ug/ml	Abcam	ab53280
p63	01:16:00	Ventana (Roche)	790-4509
Ck5	0.25ug/ml	Abcam	ab53121
The primary antibodies for direct immunofluorescence (cryosection) used in this study
Antigen	Dilution	Supplier	Catalog#
Ar	0.125ug/ml	Abcam	108341
Ck8 (on tissue)	1:100	Developmental Studies Hybridoma Bank	TROMA-I
Ck8 (on organoid)	0.03ug/ml	Abcam	ab53280
Ck5 (on tissue)	0.25ug/ml	Abcam	ab53121
Ck5 (on organoid)	1:100	BioLegend	Cat# 905901, RRID: AB_2565054
Trp63 (on tissue)	1:250	Abcam	ab124762
Trp63 (on organoid)	1:200	Biolegend	Cat#619002
ZsGreen	1:500	Clontech	632598
DsRed	1:250	Takara	632496
EGFP/EYFP	2ug/ml	Abcam	ab13970
Trop2	1ug/ml	R&D Systems	AF1122
Nkx3.1	0.6ug/ml	Athena Enzyme Systems	#0315
CD26(Dpp4)	2ug/ml	Biolegend	137807
FLAG (DYKDDDDK) Epitope Tag Antibody (L5), Rat Monoclonal	1ug/ml	Novus Biologicals	Cat#NBP1-06712, RRID: AB_3199528
The antibodies for FACS used in this study
Antibody	Dilution	Supplier	Catalog#
CD24-APC	1:500	Biolegend	101814
CD45-APC	1:500	Invitrogen	17-0451-83
Ter119-APC	1:500	Invitrogen	17-5921-82
CD31-APC	1:500	Invitrogen	17-0311-82
Trop2-APC	1:500	novusbio	FAB1122A
Epcam-APC/Cy7	1:500	Biolegend	118218
CD49f-PE	1:500	Biolegend	313612
CD49f-AF700	1:500	Invitrogen	56-0495-82
CD26-PE/Cyanine7	1:500	Biolegend	10368
The antibodies for western blot used in this study
Antibody	Dilution	Supplier	Catalog#
Anti-FLAG, Mouse monoclonal	1:500	Millipore Sigma	Cat#F3165, RRID: AB_259529
Anti-Androgen Receptor Antibody	1:500	Millipore Sigma	Cat#06-680, RRID: AB_310214
c-jun (60A8) Antibody, Rabbit Monoclonal	1:500	Cell Signaling Technology	Cat#9165, RRID: AB_2130165
Junb (C37F9) Antibody, Rabbit Monoclonal	1:500	Cell Signaling Technology	Cat#3753, RRID: AB_2130002
Jund (D-9) Antibody	1:500	Santa Cruz Biotechnology	Cat#sc-271938, RRID: AB_10650101
Anti-c-Fos antibody [EPR21930-238]	1:500	Abcam	Cat# ab222699, RRID: AB_2891049
Fosl1(D80B4) Antibody, Rabbit Monoclonal	1:500	Cell Signaling Technology	Cat# 5281, RRID: AB_10557418
anti-Fosl2 antibody	1:500	MyBioSource	Cat# MBS1495603
Fosb (5G4) Antibody, Rabbit Monoclonal	1:500	Cell Signaling Technology	Cat# 2251, RRID: AB_2106903
HRP Anti-beta Actin antibody [AC-15]	1:1000	Abcam	Cat# ab49900, RRID: AB_867494
The secondary antibodies used in this study
Antibody	Dilution	Supplier	Catalog#
Goat anti-rat IgG, Alexa Fluor 647	1:500	Invitrogen	A21247
Goat anti-Mouse IgG, Alexa Fluor 488	1:500	Invitrogen	A11029
Goat anti-rabbit IgG, Alexa Fluor 594	1:500	Invitrogen	A11037
Goat anti-Chicken IgY (H+L) Secondary Antibody, Alexa Fluor 488	1:500	Thermo Fisher Scientific	Cat# A-11039, RRID: AB_2534096
Alexa Fluor® 546 goat anti-rabbit IgG (H+L)	1:500	Thermo Fisher Scientific	Cat# A-11035, RRID: AB_2534093
Goat anti-Rat IgG (H+L) Cross-Adsorbed Secondary Antibody, Alexa Fluor 647	1:500	Thermo Fisher Scientific	Cat# A-21247, RRID: AB_141778
Chemicals, peptides, and recombinant proteins
Reagents	Dilution	Supplier	Catalog#
5α-Dihydrotestosterone (DHT) solution		Millipore Sigma	Cat# D-073-1ML
Matrigel		VWR	47743-722 (BD 356231)
Cell Recovery Solution		Corning	354253
Fibrinogen		Millipore Sigma	F3879-100MG
Thrombin		Millipore Sigma	T4648-1KU
RIPA buffer		Thermo Fisher Scientific	PI-89901
Halt Protease and Phosphatase Inhibitor Cocktails		Thermo Fisher Scientific	78444
4–15% Mini-PROTEAN TGX Stain-Free Protein Gels		BioRad	4568084
Doxycycline hydrochloride, ≥95.0 %, Powder		Sigma-Aldrich	D3447-500MG
10% Formalin, neutral buffered		Sigma-Aldrich	HT501128-4L
