## Supplementary material for "Cell-Autonomous AR Dependence in Luminal Prostatic Epithelium Governs Survival and Lineage Plasticity": Table S2

Luminal_CR vs Luminal_1
Term	ES	NES	NOM p-val	FDR q-val	FWER p-val	Gene %
HALLMARK_TNFA_SIGNALING_VIA_NFKB	0.569598025	2.09048332	0	0	0	17.58%
HALLMARK_TGF_BETA_SIGNALING	0.64844964	1.984679565	0	0	0	14.24%
HALLMARK_MITOTIC_SPINDLE	0.485706895	1.759728955	0	0.002760606	0.008	19.11%
HALLMARK_IL2_STAT5_SIGNALING	0.47081261	1.717152947	0	0.005176137	0.02	18.10%
HALLMARK_UV_RESPONSE_DN	0.48811063	1.705279739	0	0.004140909	0.02	11.85%
HALLMARK_IL6_JAK_STAT3_SIGNALING	0.518760125	1.682988553	0	0.004658523	0.027	23.02%
HALLMARK_INFLAMMATORY_RESPONSE	0.459346536	1.668653547	0	0.005176137	0.035	21.21%
HALLMARK_ESTROGEN_RESPONSE_EARLY	0.441049103	1.612068102	0	0.009317046	0.071	16.07%
HALLMARK_COAGULATION	0.472184785	1.60313257	0.004739336	0.009432071	0.08	15.82%
HALLMARK_APICAL_JUNCTION	0.441925037	1.587524566	0.001426534	0.010145228	0.093	15.05%
HALLMARK_NOTCH_SIGNALING	0.57197309	1.5650894	0.018272425	0.011481612	0.114	17.66%
HALLMARK_INTERFERON_GAMMA_RESPONSE	0.431814174	1.555631291	0.001410437	0.012077652	0.13	23.13%
HALLMARK_INTERFERON_ALPHA_RESPONSE	0.467125388	1.53620156	0.004615385	0.013617221	0.157	22.94%
HALLMARK_CHOLESTEROL_HOMEOSTASIS	0.4797788	1.532490586	0.011308562	0.013014286	0.162	15.58%
HALLMARK_EPITHELIAL_MESENCHYMAL_TRANSITION	0.421163417	1.528744709	0	0.012698788	0.167	12.33%
HALLMARK_APOPTOSIS	0.423225126	1.502047539	0.004291845	0.016046023	0.222	17.50%
HALLMARK_COMPLEMENT	0.399320347	1.435544394	0.007473842	0.031909359	0.408	12.87%
HALLMARK_KRAS_SIGNALING_UP	0.372710085	1.34187517	0.029535865	0.074536366	0.727	18.99%
HALLMARK_E2F_TARGETS	0.362939181	1.329044324	0.025034771	0.079276617	0.766	26.88%
HALLMARK_P53_PATHWAY	0.360319658	1.31399947	0.030898876	0.088046082	0.818	23.67%
HALLMARK_G2M_CHECKPOINT	0.359485961	1.308588709	0.023809524	0.087106983	0.831	26.93%
HALLMARK_ALLOGRAFT_REJECTION	0.362037928	1.295295655	0.044034091	0.094535075	0.87	19.37%
HALLMARK_HEDGEHOG_SIGNALING	0.460548126	1.291137777	0.126245847	0.094115665	0.877	16.32%
HALLMARK_MYOGENESIS	0.352822913	1.259324198	0.05899705	0.120992191	0.935	12.03%
HALLMARK_MYC_TARGETS_V1	0.339398613	1.23965108	0.07122093	0.135863232	0.957	21.45%
HALLMARK_ESTROGEN_RESPONSE_LATE	0.343317812	1.236186608	0.089871612	0.134420284	0.959	16.29%
HALLMARK_HYPOXIA	0.34085741	1.234241956	0.068775791	0.131550551	0.96	23.87%
HALLMARK_PI3K_AKT_MTOR_SIGNALING	0.35996599	1.203580357	0.147368421	0.163048301	0.984	15.49%
HALLMARK_REACTIVE_OXYGEN_SPECIES_PATHWAY	0.361131256	1.081430479	0.327419355	0.357189118	1	17.61%
HALLMARK_KRAS_SIGNALING_DN	0.295397262	1.030650349	0.4	0.458916265	1	13.64%
HALLMARK_UV_RESPONSE_UP	0.245856365	0.869448783	0.787446505	0.855164544	1	15.00%
HALLMARK_PEROXISOME	0.262069543	0.865609613	0.739534884	0.838016504	1	13.86%
HALLMARK_APICAL_SURFACE	0.298289847	0.86527685	0.682258065	0.813312216	1	15.23%
HALLMARK_WNT_BETA_CATENIN_SIGNALING	0.296365566	0.850844625	0.697068404	0.82142242	1	9.06%
HALLMARK_ANGIOGENESIS	0.267709134	0.762741331	0.848534202	0.936821556	1	11.85%
HALLMARK_SPERMATOGENESIS	-0.217632685	-0.777775937	0.931818182	0.932122784	1	9.05%
HALLMARK_HEME_METABOLISM	-0.244566777	-0.955173041	0.545150502	0.588554488	0.999	11.20%
HALLMARK_DNA_REPAIR	-0.258923705	-0.973915454	0.5	0.577029974	0.999	13.10%
HALLMARK_MYC_TARGETS_V2	-0.349424664	-1.143284715	0.215686275	0.230220493	0.936	5.06%
HALLMARK_XENOBIOTIC_METABOLISM	-0.334711092	-1.281881942	0.035369775	0.092728283	0.655	13.21%
HALLMARK_PANCREAS_BETA_CELLS	-0.484847331	-1.32893341	0.137019231	0.072355012	0.526	15.73%
HALLMARK_ADIPOGENESIS	-0.361971895	-1.426672765	0.006779661	0.036542935	0.289	14.93%
HALLMARK_BILE_ACID_METABOLISM	-0.403999039	-1.474324257	0.006269592	0.029530295	0.22	7.78%
HALLMARK_FATTY_ACID_METABOLISM	-0.394623882	-1.488651951	0.006309148	0.029116705	0.195	10.67%
HALLMARK_ANDROGEN_RESPONSE	-0.438533348	-1.555572171	0.011049724	0.020844914	0.126	4.31%
HALLMARK_OXIDATIVE_PHOSPHORYLATION	-0.419258711	-1.614161927	0.0078125	0.016120067	0.081	7.12%
HALLMARK_GLYCOLYSIS	-0.472903064	-1.840854593	0	0.001852881	0.008	14.76%
HALLMARK_UNFOLDED_PROTEIN_RESPONSE	-0.528201052	-1.907887957	0	0.001235254	0.004	9.29%
HALLMARK_MTORC1_SIGNALING	-0.488586628	-1.919475037	0	0.001389661	0.003	14.53%
HALLMARK_PROTEIN_SECRETION	-0.56074466	-1.946792725	0	0.001852881	0.002	10.07%
Luminal_2 vs Luminal_1
Term	ES	NES	NOM p-val	FDR q-val	FWER p-val	Gene %
HALLMARK_TNFA_SIGNALING_VIA_NFKB	0.650205629	2.342948832	0	0	0	9.78%
HALLMARK_NOTCH_SIGNALING	0.783541731	2.160115065	0	0.002392702	0.002	6.38%
HALLMARK_INFLAMMATORY_RESPONSE	0.600686682	2.156568385	0	0.001595135	0.002	11.65%
HALLMARK_CHOLESTEROL_HOMEOSTASIS	0.646723372	2.026811947	0.003344482	0.007178107	0.01	4.25%
HALLMARK_IL6_JAK_STAT3_SIGNALING	0.617126374	1.990154159	0.003546099	0.009092269	0.017	12.74%
HALLMARK_IL2_STAT5_SIGNALING	0.54078969	1.939405604	0	0.009570809	0.022	11.59%
HALLMARK_EPITHELIAL_MESENCHYMAL_TRANSITION	0.518609947	1.884790672	0	0.012305326	0.034	9.45%
HALLMARK_COAGULATION	0.558186488	1.865963996	0	0.012262599	0.039	11.50%
HALLMARK_COMPLEMENT	0.505703099	1.808361856	0.004484305	0.01648306	0.057	8.77%
HALLMARK_KRAS_SIGNALING_UP	0.497439657	1.80044585	0	0.015313294	0.059	15.82%
HALLMARK_INTERFERON_GAMMA_RESPONSE	0.504567222	1.770948397	0	0.017836508	0.075	14.06%
HALLMARK_APICAL_SURFACE	0.590959744	1.728118771	0.011111111	0.020138577	0.091	12.26%
HALLMARK_P53_PATHWAY	0.480695942	1.715398156	0	0.019877834	0.097	11.31%
HALLMARK_APICAL_JUNCTION	0.473070706	1.696132969	0.004166667	0.020508876	0.108	13.04%
HALLMARK_HYPOXIA	0.465952547	1.659821085	0.004464286	0.023607996	0.127	9.97%
HALLMARK_TGF_BETA_SIGNALING	0.553997378	1.650340815	0.015060241	0.023328847	0.132	12.01%
HALLMARK_APOPTOSIS	0.472231017	1.626725012	0.004219409	0.024630759	0.146	10.54%
HALLMARK_ESTROGEN_RESPONSE_EARLY	0.429345895	1.526725134	0.019685039	0.039612515	0.225	11.63%
HALLMARK_UV_RESPONSE_DN	0.428539228	1.519989212	0.007633588	0.039416621	0.233	10.88%
HALLMARK_INTERFERON_ALPHA_RESPONSE	0.466886888	1.518946627	0.017793594	0.037804696	0.236	18.61%
HALLMARK_KRAS_SIGNALING_DN	0.425391262	1.478018818	0.021126761	0.04500559	0.287	6.82%
HALLMARK_ESTROGEN_RESPONSE_LATE	0.388291057	1.380198265	0.043137255	0.07547888	0.447	9.65%
HALLMARK_MITOTIC_SPINDLE	0.385173782	1.373202097	0.02690583	0.075734228	0.466	10.77%
HALLMARK_ANGIOGENESIS	0.479364314	1.335231721	0.114035088	0.088330592	0.532	4.58%
HALLMARK_HEDGEHOG_SIGNALING	0.485672554	1.332047867	0.127777778	0.08671153	0.535	9.81%
HALLMARK_MYOGENESIS	0.362346581	1.307725158	0.060606061	0.094603766	0.582	13.38%
HALLMARK_ALLOGRAFT_REJECTION	0.363005373	1.30292747	0.028688525	0.093049532	0.589	18.03%
HALLMARK_UV_RESPONSE_UP	0.31101563	1.071733564	0.292592593	0.32711658	0.96	13.89%
HALLMARK_G2M_CHECKPOINT	0.266888714	0.963405584	0.543269231	0.552136673	0.992	11.37%
HALLMARK_WNT_BETA_CATENIN_SIGNALING	0.322122821	0.94177477	0.541420118	0.591396241	0.995	3.36%
HALLMARK_PEROXISOME	0.268741134	0.89369143	0.684375	0.701447681	1	13.61%
HALLMARK_E2F_TARGETS	0.245152829	0.869291367	0.76119403	0.741662928	1	13.21%
HALLMARK_PI3K_AKT_MTOR_SIGNALING	-0.276477566	-0.846865938	0.767142857	0.780702233	1	24.21%
HALLMARK_REACTIVE_OXYGEN_SPECIES_PATHWAY	-0.311691429	-0.859080328	0.702662722	0.799798279	1	9.51%
HALLMARK_SPERMATOGENESIS	-0.32159353	-0.977507698	0.498611111	0.568121007	1	15.38%
HALLMARK_BILE_ACID_METABOLISM	-0.345383685	-1.044545698	0.374639769	0.451023863	1	25.08%
HALLMARK_HEME_METABOLISM	-0.328935309	-1.064410618	0.329396325	0.436060254	1	16.27%
HALLMARK_MYC_TARGETS_V1	-0.335452212	-1.090567765	0.276864728	0.407264281	1	23.21%
HALLMARK_DNA_REPAIR	-0.377835111	-1.209839264	0.141721854	0.207885109	0.995	20.99%
HALLMARK_FATTY_ACID_METABOLISM	-0.39439096	-1.24583894	0.103641457	0.176878819	0.974	20.24%
HALLMARK_XENOBIOTIC_METABOLISM	-0.392992134	-1.267305219	0.073924731	0.163261071	0.949	13.56%
HALLMARK_ANDROGEN_RESPONSE	-0.43030008	-1.286839215	0.095305832	0.155954786	0.923	6.15%
HALLMARK_ADIPOGENESIS	-0.392777256	-1.289486931	0.052971576	0.17182466	0.919	17.07%
HALLMARK_PANCREAS_BETA_CELLS	-0.544590228	-1.29064385	0.138535032	0.195317924	0.917	12.03%
HALLMARK_MYC_TARGETS_V2	-0.499083045	-1.39978091	0.05377907	0.084366297	0.624	23.96%
HALLMARK_GLYCOLYSIS	-0.426693904	-1.400783327	0.012674271	0.100354939	0.622	17.41%
HALLMARK_OXIDATIVE_PHOSPHORYLATION	-0.45068041	-1.470635618	0.001283697	0.063397586	0.394	23.16%
HALLMARK_MTORC1_SIGNALING	-0.502773791	-1.637835152	0	0.011958718	0.066	14.64%
HALLMARK_PROTEIN_SECRETION	-0.603220811	-1.802426415	0	0.001965817	0.008	12.03%
HALLMARK_UNFOLDED_PROTEIN_RESPONSE	-0.653953169	-1.972095005	0	0	0	12.75%
