## Supplementary material for "Cell-Autonomous AR Dependence in Luminal Prostatic Epithelium Governs Survival and Lineage Plasticity": Table S3

Motif Name	Consensus	P-value	Log P-value	q-value (Benjamini)	# of Target Sequences with Motif(of 999)	% of Target Sequences with Motif	# of Background Sequences with Motif(of 93363)	% of Background Sequences with Motif
ARE(NR)/LNCAP-AR-ChIP-Seq(GSE27824)/Homer	RGRACASNSTGTYCYB	1.00E-85	-1.96E+02	0	145	14.51%	1568.5	1.68%
GRE(NR),IR3/RAW264.7-GRE-ChIP-Seq(Unpublished)/Homer	VAGRACAKWCTGTYC	1.00E-84	-1.94E+02	0	141	14.11%	1480.7	1.59%
GRE(NR),IR3/A549-GR-ChIP-Seq(GSE32465)/Homer	NRGVACABNVTGTYCY	1.00E-78	-1.82E+02	0	108	10.81%	808.8	0.87%
PGR(NR)/EndoStromal-PGR-ChIP-Seq(GSE69539)/Homer	AAGAACATWHTGTTC	1.00E-66	-1.53E+02	0	128	12.81%	1650.8	1.77%
PR(NR)/T47D-PR-ChIP-Seq(GSE31130)/Homer	VAGRACAKNCTGTBC	1.00E-44	-1.04E+02	0	323	32.33%	13551.2	14.54%
AR-halfsite(NR)/LNCaP-AR-ChIP-Seq(GSE27824)/Homer	CCAGGAACAG	1.00E-22	-5.23E+01	0	396	39.64%	23573.5	25.29%
FOXA1:AR(Forkhead,NR)/LNCAP-AR-ChIP-Seq(GSE27824)/Homer	AGTAAACAAAAAAGAACAND	1.00E-18	-4.20E+01	0	41	4.10%	647.5	0.69%
RARa(NR)/K562-RARa-ChIP-Seq(Encode)/Homer	TTGAMCTTTG	1.00E-04	-1.01E+01	0.0022	198	19.82%	14104.4	15.13%
Erra(NR)/HepG2-Erra-ChIP-Seq(GSE31477)/Homer	CAAAGGTCAG	1.00E-03	-9.09E+00	0.0055	152	15.22%	10545.4	11.31%
PPARE(NR),DR1/3T3L1-Pparg-ChIP-Seq(GSE13511)/Homer	TGACCTTTGCCCCA	1.00E-03	-7.79E+00	0.0181	61	6.11%	3605.8	3.87%
TR4(NR),DR1/Hela-TR4-ChIP-Seq(GSE24685)/Homer	GAGGTCAAAGGTCA	1.00E-03	-7.73E+00	0.0181	11	1.10%	295.9	0.32%
HNF4a(NR),DR1/HepG2-HNF4a-ChIP-Seq(GSE25021)/Homer	CARRGKBCAAAGTYCA	1.00E-03	-7.31E+00	0.0245	36	3.60%	1861	2.00%
RXR(NR),DR1/3T3L1-RXR-ChIP-Seq(GSE13511)/Homer	TAGGGCAAAGGTCA	1.00E-03	-6.93E+00	0.0332	68	6.81%	4273.1	4.58%
EAR2(NR)/K562-NR2F6-ChIP-Seq(Encode)/Homer	NRBCARRGGTCA	1.00E-02	-6.78E+00	0.0357	78	7.81%	5078.4	5.45%
AP-2gamma(AP2)/MCF7-TFAP2C-ChIP-Seq(GSE21234)/Homer	SCCTSAGGSCAW	1.00E-02	-6.70E+00	0.036	58	5.81%	3545.6	3.80%
THRb(NR)/Liver-NR1A2-ChIP-Seq(GSE52613)/Homer	TRAGGTCA	1.00E-02	-6.70E+00	0.036	267	26.73%	21061.2	22.60%
ELF5(ETS)/T47D-ELF5-ChIP-Seq(GSE30407)/Homer	ACVAGGAAGT	1.00E-02	-6.28E+00	0.0486	83	8.31%	5574.4	5.98%
COUP-TFII(NR)/K562-NR2F1-ChIP-Seq(Encode)/Homer	GKBCARAGGTCA	1.00E-02	-6.12E+00	0.0537	84	8.41%	5687.4	6.10%
PPARa(NR),DR1/Liver-Ppara-ChIP-Seq(GSE47954)/Homer	VNAGGKCAAAGGTCA	1.00E-02	-6.07E+00	0.0537	66	6.61%	4271.7	4.58%
AP-2alpha(AP2)/Hela-AP2alpha-ChIP-Seq(GSE31477)/Homer	ATGCCCTGAGGC	1.00E-02	-5.84E+00	0.0638	44	4.40%	2622.7	2.81%
SF1(NR)/H295R-Nr5a1-ChIP-Seq(GSE44220)/Homer	CAAGGHCANV	1.00E-02	-5.80E+00	0.0638	34	3.40%	1893.1	2.03%
ZNF675(Zf)/HEK293-ZNF675.GFP-ChIP-Seq(GSE58341)/Homer	ARGAGGMCAAAATGW	1.00E-02	-5.00E+00	0.1343	13	1.30%	542.1	0.58%
PRDM15(Zf)/ESC-Prdm15-ChIP-Seq(GSE73694)/Homer	YCCDNTCCAGGTTTT	1.00E-02	-4.99E+00	0.1343	64	6.41%	4325.7	4.64%
HRE(HSF)/HepG2-HSF1-ChIP-Seq(GSE31477)/Homer	BSTTCTRGAABVTTCYAGAA	1.00E-02	-4.98E+00	0.1343	14	1.40%	606.6	0.65%
ELF3(ETS)/PDAC-ELF3-ChIP-Seq(GSE64557)/Homer	ANCAGGAAGT	1.00E-02	-4.80E+00	0.145	85	8.51%	6076.1	6.52%
Gata2(Zf)/K562-GATA2-ChIP-Seq(GSE18829)/Homer	BBCTTATCTS	1.00E-02	-4.63E+00	0.1657	75	7.51%	5298.2	5.68%
Gata4(Zf)/Heart-Gata4-ChIP-Seq(GSE35151)/Homer	NBWGATAAGR	1.00E-02	-4.63E+00	0.1657	105	10.51%	7789.5	8.36%
ERRg(NR)/Kidney-ESRRG-ChIP-Seq(GSE104905)/Homer	GTGACCTTGRVN	1.00E-01	-4.59E+00	0.1657	52	5.21%	3453.7	3.71%
TRPS1(Zf)/MCF7-TRPS1-ChIP-Seq(GSE107013)/Homer	AGATAAGANN	1.00E-01	-4.48E+00	0.1724	189	18.92%	15070.1	16.17%
Gata6(Zf)/HUG1N-GATA6-ChIP-Seq(GSE51936)/Homer	YCTTATCTBN	1.00E-01	-4.47E+00	0.1724	99	9.91%	7332.6	7.87%
Zic(Zf)/Cerebellum-ZIC1.2-ChIP-Seq(GSE60731)/Homer	CCTGCTGAGH	1.00E-01	-4.17E+00	0.2203	54	5.41%	3700.8	3.97%
TATA-Box(TBP)/Promoter/Homer	CCTTTTAWAGSC	1.00E-01	-4.06E+00	0.2363	98	9.81%	7369.5	7.91%
Gata1(Zf)/K562-GATA1-ChIP-Seq(GSE18829)/Homer	SAGATAAGRV	1.00E-01	-3.97E+00	0.2518	66	6.61%	4723.8	5.07%
Zac1(Zf)/Neuro2A-Plagl1-ChIP-Seq(GSE75942)/Homer	HAWGRGGCCM	1.00E-01	-3.87E+00	0.2702	131	13.11%	10259.6	11.01%
ZBTB12(Zf)/HEK293-ZBTB12.GFP-ChIP-Seq(GSE58341)/Homer	NGNTCTAGAACCNGV	1.00E-01	-3.65E+00	0.3271	26	2.60%	1597.1	1.71%
EHF(ETS)/LoVo-EHF-ChIP-Seq(GSE49402)/Homer	AVCAGGAAGT	1.00E-01	-3.62E+00	0.329	125	12.51%	9837	10.55%
GATA3(Zf)/iTreg-Gata3-ChIP-Seq(GSE20898)/Homer	AGATAASR	1.00E-01	-3.36E+00	0.4126	145	14.51%	11682.6	12.54%
Nr5a2(NR)/mES-Nr5a2-ChIP-Seq(GSE19019)/Homer	BTCAAGGTCA	1.00E-01	-3.19E+00	0.4747	31	3.10%	2063.8	2.21%
Esrrb(NR)/mES-Esrrb-ChIP-Seq(GSE11431)/Homer	KTGACCTTGA	1.00E-01	-3.14E+00	0.4895	40	4.00%	2798	3.00%
STAT6(Stat)/CD4-Stat6-ChIP-Seq(GSE22104)/Homer	ABTTCYYRRGAA	1.00E-01	-3.11E+00	0.4927	39	3.90%	2723.1	2.92%
Nr5a2(NR)/Pancreas-LRH1-ChIP-Seq(GSE34295)/Homer	BTCAAGGTCA	1.00E-01	-3.09E+00	0.4927	41	4.10%	2890.1	3.10%
IRF8(IRF)/BMDM-IRF8-ChIP-Seq(GSE77884)/Homer	GRAASTGAAAST	1.00E-01	-3.06E+00	0.4933	28	2.80%	1853	1.99%
E2A(bHLH)/proBcell-E2A-ChIP-Seq(GSE21978)/Homer	DNRCAGCTGY	1.00E-01	-3.05E+00	0.4933	79	7.91%	6084.7	6.53%
Mef2c(MADS)/GM12878-Mef2c-ChIP-Seq(GSE32465)/Homer	DCYAAAAATAGM	1.00E-01	-3.04E+00	0.4933	30	3.00%	2014.2	2.16%
p73(p53)/Trachea-p73-ChIP-Seq(PRJNA310161)/Homer	NRRRCAWGTCCDGRCATGYY	1.00E-01	-3.03E+00	0.4933	6	0.60%	242.8	0.26%
Isl1(Homeobox)/Neuron-Isl1-ChIP-Seq(GSE31456)/Homer	CTAATKGV	1.00E-01	-2.98E+00	0.4933	122	12.21%	9832.9	10.55%
Lhx1(Homeobox)/EmbryoCarcinoma-Lhx1-ChIP-Seq(GSE70957)/Homer	NNYTAATTAR	1.00E-01	-2.92E+00	0.5069	72	7.21%	5531.6	5.94%
LEF1(HMG)/H1-LEF1-ChIP-Seq(GSE64758)/Homer	CCTTTGATST	1.00E-01	-2.83E+00	0.5388	52	5.21%	3865.8	4.15%
Hoxb4(Homeobox)/ES-Hoxb4-ChIP-Seq(GSE34014)/Homer	TGATTRATGGCY	1.00E-01	-2.82E+00	0.5388	16	1.60%	963.5	1.03%
Ascl1(bHLH)/NeuralTubes-Ascl1-ChIP-Seq(GSE55840)/Homer	NNVVCAGCTGBN	1.00E-01	-2.72E+00	0.5785	87	8.71%	6890.7	7.39%
HRE(HSF)/Striatum-HSF1-ChIP-Seq(GSE38000)/Homer	TTCTAGAABNTTCTA	1.00E-01	-2.69E+00	0.5864	16	1.60%	981.2	1.05%
WT1(Zf)/Kidney-WT1-ChIP-Seq(GSE90016)/Homer	MCTCCCMCRCAB	1.00E-01	-2.66E+00	0.5948	26	2.60%	1770.2	1.90%
HIF-1b(HLH)/T47D-HIF1b-ChIP-Seq(GSE59937)/Homer	RTACGTGC	1.00E-01	-2.60E+00	0.6177	56	5.61%	4273.8	4.59%
KLF3(Zf)/MEF-Klf3-ChIP-Seq(GSE44748)/Homer	NRGCCCCRCCCHBNN	1.00E-01	-2.55E+00	0.6349	18	1.80%	1156.5	1.24%
STAT6(Stat)/Macrophage-Stat6-ChIP-Seq(GSE38377)/Homer	TTCCKNAGAA	1.00E-01	-2.52E+00	0.6461	38	3.80%	2783.7	2.99%
Nkx2.1(Homeobox)/LungAC-Nkx2.1-ChIP-Seq(GSE43252)/Homer	RSCACTYRAG	1.00E-01	-2.50E+00	0.6479	169	16.92%	14237.4	15.28%
Lhx3(Homeobox)/Neuron-Lhx3-ChIP-Seq(GSE31456)/Homer	ADBTAATTAR	1.00E-01	-2.49E+00	0.6479	110	11.01%	8996.5	9.65%
GFY-Staf(?,Zf)/Promoter/Homer	RACTACAATTCCCAGAAKGC	1.00E-01	-2.43E+00	0.665	3	0.30%	97.3	0.10%
Nur77(NR)/K562-NR4A1-ChIP-Seq(GSE31363)/Homer	TGACCTTTNCNT	1.00E-01	-2.41E+00	0.6682	16	1.60%	1023.6	1.10%
FOXM1(Forkhead)/MCF7-FOXM1-ChIP-Seq(GSE72977)/Homer	TRTTTACTTW	1.00E-01	-2.34E+00	0.7064	128	12.81%	10664.4	11.44%
RAR:RXR(NR),DR0/ES-RAR-ChIP-Seq(GSE56893)/Homer	AGGTCAAGGTCA	1.00E+00	-2.30E+00	0.7221	8	0.80%	435.9	0.47%
EBF2(EBF)/BrownAdipose-EBF2-ChIP-Seq(GSE97114)/Homer	NABTCCCWDGGGAVH	1.00E+00	-2.27E+00	0.7316	44	4.40%	3357	3.60%
CArG(MADS)/PUER-Srf-ChIP-Seq(Sullivan_et_al.)/Homer	CCATATATGGNM	1.00E+00	-2.20E+00	0.7716	19	1.90%	1297.6	1.39%
Nkx6.1(Homeobox)/Islet-Nkx6.1-ChIP-Seq(GSE40975)/Homer	GKTAATGR	1.00E+00	-2.16E+00	0.7911	177	17.72%	15156.2	16.26%
HIF2a(bHLH)/785_O-HIF2a-ChIP-Seq(GSE34871)/Homer	GCACGTACCC	1.00E+00	-2.14E+00	0.7937	18	1.80%	1228.3	1.32%
COUP-TFII(NR)/Artia-Nr2f2-ChIP-Seq(GSE46497)/Homer	AGRGGTCA	1.00E+00	-2.14E+00	0.7937	92	9.21%	7574.9	8.13%
ZNF189(Zf)/HEK293-ZNF189.GFP-ChIP-Seq(GSE58341)/Homer	TGGAACAGMA	1.00E+00	-2.09E+00	0.8112	50	5.01%	3928.4	4.22%
GATA(Zf),IR3/iTreg-Gata3-ChIP-Seq(GSE20898)/Homer	NNNNNBAGATAWYATCTVHN	1.00E+00	-2.05E+00	0.832	19	1.90%	1327.6	1.42%
Fox:Ebox(Forkhead,bHLH)/Panc1-Foxa2-ChIP-Seq(GSE47459)/Homer	NNNVCTGWGYAAACASN	1.00E+00	-2.05E+00	0.832	111	11.11%	9306.4	9.99%
Tcf12(bHLH)/GM12878-Tcf12-ChIP-Seq(GSE32465)/Homer	VCAGCTGYTG	1.00E+00	-2.03E+00	0.832	54	5.41%	4295.8	4.61%
HOXA1(Homeobox)/mES-Hoxa1-ChIP-Seq(SRP084292)/Homer	TGATKGATGR	1.00E+00	-2.03E+00	0.832	16	1.60%	1089.8	1.17%
Nkx2.2(Homeobox)/NPC-Nkx2.2-ChIP-Seq(GSE61673)/Homer	BTBRAGTGSN	1.00E+00	-2.00E+00	0.832	101	10.11%	8444.8	9.06%
Rbpj1(?)/Panc1-Rbpj1-ChIP-Seq(GSE47459)/Homer	HTTTCCCASG	1.00E+00	-1.96E+00	0.8501	82	8.21%	6778.5	7.27%
Six2(Homeobox)/NephronProgenitor-Six2-ChIP-Seq(GSE39837)/Homer	GWAAYHTGAKMC	1.00E+00	-1.92E+00	0.8683	65	6.51%	5297.1	5.68%
En1(Homeobox)/SUM149-EN1-ChIP-Seq(GSE120957)/Homer	NDCTAATTAS	1.00E+00	-1.87E+00	0.9003	118	11.81%	10028.5	10.76%
Pax8(Paired,Homeobox)/Thyroid-Pax8-ChIP-Seq(GSE26938)/Homer	GTCATGCHTGRCTGS	1.00E+00	-1.86E+00	0.901	17	1.70%	1203.2	1.29%
Gli2(Zf)/GM2-Gli2-ChIP-Chip(GSE112702)/Homer	YSTGGGTGGTCT	1.00E+00	-1.86E+00	0.901	10	1.00%	641.2	0.69%
Mef2d(MADS)/Retina-Mef2d-ChIP-Seq(GSE61391)/Homer	GCTATTTTTAGC	1.00E+00	-1.84E+00	0.901	13	1.30%	883.4	0.95%
Hnf6b(Homeobox)/LNCaP-Hnf6b-ChIP-Seq(GSE106305)/Homer	TATTGAYY	1.00E+00	-1.80E+00	0.9246	50	5.01%	4037.4	4.33%
Elf4(ETS)/BMDM-Elf4-ChIP-Seq(GSE88699)/Homer	ACTTCCKGKT	1.00E+00	-1.79E+00	0.9246	90	9.01%	7571.4	8.12%
Bapx1(Homeobox)/VertebralCol-Bapx1-ChIP-Seq(GSE36672)/Homer	TTRAGTGSYK	1.00E+00	-1.79E+00	0.9246	117	11.71%	9990.7	10.72%
RORgt(NR)/EL4-RORgt.Flag-ChIP-Seq(GSE56019)/Homer	AAYTAGGTCA	1.00E+00	-1.77E+00	0.9246	9	0.90%	576.4	0.62%
RORgt(NR)/EL4-RORgt.Flag-ChIP-Seq(GSE56019)/Homer	AAYTAGGTCA	1.00E+00	-1.77E+00	0.9246	9	0.90%	576.4	0.62%
Hoxd10(Homeobox)/ChickenMSG-Hoxd10.Flag-ChIP-Seq(GSE86088)/Homer	GGCMATGAAA	1.00E+00	-1.77E+00	0.9246	90	9.01%	7584.9	8.14%
CEBP:CEBP(bZIP)/MEF-Chop-ChIP-Seq(GSE35681)/Homer	NTNATGCAAYMNNHTGMAAY	1.00E+00	-1.74E+00	0.9246	9	0.90%	580.9	0.62%
DUX(Homeobox)/C2C12-Dux-ChIP-Seq(GSE87279)/Homer	BCWGATTCAATCAAN	1.00E+00	-1.74E+00	0.9246	1	0.10%	18.6	0.02%
T1ISRE(IRF)/ThioMac-Ifnb-Expression/Homer	ACTTTCGTTTCT	1.00E+00	-1.71E+00	0.9246	2	0.20%	72	0.08%
Max(bHLH)/K562-Max-ChIP-Seq(GSE31477)/Homer	RCCACGTGGYYN	1.00E+00	-1.69E+00	0.9246	34	3.40%	2686.8	2.88%
STAT5(Stat)/mCD4+-Stat5-ChIP-Seq(GSE12346)/Homer	RTTTCTNAGAAA	1.00E+00	-1.67E+00	0.9303	24	2.40%	1834.5	1.97%
Hoxa9(Homeobox)/ChickenMSG-Hoxa9.Flag-ChIP-Seq(GSE86088)/Homer	RGCAATNAAA	1.00E+00	-1.65E+00	0.9354	198	19.82%	17424.3	18.70%
FoxD3(forkhead)/ZebrafishEmbryo-Foxd3.biotin-ChIP-seq(GSE106676)/Homer	TGTTTAYTTAGC	1.00E+00	-1.61E+00	0.964	87	8.71%	7401.7	7.94%
SPDEF(ETS)/VCaP-SPDEF-ChIP-Seq(SRA014231)/Homer	ASWTCCTGBT	1.00E+00	-1.59E+00	0.9751	86	8.61%	7324.7	7.86%
RAR:RXR(NR),DR5/ES-RAR-ChIP-Seq(GSE56893)/Homer	RGGTCADNNAGAGGTCAV	1.00E+00	-1.57E+00	0.9845	2	0.20%	80	0.09%
bHLHE41(bHLH)/proB-Bhlhe41-ChIP-Seq(GSE93764)/Homer	KCACGTGMCN	1.00E+00	-1.57E+00	0.9845	50	5.01%	4130.7	4.43%
ZNF692(Zf)/HEK293-ZNF692.GFP-ChIP-Seq(GSE58341)/Homer	GTGGGCCCCA	1.00E+00	-1.56E+00	0.9845	4	0.40%	219.2	0.24%
Foxa3(Forkhead)/Liver-Foxa3-ChIP-Seq(GSE77670)/Homer	BSNTGTTTACWYWGN	1.00E+00	-1.56E+00	0.9845	46	4.60%	3784	4.06%
FOXA1(Forkhead)/LNCAP-FOXA1-ChIP-Seq(GSE27824)/Homer	WAAGTAAACA	1.00E+00	-1.54E+00	0.9845	141	14.11%	12323.7	13.22%
Chop(bZIP)/MEF-Chop-ChIP-Seq(GSE35681)/Homer	ATTGCATCAT	1.00E+00	-1.51E+00	0.9943	14	1.40%	1030.5	1.11%
NF1(CTF)/LNCAP-NF1-ChIP-Seq(Unpublished)/Homer	CYTGGCABNSTGCCAR	1.00E+00	-1.49E+00	1	35	3.50%	2843.7	3.05%
Zfp809(Zf)/ES-Zfp809-ChIP-Seq(GSE70799)/Homer	GGGGCTYGKCTGGGA	1.00E+00	-1.47E+00	1	7	0.70%	462.5	0.50%
KLF1(Zf)/HUDEP2-KLF1-CutnRun(GSE136251)/Homer	VDGGGYGGGGCY	1.00E+00	-1.45E+00	1	29	2.90%	2333.9	2.50%
ZNF528(Zf)/HEK293-ZNF528.GFP-ChIP-Seq(GSE58341)/Homer	AGAAATGACTTCCCT	1.00E+00	-1.45E+00	1	1	0.10%	25.3	0.03%
ZNF41(Zf)/HEK293-ZNF41.GFP-ChIP-Seq(GSE58341)/Homer	CCTCATGGTGYCYTWYTCCCTTGTG	1.00E+00	-1.43E+00	1	2	0.20%	87.1	0.09%
Egr2(Zf)/Thymocytes-Egr2-ChIP-Seq(GSE34254)/Homer	NGCGTGGGCGGR	1.00E+00	-1.43E+00	1	6	0.60%	388.6	0.42%
VDR(NR),DR3/GM10855-VDR+vitD-ChIP-Seq(GSE22484)/Homer	ARAGGTCANWGAGTTCANNN	1.00E+00	-1.40E+00	1	9	0.90%	636.1	0.68%
ZNF317(Zf)/HEK293-ZNF317.GFP-ChIP-Seq(GSE58341)/Homer	GTCWGCTGTYYCTCT	1.00E+00	-1.40E+00	1	5	0.50%	313.1	0.34%
Atf4(bZIP)/MEF-Atf4-ChIP-Seq(GSE35681)/Homer	MTGATGCAAT	1.00E+00	-1.39E+00	1	17	1.70%	1314.8	1.41%
CTCF-SatelliteElement(Zf?)/CD4+-CTCF-ChIP-Seq(Barski_et_al.)/Homer	TGCAGTTCCMVNWRTGGCCA	1.00E+00	-1.37E+00	1	4	0.40%	238	0.26%
p53(p53)/Saos-p53-ChIP-Seq(GSE15780)/Homer	RRCATGYCYRGRCATGYYYN	1.00E+00	-1.35E+00	1	7	0.70%	480.7	0.52%
p53(p53)/Saos-p53-ChIP-Seq/Homer	RRCATGYCYRGRCATGYYYN	1.00E+00	-1.35E+00	1	7	0.70%	480.7	0.52%
Stat3(Stat)/mES-Stat3-ChIP-Seq(GSE11431)/Homer	CTTCCGGGAA	1.00E+00	-1.34E+00	1	33	3.30%	2726.8	2.93%
Six1(Homeobox)/Myoblast-Six1-ChIP-Chip(GSE20150)/Homer	GKVTCADRTTWC	1.00E+00	-1.33E+00	1	17	1.70%	1328.3	1.43%
ZNF669(Zf)/HEK293-ZNF669.GFP-ChIP-Seq(GSE58341)/Homer	GARTGGTCATCGCCC	1.00E+00	-1.32E+00	1	3	0.30%	167.5	0.18%
ZNF415(Zf)/HEK293-ZNF415.GFP-ChIP-Seq(GSE58341)/Homer	GRTGMTRGAGCC	1.00E+00	-1.31E+00	1	21	2.10%	1681.2	1.80%
E2F3(E2F)/MEF-E2F3-ChIP-Seq(GSE71376)/Homer	BTKGGCGGGAAA	1.00E+00	-1.31E+00	1	14	1.40%	1077.7	1.16%
Phox2a(Homeobox)/Neuron-Phox2a-ChIP-Seq(GSE31456)/Homer	YTAATYNRATTA	1.00E+00	-1.30E+00	1	21	2.10%	1684.9	1.81%
Slug(Zf)/Mesoderm-Snai2-ChIP-Seq(GSE61475)/Homer	SNGCACCTGCHS	1.00E+00	-1.30E+00	1	25	2.50%	2034	2.18%
Znf263(Zf)/K562-Znf263-ChIP-Seq(GSE31477)/Homer	CVGTSCTCCC	1.00E+00	-1.30E+00	1	79	7.91%	6865.8	7.37%
Zic2(Zf)/ESC-Zic2-ChIP-Seq(SRP197560)/Homer	CHCAGCRGGRGG	1.00E+00	-1.27E+00	1	20	2.00%	1607.2	1.72%
IRF3(IRF)/BMDM-Irf3-ChIP-Seq(GSE67343)/Homer	AGTTTCAKTTTC	1.00E+00	-1.27E+00	1	24	2.40%	1959.3	2.10%
ZNF467(Zf)/HEK293-ZNF467.GFP-ChIP-Seq(GSE58341)/Homer	TGGGGAAGGGCM	1.00E+00	-1.26E+00	1	32	3.20%	2667.1	2.86%
GLI3(Zf)/Limb-GLI3-ChIP-Chip(GSE11077)/Homer	CGTGGGTGGTCC	1.00E+00	-1.26E+00	1	4	0.40%	251.1	0.27%
Zic3(Zf)/mES-Zic3-ChIP-Seq(GSE37889)/Homer	GGCCYCCTGCTGDGH	1.00E+00	-1.25E+00	1	26	2.60%	2141	2.30%
OCT:OCT(POU,Homeobox)/NPC-Brn1-ChIP-Seq(GSE35496)/Homer	ATGAATATTCATGAG	1.00E+00	-1.24E+00	1	1	0.10%	32.3	0.03%
HOXB13(Homeobox)/ProstateTumor-HOXB13-ChIP-Seq(GSE56288)/Homer	TTTTATKRGG	1.00E+00	-1.23E+00	1	105	10.51%	9275.2	9.95%
EKLF(Zf)/Erythrocyte-Klf1-ChIP-Seq(GSE20478)/Homer	NWGGGTGTGGCY	1.00E+00	-1.23E+00	1	9	0.90%	669.5	0.72%
Ascl2(bHLH)/ESC-Ascl2-ChIP-Seq(GSE97712)/Homer	SSRGCAGCTGCH	1.00E+00	-1.21E+00	1	53	5.31%	4573.1	4.91%
FOXK1(Forkhead)/HEK293-FOXK1-ChIP-Seq(GSE51673)/Homer	NVWTGTTTAC	1.00E+00	-1.19E+00	1	101	10.11%	8942.2	9.59%
ZNF768(Zf)/Rajj-ZNF768-ChIP-Seq(GSE111879)/Homer	RHHCAGAGAGGB	1.00E+00	-1.16E+00	1	2	0.20%	106.2	0.11%
ZNF7(Zf)/HepG2-ZNF7.Flag-ChIP-Seq(Encode)/Homer	CTGCCWVCTTTTRTA	1.00E+00	-1.15E+00	1	33	3.30%	2803.1	3.01%
Zfp281(Zf)/ES-Zfp281-ChIP-Seq(GSE81042)/Homer	CCCCTCCCCCAC	1.00E+00	-1.15E+00	1	8	0.80%	600.6	0.64%
DMRT6(DM)/Testis-DMRT6-ChIP-Seq(GSE60440)/Homer	YDGHTACAWTGTADC	1.00E+00	-1.13E+00	1	14	1.40%	1124.2	1.21%
Phox2b(Homeobox)/CLBGA-PHOX2B-ChIP-Seq(GSE90683)/Homer	TTAATTNAATTA	1.00E+00	-1.13E+00	1	10	1.00%	777.8	0.83%
ZNF416(Zf)/HEK293-ZNF416.GFP-ChIP-Seq(GSE58341)/Homer	WDNCTGGGCA	1.00E+00	-1.12E+00	1	69	6.91%	6072.9	6.52%
Prop1(Homeobox)/GHFT1-PROP1.biotin-ChIP-Seq(GSE77302)/Homer	NTAATBNAATTA	1.00E+00	-1.12E+00	1	32	3.20%	2727.1	2.93%
Cux2(Homeobox)/Liver-Cux2-ChIP-Seq(GSE35985)/Homer	HNRAATCAAT	1.00E+00	-1.10E+00	1	21	2.10%	1751.5	1.88%
GABPA(ETS)/Jurkat-GABPa-ChIP-Seq(GSE17954)/Homer	RACCGGAAGT	1.00E+00	-1.10E+00	1	73	7.31%	6451.7	6.92%
HEB(bHLH)/mES-Heb-ChIP-Seq(GSE53233)/Homer	VCAGCTGBNN	1.00E+00	-1.10E+00	1	95	9.51%	8461.5	9.08%
Tlx?(NR)/NPC-H3K4me1-ChIP-Seq(GSE16256)/Homer	CTGGCAGSCTGCCA	1.00E+00	-1.10E+00	1	32	3.20%	2737.4	2.94%
Sp1(Zf)/Promoter/Homer	GGCCCCGCCCCC	1.00E+00	-1.09E+00	1	5	0.50%	356.5	0.38%
Stat3+il21(Stat)/CD4-Stat3-ChIP-Seq(GSE19198)/Homer	SVYTTCCNGGAARB	1.00E+00	-1.07E+00	1	46	4.60%	4016.9	4.31%
EBF(EBF)/proBcell-EBF-ChIP-Seq(GSE21978)/Homer	DGTCCCYRGGGA	1.00E+00	-1.06E+00	1	8	0.80%	618.1	0.66%
NRF(NRF)/Promoter/Homer	STGCGCATGCGC	1.00E+00	-1.05E+00	1	4	0.40%	279.6	0.30%
CRX(Homeobox)/Retina-Crx-ChIP-Seq(GSE20012)/Homer	GCTAATCC	1.00E+00	-1.04E+00	1	142	14.21%	12827.7	13.76%
SpiB(ETS)/OCILY3-SPIB-ChIP-Seq(GSE56857)/Homer	AAAGRGGAAGTG	1.00E+00	-1.04E+00	1	16	1.60%	1328.8	1.43%
Tcf7(HMG)/GM12878-TCF7-ChIP-Seq(Encode)/Homer	CTTTGATGTGSB	1.00E+00	-1.04E+00	1	22	2.20%	1864.7	2.00%
CHR(?)/Hela-CellCycle-Expression/Homer	SRGTTTCAAA	1.00E+00	-1.04E+00	1	33	3.30%	2857	3.07%
NFAT:AP1(RHD,bZIP)/Jurkat-NFATC1-ChIP-Seq(Jolma_et_al.)/Homer	SARTGGAAAAWRTGAGTCAB	1.00E+00	-1.02E+00	1	10	1.00%	802.8	0.86%
Twist(bHLH)/HMLE-TWIST1-ChIP-Seq(Chang_et_al)/Homer	VCAKCTGGNNNCCAGMTGBN	1.00E+00	-1.02E+00	1	6	0.60%	455.2	0.49%
KLF5(Zf)/LoVo-KLF5-ChIP-Seq(GSE49402)/Homer	DGGGYGKGGC	1.00E+00	-9.95E-01	1	42	4.20%	3693.2	3.96%
ZNF652/HepG2-ZNF652.Flag-ChIP-Seq(Encode)/Homer	TTAACCCTTTVNKKN	1.00E+00	-9.90E-01	1	12	1.20%	988.9	1.06%
FOXA1(Forkhead)/MCF7-FOXA1-ChIP-Seq(GSE26831)/Homer	WAAGTAAACA	1.00E+00	-9.71E-01	1	116	11.61%	10498.1	11.26%
Maz(Zf)/HepG2-Maz-ChIP-Seq(GSE31477)/Homer	GGGGGGGG	1.00E+00	-9.70E-01	1	37	3.70%	3252.5	3.49%
HIF-1a(bHLH)/MCF7-HIF1a-ChIP-Seq(GSE28352)/Homer	TACGTGCV	1.00E+00	-9.63E-01	1	10	1.00%	818.1	0.88%
DLX2(Homeobox)/BasalGanglia-Dlx2-ChIP-seq(GSE124936)/Homer	NNNTAATTAS	1.00E+00	-9.50E-01	1	88	8.81%	7939	8.52%
KLF14(Zf)/HEK293-KLF14.GFP-ChIP-Seq(GSE58341)/Homer	RGKGGGCGKGGC	1.00E+00	-9.47E-01	1	55	5.51%	4910.2	5.27%
MITF(bHLH)/MastCells-MITF-ChIP-Seq(GSE48085)/Homer	RTCATGTGAC	1.00E+00	-9.41E-01	1	51	5.11%	4547.5	4.88%
STAT1(Stat)/HelaS3-STAT1-ChIP-Seq(GSE12782)/Homer	NATTTCCNGGAAAT	1.00E+00	-9.40E-01	1	20	2.00%	1723.5	1.85%
HNF6(Homeobox)/Liver-Hnf6-ChIP-Seq(ERP000394)/Homer	NTATYGATCH	1.00E+00	-9.39E-01	1	26	2.60%	2267.8	2.43%
NF1-halfsite(CTF)/LNCaP-NF1-ChIP-Seq(Unpublished)/Homer	YTGCCAAG	1.00E+00	-9.37E-01	1	125	12.51%	11361.4	12.19%
Ap4(bHLH)/AML-Tfap4-ChIP-Seq(GSE45738)/Homer	NAHCAGCTGD	1.00E+00	-9.36E-01	1	62	6.21%	5559.2	5.96%
PAX5(Paired,Homeobox)/GM12878-PAX5-ChIP-Seq(GSE32465)/Homer	GCAGCCAAGCRTGACH	1.00E+00	-9.34E-01	1	15	1.50%	1274.1	1.37%
Unknown(Homeobox)/Limb-p300-ChIP-Seq/Homer	SSCMATWAAA	1.00E+00	-9.30E-01	1	55	5.51%	4921.8	5.28%
ZNF341(Zf)/EBV-ZNF341-ChIP-Seq(GSE113194)/Homer	GGAACAGCCG	1.00E+00	-9.24E-01	1	37	3.70%	3277.8	3.52%
Sp2(Zf)/HEK293-Sp2.eGFP-ChIP-Seq(Encode)/Homer	YGGCCCCGCCCC	1.00E+00	-9.08E-01	1	47	4.70%	4202.8	4.51%
LHX9(Homeobox)/Hct116-LHX9.V5-ChIP-Seq(GSE116822)/Homer	NGCTAATTAG	1.00E+00	-9.00E-01	1	80	8.01%	7243	7.77%
NeuroG2(bHLH)/Fibroblast-NeuroG2-ChIP-Seq(GSE75910)/Homer	ACCATCTGTT	1.00E+00	-8.87E-01	1	83	8.31%	7530.2	8.08%
Nkx3.1(Homeobox)/LNCaP-Nkx3.1-ChIP-Seq(GSE28264)/Homer	AAGCACTTAA	1.00E+00	-8.85E-01	1	138	13.81%	12616.5	13.54%
ELF1(ETS)/Jurkat-ELF1-ChIP-Seq(SRA014231)/Homer	AVCCGGAAGT	1.00E+00	-8.77E-01	1	33	3.30%	2937.1	3.15%
ZNF711(Zf)/SHSY5Y-ZNF711-ChIP-Seq(GSE20673)/Homer	AGGCCTAG	1.00E+00	-8.66E-01	1	67	6.71%	6071.2	6.51%
Unknown-ESC-element(?)/mES-Nanog-ChIP-Seq(GSE11724)/Homer	CACAGCAGGGGG	1.00E+00	-8.60E-01	1	30	3.00%	2671.5	2.87%
Mef2b(MADS)/HEK293-Mef2b.V5-ChIP-Seq(GSE67450)/Homer	GCTATTTTTGGM	1.00E+00	-8.58E-01	1	42	4.20%	3774.4	4.05%
MyoD(bHLH)/Myotube-MyoD-ChIP-Seq(GSE21614)/Homer	RRCAGCTGYTSY	1.00E+00	-8.46E-01	1	35	3.50%	3138.1	3.37%
IRF1(IRF)/PBMC-IRF1-ChIP-Seq(GSE43036)/Homer	GAAAGTGAAAGT	1.00E+00	-8.43E-01	1	11	1.10%	943.6	1.01%
NFAT(RHD)/Jurkat-NFATC1-ChIP-Seq(Jolma_et_al.)/Homer	ATTTTCCATT	1.00E+00	-8.37E-01	1	46	4.60%	4156.3	4.46%
GATA(Zf),IR4/iTreg-Gata3-ChIP-Seq(GSE20898)/Homer	NAGATWNBNATCTNN	1.00E+00	-8.33E-01	1	11	1.10%	946.5	1.02%
ZFX(Zf)/mES-Zfx-ChIP-Seq(GSE11431)/Homer	AGGCCTRG	1.00E+00	-8.25E-01	1	50	5.01%	4533.6	4.86%
Sox4(HMG)/proB-Sox4-ChIP-Seq(GSE50066)/Homer	YCTTTGTTCC	1.00E+00	-8.16E-01	1	56	5.61%	5094.2	5.47%
HOXA2(Homeobox)/mES-Hoxa2-ChIP-Seq(Donaldson_et_al.)/Homer	GYCATCMATCAT	1.00E+00	-8.03E-01	1	5	0.50%	410.4	0.44%
Hnf1(Homeobox)/Liver-Foxa2-Chip-Seq(GSE25694)/Homer	GGTTAAWCATTAA	1.00E+00	-7.99E-01	1	10	1.00%	866.9	0.93%
Lhx2(Homeobox)/HFSC-Lhx2-ChIP-Seq(GSE48068)/Homer	TAATTAGN	1.00E+00	-7.85E-01	1	59	5.91%	5395.2	5.79%
bHLHE40(bHLH)/HepG2-BHLHE40-ChIP-Seq(GSE31477)/Homer	KCACGTGMCN	1.00E+00	-7.84E-01	1	12	1.20%	1054.3	1.13%
Foxa2(Forkhead)/Liver-Foxa2-ChIP-Seq(GSE25694)/Homer	CYTGTTTACWYW	1.00E+00	-7.74E-01	1	88	8.81%	8095.7	8.69%
Usf2(bHLH)/C2C12-Usf2-ChIP-Seq(GSE36030)/Homer	GTCACGTGGT	1.00E+00	-7.73E-01	1	15	1.50%	1334.2	1.43%
Atf2(bZIP)/3T3L1-Atf2-ChIP-Seq(GSE56872)/Homer	NRRTGACGTCAT	1.00E+00	-7.66E-01	1	21	2.10%	1891	2.03%
CDX4(Homeobox)/ZebrafishEmbryos-Cdx4.Myc-ChIP-Seq(GSE48254)/Homer	NGYCATAAAWCH	1.00E+00	-7.61E-01	1	77	7.71%	7086.1	7.60%
Hoxd13(Homeobox)/ChickenMSG-Hoxd13.Flag-ChIP-Seq(GSE86088)/Homer	NCYAATAAAA	1.00E+00	-7.61E-01	1	135	13.51%	12477.8	13.39%
Klf4(Zf)/mES-Klf4-ChIP-Seq(GSE11431)/Homer	GCCACACCCA	1.00E+00	-7.59E-01	1	12	1.20%	1063.2	1.14%
ZNF165(Zf)/WHIM12-ZNF165-ChIP-Seq(GSE65937)/Homer	AAGGKGRCGCAGGCA	1.00E+00	-7.56E-01	1	3	0.30%	238.7	0.26%
Sox10(HMG)/SciaticNerve-Sox3-ChIP-Seq(GSE35132)/Homer	CCWTTGTYYB	1.00E+00	-7.49E-01	1	108	10.81%	9979.9	10.71%
Arnt:Ahr(bHLH)/MCF7-Arnt-ChIP-Seq(Lo_et_al.)/Homer	TBGCACGCAA	1.00E+00	-7.48E-01	1	25	2.50%	2270.5	2.44%
RUNX-AML(Runt)/CD4+-PolII-ChIP-Seq(Barski_et_al.)/Homer	GCTGTGGTTW	1.00E+00	-7.37E-01	1	38	3.80%	3483.5	3.74%
EWS:ERG-fusion(ETS)/CADO_ES1-EWS:ERG-ChIP-Seq(SRA014231)/Homer	ATTTCCTGTN	1.00E+00	-7.34E-01	1	63	6.31%	5809.9	6.23%
Twist2(bHLH)/Myoblast-Twist2.Ty1-ChIP-Seq(GSE127998)/Homer	MCAGCTGBYH	1.00E+00	-7.31E-01	1	90	9.01%	8323.4	8.93%
Hoxa11(Homeobox)/ChickenMSG-Hoxa11.Flag-ChIP-Seq(GSE86088)/Homer	TTTTATGGCM	1.00E+00	-7.30E-01	1	191	19.12%	17729.6	19.02%
Egr1(Zf)/K562-Egr1-ChIP-Seq(GSE32465)/Homer	TGCGTGGGYG	1.00E+00	-7.30E-01	1	19	1.90%	1723.3	1.85%
Pax7(Paired,Homeobox)/Myoblast-Pax7-ChIP-Seq(GSE25064)/Homer	TAATCAATTA	1.00E+00	-7.23E-01	1	4	0.40%	336.8	0.36%
RORg(NR)/Liver-Rorc-ChIP-Seq(GSE101115)/Homer	WAABTAGGTCAV	1.00E+00	-7.04E-01	1	5	0.50%	434	0.47%
p63(p53)/Keratinocyte-p63-ChIP-Seq(GSE17611)/Homer	NNDRCATGYCYNRRCATGYH	1.00E+00	-6.86E-01	1	17	1.70%	1558.5	1.67%
USF1(bHLH)/GM12878-Usf1-ChIP-Seq(GSE32465)/Homer	SGTCACGTGR	1.00E+00	-6.85E-01	1	19	1.90%	1745.1	1.87%
PRDM10(Zf)/HEK293-PRDM10.eGFP-ChIP-Seq(Encode)/Homer	TGGTACATTCCA	1.00E+00	-6.84E-01	1	25	2.50%	2307	2.48%
IRF2(IRF)/Erythroblas-IRF2-ChIP-Seq(GSE36985)/Homer	GAAASYGAAASY	1.00E+00	-6.72E-01	1	8	0.80%	722.2	0.77%
Npas4(bHLH)/Neuron-Npas4-ChIP-Seq(GSE127793)/Homer	NHRTCACGACDN	1.00E+00	-6.71E-01	1	30	3.00%	2781.6	2.98%
Mef2a(MADS)/HL1-Mef2a.biotin-ChIP-Seq(GSE21529)/Homer	CYAAAAATAG	1.00E+00	-6.68E-01	1	19	1.90%	1754.7	1.88%
FoxL2(Forkhead)/Ovary-FoxL2-ChIP-Seq(GSE60858)/Homer	WWTRTAAACAVG	1.00E+00	-6.64E-01	1	80	8.01%	7459.4	8.00%
NPAS(bHLH)/Liver-NPAS-ChIP-Seq(GSE39860)/Homer	NVCACGTG	1.00E+00	-6.64E-01	1	84	8.41%	7833.4	8.40%
PAX6(Paired,Homeobox)/Forebrain-Pax6-ChIP-Seq(GSE66961)/Homer	NGTGTTCAVTSAAGCGKAAA	1.00E+00	-6.60E-01	1	4	0.40%	350.4	0.38%
TFE3(bHLH)/MEF-TFE3-ChIP-Seq(GSE75757)/Homer	GTCACGTGACYV	1.00E+00	-6.60E-01	1	4	0.40%	350.2	0.38%
Tcf3(HMG)/mES-Tcf3-ChIP-Seq(GSE11724)/Homer	ASWTCAAAGG	1.00E+00	-6.56E-01	1	15	1.50%	1385.5	1.49%
BMAL1(bHLH)/Liver-Bmal1-ChIP-Seq(GSE39860)/Homer	GNCACGTG	1.00E+00	-6.45E-01	1	97	9.71%	9069.5	9.73%
GATA3(Zf),DR8/iTreg-Gata3-ChIP-Seq(GSE20898)/Homer	AGATSTNDNNDSAGATAASN	1.00E+00	-6.44E-01	1	6	0.60%	543.6	0.58%
ISRE(IRF)/ThioMac-LPS-Expression(GSE23622)/Homer	AGTTTCASTTTC	1.00E+00	-6.38E-01	1	5	0.50%	450.5	0.48%
Myf5(bHLH)/GM-Myf5-ChIP-Seq(GSE24852)/Homer	BAACAGCTGT	1.00E+00	-6.37E-01	1	33	3.30%	3085.8	3.31%
Tcfcp2l1(CP2)/mES-Tcfcp2l1-ChIP-Seq(GSE11431)/Homer	NRAACCRGTTYRAACCRGYT	1.00E+00	-6.35E-01	1	7	0.70%	640.6	0.69%
Srebp1a(bHLH)/HepG2-Srebp1a-ChIP-Seq(GSE31477)/Homer	RTCACSCCAY	1.00E+00	-6.14E-01	1	7	0.70%	647.8	0.70%
STAT4(Stat)/CD4-Stat4-ChIP-Seq(GSE22104)/Homer	NYTTCCWGGAAR	1.00E+00	-6.02E-01	1	60	6.01%	5649.3	6.06%
Hoxc9(Homeobox)/Ainv15-Hoxc9-ChIP-Seq(GSE21812)/Homer	GGCCATAAATCA	1.00E+00	-5.97E-01	1	31	3.10%	2925.3	3.14%
KLF6(Zf)/PDAC-KLF6-ChIP-Seq(GSE64557)/Homer	MKGGGYGTGGCC	1.00E+00	-5.92E-01	1	30	3.00%	2834.6	3.04%
OCT:OCT(POU,Homeobox,IR1)/NPC-Brn2-ChIP-Seq(GSE35496)/Homer	ATGAATWATTCATGA	1.00E+00	-5.85E-01	1	1	0.10%	76.3	0.08%
Sp5(Zf)/mES-Sp5.Flag-ChIP-Seq(GSE72989)/Homer	RGKGGGCGGAGC	1.00E+00	-5.76E-01	1	29	2.90%	2751.3	2.95%
c-Myc(bHLH)/mES-cMyc-ChIP-Seq(GSE11431)/Homer	VVCCACGTGG	1.00E+00	-5.76E-01	1	18	1.80%	1709.8	1.83%
CEBP(bZIP)/ThioMac-CEBPb-ChIP-Seq(GSE21512)/Homer	ATTGCGCAAC	1.00E+00	-5.66E-01	1	35	3.50%	3326.2	3.57%
Cdx2(Homeobox)/mES-Cdx2-ChIP-Seq(GSE14586)/Homer	GYMATAAAAH	1.00E+00	-5.65E-01	1	59	5.91%	5591	6.00%
Snail1(Zf)/LS174T-SNAIL1.HA-ChIP-Seq(GSE127183)/Homer	TRCACCTGCY	1.00E+00	-5.65E-01	1	36	3.60%	3421.3	3.67%
Atoh1(bHLH)/Cerebellum-Atoh1-ChIP-Seq(GSE22111)/Homer	VNRVCAGCTGGY	1.00E+00	-5.65E-01	1	52	5.21%	4932.5	5.29%
Oct6(POU,Homeobox)/NPC-Pou3f1-ChIP-Seq(GSE35496)/Homer	WATGCAAATGAG	1.00E+00	-5.64E-01	1	20	2.00%	1907	2.05%
TCF4(bHLH)/SHSY5Y-TCF4-ChIP-Seq(GSE96915)/Homer	SMCATCTGKH	1.00E+00	-5.57E-01	1	75	7.51%	7107.6	7.63%
EBF1(EBF)/Near-E2A-ChIP-Seq(GSE21512)/Homer	GTCCCCWGGGGA	1.00E+00	-5.49E-01	1	36	3.60%	3434.2	3.68%
Oct4:Sox17(POU,Homeobox,HMG)/F9-Sox17-ChIP-Seq(GSE44553)/Homer	CCATTGTATGCAAAT	1.00E+00	-5.45E-01	1	8	0.80%	768.3	0.82%
Dlx3(Homeobox)/Kerainocytes-Dlx3-ChIP-Seq(GSE89884)/Homer	NDGTAATTAC	1.00E+00	-5.37E-01	1	32	3.20%	3065.1	3.29%
HINFP(Zf)/K562-HINFP.eGFP-ChIP-Seq(Encode)/Homer	TWVGGTCCGC	1.00E+00	-5.33E-01	1	3	0.30%	284.9	0.31%
THRa(NR)/C17.2-THRa-ChIP-Seq(GSE38347)/Homer	GGTCANYTGAGGWCA	1.00E+00	-5.31E-01	1	15	1.50%	1448.1	1.55%
ETV4(ETS)/HepG2-ETV4-ChIP-Seq(ENCODE)/Homer	ACCGGAAGTG	1.00E+00	-5.23E-01	1	78	7.81%	7430.4	7.97%
Six4(Homeobox)/MCF7-SIX4-ChIP-Seq(Encode)/Homer	TGWAAYCTGABACCB	1.00E+00	-5.21E-01	1	3	0.30%	287.7	0.31%
IRF4(IRF)/GM12878-IRF4-ChIP-Seq(GSE32465)/Homer	ACTGAAACCA	1.00E+00	-5.19E-01	1	25	2.50%	2412.6	2.59%
BMYB(HTH)/Hela-BMYB-ChIP-Seq(GSE27030)/Homer	NHAACBGYYV	1.00E+00	-5.07E-01	1	87	8.71%	8299.8	8.91%
Sox9(HMG)/Limb-SOX9-ChIP-Seq(GSE73225)/Homer	AGGVNCCTTTGT	1.00E+00	-5.04E-01	1	52	5.21%	4993.6	5.36%
Pax7(Paired,Homeobox),longest/Myoblast-Pax7-ChIP-Seq(GSE25064)/Homer	NTAATTDGCYAATTANNWWD	1.00E+00	-4.93E-01	1	1	0.10%	88.9	0.10%
ZKSCAN1(Zf)/HepG2-ZKSCAN1-ChIP-Seq(Encode)/Homer	GCACAYAGTAGGKCY	1.00E+00	-4.93E-01	1	1	0.10%	88	0.09%
CUX1(Homeobox)/K562-CUX1-ChIP-Seq(GSE92882)/Homer	TATCGATNAN	1.00E+00	-4.88E-01	1	30	3.00%	2914.1	3.13%
PRDM14(Zf)/H1-PRDM14-ChIP-Seq(GSE22767)/Homer	RGGTCTCTAACY	1.00E+00	-4.87E-01	1	12	1.20%	1183.1	1.27%
ZNF264(Zf)/HEK293-ZNF264.GFP-ChIP-Seq(GSE58341)/Homer	RGGGCACTAACY	1.00E+00	-4.86E-01	1	25	2.50%	2437.9	2.62%
PU.1(ETS)/ThioMac-PU.1-ChIP-Seq(GSE21512)/Homer	AGAGGAAGTG	1.00E+00	-4.77E-01	1	36	3.60%	3497.8	3.75%
E-box(bHLH)/Promoter/Homer	SSGGTCACGTGA	1.00E+00	-4.77E-01	1	2	0.20%	196.2	0.21%
Mouse_Recombination_Hotspot(Zf)/Testis-DMC1-ChIP-Seq(GSE24438)/Homer	ACTYKNATTCGTGNTACTTC	1.00E+00	-4.76E-01	1	3	0.30%	299.4	0.32%
ERE(NR),IR3/MCF7-ERa-ChIP-Seq(Unpublished)/Homer	VAGGTCACNSTGACC	1.00E+00	-4.74E-01	1	13	1.30%	1287.6	1.38%
GFY(?)/Promoter/Homer	ACTACAATTCCC	1.00E+00	-4.55E-01	1	2	0.20%	201.4	0.22%
DLX5(Homeobox)/BasalGanglia-Dlx5-ChIP-seq(GSE124936)/Homer	SSTAATTA	1.00E+00	-4.46E-01	1	37	3.70%	3622.3	3.89%
E2F6(E2F)/Hela-E2F6-ChIP-Seq(GSE31477)/Homer	GGCGGGAARN	1.00E+00	-4.41E-01	1	9	0.90%	913.6	0.98%
Barx1(Homeobox)/Stomach-Barx1.3xFlag-ChIP-Seq(GSE69483)/Homer	AAACMATTAN	1.00E+00	-4.32E-01	1	25	2.50%	2480.6	2.66%
Sox21(HMG)/ESC-SOX21-ChIP-Seq(GSE110505)/Homer	BCCWTTGTBYKV	1.00E+00	-4.31E-01	1	115	11.51%	11059.5	11.87%
c-Myc(bHLH)/LNCAP-cMyc-ChIP-Seq(Unpublished)/Homer	VCCACGTG	1.00E+00	-4.29E-01	1	14	1.40%	1412.7	1.52%
Elk1(ETS)/Hela-Elk1-ChIP-Seq(GSE31477)/Homer	HACTTCCGGY	1.00E+00	-4.20E-01	1	30	3.00%	2974.8	3.19%
FOXP1(Forkhead)/H9-FOXP1-ChIP-Seq(GSE31006)/Homer	NYYTGTTTACHN	1.00E+00	-4.12E-01	1	43	4.30%	4234.4	4.54%
Pax7(Paired,Homeobox),long/Myoblast-Pax7-ChIP-Seq(GSE25064)/Homer	TAATCHGATTAC	1.00E+00	-4.08E-01	1	1	0.10%	102.2	0.11%
Pdx1(Homeobox)/Islet-Pdx1-ChIP-Seq(SRA008281)/Homer	YCATYAATCA	1.00E+00	-4.03E-01	1	54	5.41%	5300.4	5.69%
PRDM1(Zf)/Hela-PRDM1-ChIP-Seq(GSE31477)/Homer	ACTTTCACTTTC	1.00E+00	-3.97E-01	1	29	2.90%	2899.6	3.11%
ZSCAN22(Zf)/HEK293-ZSCAN22.GFP-ChIP-Seq(GSE58341)/Homer	SMCAGTCWGAKGGAGGAGGC	1.00E+00	-3.92E-01	1	2	0.20%	217.6	0.23%
Duxbl(Homeobox)/NIH3T3-Duxbl.HA-ChIP-Seq(GSE119782)/Homer	TAAYCYAATCAA	1.00E+00	-3.91E-01	1	3	0.30%	325.1	0.35%
DMRT1(DM)/Testis-DMRT1-ChIP-Seq(GSE64892)/Homer	TWGHWACAWTGTWDC	1.00E+00	-3.89E-01	1	13	1.30%	1341	1.44%
Smad3(MAD)/NPC-Smad3-ChIP-Seq(GSE36673)/Homer	TWGTCTGV	1.00E+00	-3.80E-01	1	170	17.02%	16358.9	17.55%
DLX1(Homeobox)/BasalGanglia-Dlx1-ChIP-seq(GSE124936)/Homer	NSNNTAATTA	1.00E+00	-3.79E-01	1	70	7.01%	6864.4	7.37%
DUX4(Homeobox)/Myoblasts-DUX4.V5-ChIP-Seq(GSE75791)/Homer	NWTAAYCYAATCAWN	1.00E+00	-3.78E-01	1	2	0.20%	221.1	0.24%
GATA3(Zf),DR4/iTreg-Gata3-ChIP-Seq(GSE20898)/Homer	AGATGKDGAGATAAG	1.00E+00	-3.77E-01	1	6	0.60%	643.1	0.69%
Tcf21(bHLH)/ArterySmoothMuscle-Tcf21-ChIP-Seq(GSE61369)/Homer	NAACAGCTGG	1.00E+00	-3.75E-01	1	42	4.20%	4180.4	4.49%
MyoG(bHLH)/C2C12-MyoG-ChIP-Seq(GSE36024)/Homer	AACAGCTG	1.00E+00	-3.71E-01	1	47	4.70%	4667.8	5.01%
Hoxa13(Homeobox)/ChickenMSG-Hoxa13.Flag-ChIP-Seq(GSE86088)/Homer	CYHATAAAAN	1.00E+00	-3.65E-01	1	203	20.32%	19507.8	20.93%
ETS:E-box(ETS,bHLH)/HPC7-Scl-ChIP-Seq(GSE22178)/Homer	AGGAARCAGCTG	1.00E+00	-3.63E-01	1	5	0.50%	546.5	0.59%
ETS(ETS)/Promoter/Homer	AACCGGAAGT	1.00E+00	-3.59E-01	1	19	1.90%	1956.2	2.10%
Foxf1(Forkhead)/Lung-Foxf1-ChIP-Seq(GSE77951)/Homer	WWATRTAAACAN	1.00E+00	-3.56E-01	1	82	8.21%	8048.3	8.64%
E2A(bHLH),near_PU.1/Bcell-PU.1-ChIP-Seq(GSE21512)/Homer	NVCACCTGBN	1.00E+00	-3.53E-01	1	61	6.11%	6040.9	6.48%
Brn1(POU,Homeobox)/NPC-Brn1-ChIP-Seq(GSE35496)/Homer	TATGCWAATBAV	1.00E+00	-3.40E-01	1	13	1.30%	1375.4	1.48%
Klf9(Zf)/GBM-Klf9-ChIP-Seq(GSE62211)/Homer	GCCACRCCCACY	1.00E+00	-3.34E-01	1	9	0.90%	974.9	1.05%
Foxh1(Forkhead)/hESC-FOXH1-ChIP-Seq(GSE29422)/Homer	NNTGTGGATTSS	1.00E+00	-3.30E-01	1	30	3.00%	3066.1	3.29%
PU.1:IRF8(ETS:IRF)/pDC-Irf8-ChIP-Seq(GSE66899)/Homer	GGAAGTGAAAST	1.00E+00	-3.27E-01	1	10	1.00%	1081.8	1.16%
MYB(HTH)/ERMYB-Myb-ChIPSeq(GSE22095)/Homer	GGCVGTTR	1.00E+00	-3.27E-01	1	95	9.51%	9344.2	10.03%
Olig2(bHLH)/Neuron-Olig2-ChIP-Seq(GSE30882)/Homer	RCCATMTGTT	1.00E+00	-3.24E-01	1	104	10.41%	10210.9	10.96%
Nanog(Homeobox)/mES-Nanog-ChIP-Seq(GSE11724)/Homer	RGCCATTAAC	1.00E+00	-3.23E-01	1	241	24.12%	23200.9	24.89%
Sox15(HMG)/CPA-Sox15-ChIP-Seq(GSE62909)/Homer	RAACAATGGN	1.00E+00	-3.14E-01	1	67	6.71%	6679.9	7.17%
FXR(NR),IR1/Liver-FXR-ChIP-Seq(Chong_et_al.)/Homer	AGGTCANTGACCTB	1.00E+00	-3.03E-01	1	12	1.20%	1303.5	1.40%
Sox2(HMG)/mES-Sox2-ChIP-Seq(GSE11431)/Homer	BCCATTGTTC	1.00E+00	-3.02E-01	1	54	5.41%	5443.8	5.84%
MYNN(Zf)/HEK293-MYNN.eGFP-ChIP-Seq(Encode)/Homer	TTCAAAWTAAAAGTC	1.00E+00	-3.01E-01	1	12	1.20%	1304.7	1.40%
BHLHA15(bHLH)/NIH3T3-BHLHB8.HA-ChIP-Seq(GSE119782)/Homer	NAMCAGCTGK	1.00E+00	-2.96E-01	1	64	6.41%	6421.6	6.89%
Brachyury(T-box)/Mesoendoderm-Brachyury-ChIP-exo(GSE54963)/Homer	ANTTMRCASBNNNGTGYKAAN	1.00E+00	-2.90E-01	1	11	1.10%	1211.5	1.30%
OCT4-SOX2-TCF-NANOG(POU,Homeobox,HMG)/mES-Oct4-ChIP-Seq(GSE11431)/Homer	ATTTGCATAACAATG	1.00E+00	-2.90E-01	1	7	0.70%	796.7	0.85%
Foxo3(Forkhead)/U2OS-Foxo3-ChIP-Seq(E-MTAB-2701)/Homer	DGTAAACA	1.00E+00	-2.86E-01	1	69	6.91%	6922.1	7.43%
CLOCK(bHLH)/Liver-Clock-ChIP-Seq(GSE39860)/Homer	GHCACGTG	1.00E+00	-2.85E-01	1	22	2.20%	2327.3	2.50%
TEAD3(TEA)/HepG2-TEAD3-ChIP-Seq(Encode)/Homer	TRCATTCCAG	1.00E+00	-2.80E-01	1	68	6.81%	6837.5	7.34%
Otx2(Homeobox)/EpiLC-Otx2-ChIP-Seq(GSE56098)/Homer	NYTAATCCYB	1.00E+00	-2.79E-01	1	35	3.50%	3622.1	3.89%
Sox6(HMG)/Myotubes-Sox6-ChIP-Seq(GSE32627)/Homer	CCATTGTTNY	1.00E+00	-2.78E-01	1	99	9.91%	9828.2	10.55%
Foxo1(Forkhead)/RAW-Foxo1-ChIP-Seq(Fan_et_al.)/Homer	CTGTTTAC	1.00E+00	-2.77E-01	1	141	14.11%	13848.7	14.86%
Atf1(bZIP)/K562-ATF1-ChIP-Seq(GSE31477)/Homer	GATGACGTCA	1.00E+00	-2.76E-01	1	33	3.30%	3429.5	3.68%
NFY(CCAAT)/Promoter/Homer	RGCCAATSRG	1.00E+00	-2.76E-01	1	31	3.10%	3232.6	3.47%
HIC1(Zf)/Treg-ZBTB29-ChIP-Seq(GSE99889)/Homer	TGCCAGCB	1.00E+00	-2.76E-01	1	110	11.01%	10888.9	11.68%
ZEB1(Zf)/PDAC-ZEB1-ChIP-Seq(GSE64557)/Homer	VCAGGTRDRY	1.00E+00	-2.69E-01	1	79	7.91%	7921.5	8.50%
PBX2(Homeobox)/K562-PBX2-ChIP-Seq(Encode)/Homer	RTGATTKATRGN	1.00E+00	-2.67E-01	1	46	4.60%	4719.2	5.06%
Pitx1:Ebox(Homeobox,bHLH)/Hindlimb-Pitx1-ChIP-Seq(GSE41591)/Homer	YTAATTRAWWCCAGATGT	1.00E+00	-2.67E-01	1	7	0.70%	812.3	0.87%
Elk4(ETS)/Hela-Elk4-ChIP-Seq(GSE31477)/Homer	NRYTTCCGGY	1.00E+00	-2.64E-01	1	27	2.70%	2851.1	3.06%
E2F1(E2F)/Hela-E2F1-ChIP-Seq(GSE22478)/Homer	CWGGCGGGAA	1.00E+00	-2.63E-01	1	2	0.20%	261.4	0.28%
Hoxd12(Homeobox)/ChickenMSG-Hoxd12.Flag-ChIP-Seq(GSE86088)/Homer	HDGYAATGAAAN	1.00E+00	-2.59E-01	1	118	11.81%	11695.1	12.55%
Ptf1a(bHLH)/Panc1-Ptf1a-ChIP-Seq(GSE47459)/Homer	ACAGCTGTTN	1.00E+00	-2.57E-01	1	130	13.01%	12849.4	13.79%
Atf7(bZIP)/3T3L1-Atf7-ChIP-Seq(GSE56872)/Homer	NGRTGACGTCAY	1.00E+00	-2.55E-01	1	25	2.50%	2663.4	2.86%
Hoxd11(Homeobox)/ChickenMSG-Hoxd11.Flag-ChIP-Seq(GSE86088)/Homer	VGCCATAAAA	1.00E+00	-2.47E-01	1	178	17.82%	17455.2	18.73%
Nkx2.5(Homeobox)/HL1-Nkx2.5.biotin-ChIP-Seq(GSE21529)/Homer	RRSCACTYAA	1.00E+00	-2.43E-01	1	106	10.61%	10583.2	11.36%
ZNF382(Zf)/HEK293-ZNF382.GFP-ChIP-Seq(GSE58341)/Homer	GNCTGTASTRNTGBCTCHTT	1.00E+00	-2.34E-01	1	1	0.10%	146.4	0.16%
GSC(Homeobox)/FrogEmbryos-GSC-ChIP-Seq(DRA000576)/Homer	RGGATTAR	1.00E+00	-2.33E-01	1	58	5.81%	5955.9	6.39%
NPAS2(bHLH)/Liver-NPAS2-ChIP-Seq(GSE39860)/Homer	KCCACGTGAC	1.00E+00	-2.31E-01	1	46	4.60%	4783.7	5.13%
Smad2(MAD)/ES-SMAD2-ChIP-Seq(GSE29422)/Homer	CTGTCTGG	1.00E+00	-2.29E-01	1	77	7.71%	7816.5	8.39%
RUNX(Runt)/HPC7-Runx1-ChIP-Seq(GSE22178)/Homer	SAAACCACAG	1.00E+00	-2.29E-01	1	31	3.10%	3300.8	3.54%
NF1:FOXA1(CTF,Forkhead)/LNCAP-FOXA1-ChIP-Seq(GSE27824)/Homer	WNTGTTTRYTTTGGCA	1.00E+00	-2.28E-01	1	5	0.50%	623	0.67%
HNF1b(Homeobox)/PDAC-HNF1B-ChIP-Seq(GSE64557)/Homer	GTTAATNATTAA	1.00E+00	-2.19E-01	1	8	0.80%	958	1.03%
ZNF136(Zf)/HEK293-ZNF136.GFP-ChIP-Seq(GSE58341)/Homer	YTKGATAHAGTATTCTWGGTNGGCA	1.00E+00	-2.18E-01	1	3	0.30%	402.7	0.43%
SCRT1(Zf)/HEK293-SCRT1.eGFP-ChIP-Seq(Encode)/Homer	GCAACAGGTG	1.00E+00	-2.14E-01	1	11	1.10%	1281.2	1.37%
MafF(bZIP)/HepG2-MafF-ChIP-Seq(GSE31477)/Homer	HWWGTCAGCAWWTTT	1.00E+00	-2.12E-01	1	11	1.10%	1283.7	1.38%
RORa(NR)/Liver-Rora-ChIP-Seq(GSE101115)/Homer	AAWCTAGGTCARDNN	1.00E+00	-2.09E-01	1	5	0.50%	637.5	0.68%
KLF10(Zf)/HEK293-KLF10.GFP-ChIP-Seq(GSE58341)/Homer	GGGGGTGTGTCC	1.00E+00	-2.07E-01	1	27	2.70%	2933.6	3.15%
ZEB2(Zf)/SNU398-ZEB2-ChIP-Seq(GSE103048)/Homer	GNMCAGGTGTGC	1.00E+00	-2.06E-01	1	35	3.50%	3738.8	4.01%
EWS:FLI1-fusion(ETS)/SK_N_MC-EWS:FLI1-ChIP-Seq(SRA014231)/Homer	VACAGGAAAT	1.00E+00	-2.05E-01	1	41	4.10%	4337.5	4.65%
Brn2(POU,Homeobox)/NPC-Brn2-ChIP-Seq(GSE35496)/Homer	ATGAATATTC	1.00E+00	-2.05E-01	1	3	0.30%	410.7	0.44%
TEAD1(TEAD)/HepG2-TEAD1-ChIP-Seq(Encode)/Homer	CYRCATTCCA	1.00E+00	-2.04E-01	1	56	5.61%	5822.4	6.25%
ETV1(ETS)/GIST48-ETV1-ChIP-Seq(GSE22441)/Homer	AACCGGAAGT	1.00E+00	-2.03E-01	1	100	10.01%	10110.2	10.85%
ZNF519(Zf)/HEK293-ZNF519.GFP-ChIP-Seq(GSE58341)/Homer	GAGSCCGAGC	1.00E+00	-1.95E-01	1	4	0.40%	534.6	0.57%
MNT(bHLH)/HepG2-MNT-ChIP-Seq(Encode)/Homer	DGCACACGTG	1.00E+00	-1.94E-01	1	44	4.40%	4657.3	5.00%
Rfx6(HTH)/Min6b1-Rfx6.HA-ChIP-Seq(GSE62844)/Homer	TGTTKCCTAGCAACM	1.00E+00	-1.94E-01	1	46	4.60%	4856.5	5.21%
n-Myc(bHLH)/mES-nMyc-ChIP-Seq(GSE11431)/Homer	VRCCACGTGG	1.00E+00	-1.92E-01	1	22	2.20%	2448.1	2.63%
OCT:OCT(POU,Homeobox)/NPC-OCT6-ChIP-Seq(GSE43916)/Homer	YATGCATATRCATRT	1.00E+00	-1.88E-01	1	4	0.40%	539.8	0.58%
Pit1+1bp(Homeobox)/GCrat-Pit1-ChIP-Seq(GSE58009)/Homer	ATGCATAATTCA	1.00E+00	-1.88E-01	1	14	1.40%	1627.3	1.75%
OCT:OCT-short(POU,Homeobox)/NPC-OCT6-ChIP-Seq(GSE43916)/Homer	ATGCATWATGCATRW	1.00E+00	-1.88E-01	1	32	3.20%	3470.7	3.72%
Tbx20(T-box)/Heart-Tbx20-ChIP-Seq(GSE29636)/Homer	GGTGYTGACAGS	1.00E+00	-1.86E-01	1	8	0.80%	989.9	1.06%
NFkB-p50,p52(RHD)/Monocyte-p50-ChIP-Chip(Schreiber_et_al.)/Homer	GGGGGAATCCCC	1.00E+00	-1.82E-01	1	2	0.20%	302.9	0.33%
c-Jun-CRE(bZIP)/K562-cJun-ChIP-Seq(GSE31477)/Homer	ATGACGTCATCY	1.00E+00	-1.81E-01	1	16	1.60%	1845.9	1.98%
TEAD(TEA)/Fibroblast-PU.1-ChIP-Seq(Unpublished)/Homer	YCWGGAATGY	1.00E+00	-1.77E-01	1	40	4.00%	4295.1	4.61%
GLIS3(Zf)/Thyroid-Glis3.GFP-ChIP-Seq(GSE103297)/Homer	CTCCCTGGGAGGCCN	1.00E+00	-1.76E-01	1	43	4.30%	4596.2	4.93%
Bcl6(Zf)/Liver-Bcl6-ChIP-Seq(GSE31578)/Homer	NNNCTTTCCAGGAAA	1.00E+00	-1.76E-01	1	71	7.11%	7364.7	7.90%
RUNX2(Runt)/PCa-RUNX2-ChIP-Seq(GSE33889)/Homer	NWAACCACADNN	1.00E+00	-1.71E-01	1	37	3.70%	4007.5	4.30%
E2F4(E2F)/K562-E2F4-ChIP-Seq(GSE31477)/Homer	GGCGGGAAAH	1.00E+00	-1.67E-01	1	5	0.50%	673.3	0.72%
AMYB(HTH)/Testes-AMYB-ChIP-Seq(GSE44588)/Homer	TGGCAGTTGG	1.00E+00	-1.66E-01	1	79	7.91%	8176.1	8.77%
TCFL2(HMG)/K562-TCF7L2-ChIP-Seq(GSE29196)/Homer	ACWTCAAAGG	1.00E+00	-1.63E-01	1	3	0.30%	440.9	0.47%
FOXK2(Forkhead)/U2OS-FOXK2-ChIP-Seq(E-MTAB-2204)/Homer	SCHTGTTTACAT	1.00E+00	-1.62E-01	1	49	4.90%	5228.8	5.61%
Pit1(Homeobox)/GCrat-Pit1-ChIP-Seq(GSE58009)/Homer	ATGMATATDC	1.00E+00	-1.54E-01	1	48	4.80%	5149.6	5.53%
Gfi1b(Zf)/HPC7-Gfi1b-ChIP-Seq(GSE22178)/Homer	MAATCACTGC	1.00E+00	-1.46E-01	1	25	2.50%	2839.2	3.05%
Fli1(ETS)/CD8-FLI-ChIP-Seq(GSE20898)/Homer	NRYTTCCGGH	1.00E+00	-1.46E-01	1	72	7.21%	7553.9	8.11%
SCL(bHLH)/HPC7-Scl-ChIP-Seq(GSE13511)/Homer	AVCAGCTG	1.00E+00	-1.45E-01	1	260	26.03%	25661.8	27.53%
LXRE(NR),DR4/RAW-LXRb.biotin-ChIP-Seq(GSE21512)/Homer	RGGTTACTANAGGTCA	1.00E+00	-1.38E-01	1	1	0.10%	191.1	0.21%
ZNF143|STAF(Zf)/CUTLL-ZNF143-ChIP-Seq(GSE29600)/Homer	ATTTCCCAGVAKSCY	1.00E+00	-1.37E-01	1	8	0.80%	1047.2	1.12%
NFkB-p65-Rel(RHD)/ThioMac-LPS-Expression(GSE23622)/Homer	GGAAATTCCC	1.00E+00	-1.28E-01	1	3	0.30%	471.3	0.51%
CEBP:AP1(bZIP)/ThioMac-CEBPb-ChIP-Seq(GSE21512)/Homer	DRTGTTGCAA	1.00E+00	-1.23E-01	1	34	3.40%	3819.8	4.10%
ETS1(ETS)/Jurkat-ETS1-ChIP-Seq(GSE17954)/Homer	ACAGGAAGTG	1.00E+00	-1.22E-01	1	73	7.31%	7735.8	8.30%
Pitx1(Homeobox)/Chicken-Pitx1-ChIP-Seq(GSE38910)/Homer	TAATCCCN	1.00E+00	-1.22E-01	1	245	24.52%	24365	26.14%
Pbx3(Homeobox)/GM12878-PBX3-ChIP-Seq(GSE32465)/Homer	SCTGTCAMTCAN	1.00E+00	-1.16E-01	1	7	0.70%	963.1	1.03%
Etv2(ETS)/ES-ER71-ChIP-Seq(GSE59402)/Homer	NNAYTTCCTGHN	1.00E+00	-1.13E-01	1	67	6.71%	7174	7.70%
JunD(bZIP)/K562-JunD-ChIP-Seq/Homer	ATGACGTCATCN	1.00E+00	-1.11E-01	1	4	0.40%	615.8	0.66%
RUNX1(Runt)/Jurkat-RUNX1-ChIP-Seq(GSE29180)/Homer	AAACCACARM	1.00E+00	-1.10E-01	1	44	4.40%	4876.1	5.23%
CREB5(bZIP)/LNCaP-CREB5.V5-ChIP-Seq(GSE137775)/Homer	VVATGACGTCAT	1.00E+00	-9.96E-02	1	20	2.00%	2423.9	2.60%
ETS:RUNX(ETS,Runt)/Jurkat-RUNX1-ChIP-Seq(GSE17954)/Homer	RCAGGATGTGGT	1.00E+00	-9.66E-02	1	2	0.20%	372.7	0.40%
THRb(NR)/HepG2-THRb.Flag-ChIP-Seq(Encode)/Homer	GGTCACCTGAGGTCA	1.00E+00	-9.54E-02	1	18	1.80%	2220.9	2.38%
Rfx1(HTH)/NPC-H3K4me1-ChIP-Seq(GSE16256)/Homer	KGTTGCCATGGCAA	1.00E+00	-9.38E-02	1	5	0.50%	762.8	0.82%
ZBTB18(Zf)/HEK293-ZBTB18.GFP-ChIP-Seq(GSE58341)/Homer	AACATCTGGA	1.00E+00	-9.20E-02	1	17	1.70%	2121.7	2.28%
Hand2(bHLH)/Mesoderm-Hand2-ChIP-Seq(GSE61475)/Homer	TGACANARRCCAGRC	1.00E+00	-9.03E-02	1	19	1.90%	2341.3	2.51%
bZIP:IRF(bZIP,IRF)/Th17-BatF-ChIP-Seq(GSE39756)/Homer	NAGTTTCABTHTGACTNW	1.00E+00	-8.63E-02	1	21	2.10%	2567.8	2.76%
Srebp2(bHLH)/HepG2-Srebp2-ChIP-Seq(GSE31477)/Homer	CGGTCACSCCAC	1.00E+00	-8.51E-02	1	2	0.20%	386.5	0.41%
PRDM9(Zf)/Testis-DMC1-ChIP-Seq(GSE35498)/Homer	ADGGYAGYAGCATCT	1.00E+00	-8.50E-02	1	13	1.30%	1701.3	1.83%
TEAD4(TEA)/Tropoblast-Tead4-ChIP-Seq(GSE37350)/Homer	CCWGGAATGY	1.00E+00	-7.94E-02	1	46	4.60%	5197.6	5.58%
Bcl11a(Zf)/HSPC-BCL11A-ChIP-Seq(GSE104676)/Homer	TYTGACCASWRG	1.00E+00	-7.74E-02	1	30	3.00%	3551	3.81%
Sox3(HMG)/NPC-Sox3-ChIP-Seq(GSE33059)/Homer	CCWTTGTY	1.00E+00	-7.54E-02	1	105	10.51%	11128.7	11.94%
PAX5(Paired,Homeobox),condensed/GM12878-PAX5-ChIP-Seq(GSE32465)/Homer	GTCACGCTCSCTGM	1.00E+00	-7.23E-02	1	2	0.20%	404.6	0.43%
TEAD2(TEA)/Py2T-Tead2-ChIP-Seq(GSE55709)/Homer	CCWGGAATGY	1.00E+00	-7.04E-02	1	27	2.70%	3261	3.50%
NeuroD1(bHLH)/Islet-NeuroD1-ChIP-Seq(GSE30298)/Homer	GCCATCTGTT	1.00E+00	-6.53E-02	1	33	3.30%	3917	4.20%
Oct4(POU,Homeobox)/mES-Oct4-ChIP-Seq(GSE11431)/Homer	ATTTGCATAW	1.00E+00	-6.21E-02	1	18	1.80%	2324.4	2.49%
Tbox:Smad(T-box,MAD)/ESCd5-Smad2_3-ChIP-Seq(GSE29422)/Homer	AGGTGHCAGACA	1.00E+00	-5.99E-02	1	5	0.50%	829.8	0.89%
CRE(bZIP)/Promoter/Homer	CSGTGACGTCAC	1.00E+00	-5.83E-02	1	5	0.50%	833.7	0.89%
NFIL3(bZIP)/HepG2-NFIL3-ChIP-Seq(Encode)/Homer	VTTACGTAAYNNNNN	1.00E+00	-5.76E-02	1	29	2.90%	3530.2	3.79%
Sox7(HMG)/ESC-Sox7-ChIP-Seq(GSE133899)/Homer	VVRRAACAATGG	1.00E+00	-5.60E-02	1	11	1.10%	1560.6	1.67%
Smad4(MAD)/ESC-SMAD4-ChIP-Seq(GSE29422)/Homer	VBSYGTCTGG	1.00E+00	-5.43E-02	1	73	7.31%	8085.6	8.68%
NFkB-p65(RHD)/GM12787-p65-ChIP-Seq(GSE19485)/Homer	WGGGGATTTCCC	1.00E+00	-5.06E-02	1	17	1.70%	2261.4	2.43%
Oct2(POU,Homeobox)/Bcell-Oct2-ChIP-Seq(GSE21512)/Homer	ATATGCAAAT	1.00E+00	-5.02E-02	1	9	0.90%	1346.7	1.44%
PSE(SNAPc)/K562-mStart-Seq/Homer	WAVTCACCMTAASYDAAAAG	1.00E+00	-4.71E-02	1	17	1.70%	2277.1	2.44%
Tbx6(T-box)/ESC-Tbx6-ChIP-Seq(GSE93524)/Homer	DAGGTGTBAA	1.00E+00	-4.55E-02	1	35	3.50%	4235.4	4.54%
ERG(ETS)/VCaP-ERG-ChIP-Seq(GSE14097)/Homer	ACAGGAAGTG	1.00E+00	-4.44E-02	1	113	11.31%	12174.9	13.06%
IRF:BATF(IRF:bZIP)/pDC-Irf8-ChIP-Seq(GSE66899)/Homer	CTTTCANTATGACTV	1.00E+00	-4.33E-02	1	3	0.30%	607.7	0.65%
Pknox1(Homeobox)/ES-Prep1-ChIP-Seq(GSE63282)/Homer	SCTGTCAVTCAV	1.00E+00	-4.16E-02	1	5	0.50%	882.5	0.95%
X-box(HTH)/NPC-H3K4me1-ChIP-Seq(GSE16256)/Homer	GGTTGCCATGGCAA	1.00E+00	-3.72E-02	1	2	0.20%	477.1	0.51%
PU.1-IRF(ETS:IRF)/Bcell-PU.1-ChIP-Seq(GSE21512)/Homer	MGGAAGTGAAAC	1.00E+00	-3.61E-02	1	65	6.51%	7429.7	7.97%
Rfx2(HTH)/LoVo-RFX2-ChIP-Seq(GSE49402)/Homer	GTTGCCATGGCAACM	1.00E+00	-3.49E-02	1	1	0.10%	314.8	0.34%
PBX1(Homeobox)/MCF7-PBX1-ChIP-Seq(GSE28007)/Homer	GSCTGTCACTCA	1.00E+00	-3.46E-02	1	1	0.10%	315.7	0.34%
ZNF322(Zf)/HEK293-ZNF322.GFP-ChIP-Seq(GSE58341)/Homer	GAGCCTGGTACTGWGCCTGR	1.00E+00	-2.67E-02	1	6	0.60%	1077.5	1.16%
LRF(Zf)/Erythroblasts-ZBTB7A-ChIP-Seq(GSE74977)/Homer	AAGACCCYYN	1.00E+00	-2.25E-02	1	23	2.30%	3118.3	3.35%
Ets1-distal(ETS)/CD4+-PolII-ChIP-Seq(Barski_et_al.)/Homer	MACAGGAAGT	1.00E+00	-2.21E-02	1	20	2.00%	2784.9	2.99%
Hoxa10(Homeobox)/ChickenMSG-Hoxa10.Flag-ChIP-Seq(GSE86088)/Homer	GGYAATGAAA	1.00E+00	-2.16E-02	1	23	2.30%	3127.4	3.36%
Zfp57(Zf)/H1-ZFP57.HA-ChIP-Seq(GSE115387)/Homer	NANTGCSGCA	1.00E+00	-2.08E-02	1	2	0.20%	540.1	0.58%
HLF(bZIP)/HSC-HLF.Flag-ChIP-Seq(GSE69817)/Homer	RTTATGYAAB	1.00E+00	-1.26E-02	1	36	3.60%	4698.4	5.04%
NFE2L2(bZIP)/HepG2-NFE2L2-ChIP-Seq(Encode)/Homer	AWWWTGCTGAGTCAT	1.00E+00	-1.15E-02	1	3	0.30%	766.1	0.82%
Sox17(HMG)/Endoderm-Sox17-ChIP-Seq(GSE61475)/Homer	CCATTGTTYB	1.00E+00	-1.13E-02	1	31	3.10%	4174.3	4.48%
MafA(bZIP)/Islet-MafA-ChIP-Seq(GSE30298)/Homer	TGCTGACTCA	1.00E+00	-9.46E-03	1	34	3.40%	4551.8	4.88%
Reverb(NR),DR2/RAW-Reverba.biotin-ChIP-Seq(GSE45914)/Homer	GTRGGTCASTGGGTCA	1.00E+00	-5.29E-03	1	1	0.10%	488.3	0.52%
Nrf2(bZIP)/Lymphoblast-Nrf2-ChIP-Seq(GSE37589)/Homer	HTGCTGAGTCAT	1.00E+00	-4.73E-03	1	2	0.20%	697	0.75%
Rfx5(HTH)/GM12878-Rfx5-ChIP-Seq(GSE31477)/Homer	SCCTAGCAACAG	1.00E+00	-4.02E-03	1	7	0.70%	1485.3	1.59%
Tbr1(T-box)/Cortex-Tbr1-ChIP-Seq(GSE71384)/Homer	AAGGTGTKAA	1.00E+00	-3.78E-03	1	51	5.11%	6654.5	7.14%
Oct11(POU,Homeobox)/NCIH1048-POU2F3-ChIP-seq(GSE115123)/Homer	GATTTGCATA	1.00E+00	-3.02E-03	1	8	0.80%	1664.7	1.79%
Tbx21(T-box)/GM12878-TBX21-ChIP-Seq(Encode)/Homer	AGGTGTGAAA	1.00E+00	-1.83E-03	1	28	2.80%	4239.8	4.55%
GATA:SCL(Zf,bHLH)/Ter119-SCL-ChIP-Seq(GSE18720)/Homer	CRGCTGBNGNSNNSAGATAA	1.00E+00	-1.60E-03	1	1	0.10%	599.5	0.64%
Bach1(bZIP)/K562-Bach1-ChIP-Seq(GSE31477)/Homer	AWWNTGCTGAGTCAT	1.00E+00	-1.48E-03	1	2	0.20%	818.5	0.88%
Eomes(T-box)/H9-Eomes-ChIP-Seq(GSE26097)/Homer	ATTAACACCT	1.00E+00	-1.40E-03	1	86	8.61%	10685.9	11.47%
Tgif1(Homeobox)/mES-Tgif1-ChIP-Seq(GSE55404)/Homer	YTGWCADY	1.00E+00	-1.22E-03	1	159	15.92%	18252.8	19.58%
GRHL2(CP2)/HBE-GRHL2-ChIP-Seq(GSE46194)/Homer	AAACYKGTTWDACMRGTTTB	1.00E+00	-1.20E-03	1	19	1.90%	3238.9	3.48%
NF-E2(bZIP)/K562-NFE2-ChIP-Seq(GSE31477)/Homer	GATGACTCAGCA	1.00E+00	-1.18E-03	1	2	0.20%	841.4	0.90%
PAX3:FKHR-fusion(Paired,Homeobox)/Rh4-PAX3:FKHR-ChIP-Seq(GSE19063)/Homer	ACCRTGACTAATTNN	1.00E+00	-9.63E-04	1	3	0.30%	1047.5	1.12%
Meis1(Homeobox)/MastCells-Meis1-ChIP-Seq(GSE48085)/Homer	VGCTGWCAVB	1.00E+00	-8.89E-04	1	64	6.41%	8453.8	9.07%
RBPJ:Ebox(?,bHLH)/Panc1-Rbpj1-ChIP-Seq(GSE47459)/Homer	GGGRAARRGRMCAGMTG	1.00E+00	-8.76E-04	1	4	0.40%	1228.1	1.32%
Tbet(T-box)/CD8-Tbet-ChIP-Seq(GSE33802)/Homer	AGGTGTGAAM	1.00E+00	-7.29E-04	1	33	3.30%	5015.7	5.38%
MafB(bZIP)/BMM-Mafb-ChIP-Seq(GSE75722)/Homer	WNTGCTGASTCAGCANWTTY	1.00E+00	-1.70E-04	1	11	1.10%	2493.4	2.68%
Tbx5(T-box)/HL1-Tbx5.biotin-ChIP-Seq(GSE21529)/Homer	AGGTGTCA	1.00E+00	-1.32E-04	1	134	13.41%	16423.3	17.62%
Tgif2(Homeobox)/mES-Tgif2-ChIP-Seq(GSE55404)/Homer	TGTCANYT	1.00E+00	-5.50E-05	1	168	16.82%	20194.1	21.67%
Bach2(bZIP)/OCILy7-Bach2-ChIP-Seq(GSE44420)/Homer	TGCTGAGTCA	1.00E+00	-2.00E-06	1	8	0.80%	2624.6	2.82%
MafK(bZIP)/C2C12-MafK-ChIP-Seq(GSE36030)/Homer	GCTGASTCAGCA	1.00E+00	0.00E+00	1	2	0.20%	1756.1	1.88%
Jun-AP1(bZIP)/K562-cJun-ChIP-Seq(GSE31477)/Homer	GATGASTCATCN	1.00E+00	0.00E+00	1	12	1.20%	4394.1	4.71%
AP-1(bZIP)/ThioMac-PU.1-ChIP-Seq(GSE21512)/Homer	VTGACTCATC	1.00E+00	0.00E+00	1	39	3.90%	9083.8	9.75%
Fosl2(bZIP)/3T3L1-Fosl2-ChIP-Seq(GSE56872)/Homer	NATGASTCABNN	1.00E+00	0.00E+00	1	14	1.40%	5420.3	5.82%
Fra2(bZIP)/Striatum-Fra2-ChIP-Seq(GSE43429)/Homer	GGATGACTCATC	1.00E+00	0.00E+00	1	22	2.20%	6899.6	7.40%
JunB(bZIP)/DendriticCells-Junb-ChIP-Seq(GSE36099)/Homer	RATGASTCAT	1.00E+00	0.00E+00	1	27	2.70%	7717.1	8.28%
BORIS(Zf)/K562-CTCFL-ChIP-Seq(GSE32465)/Homer	CNNBRGCGCCCCCTGSTGGC	1.00E+00	0.00E+00	1	3	0.30%	3619.6	3.88%
Fra1(bZIP)/BT549-Fra1-ChIP-Seq(GSE46166)/Homer	NNATGASTCATH	1.00E+00	0.00E+00	1	25	2.50%	7811	8.38%
Atf3(bZIP)/GBM-ATF3-ChIP-Seq(GSE33912)/Homer	DATGASTCATHN	1.00E+00	0.00E+00	1	30	3.00%	8638.2	9.27%
Fos(bZIP)/TSC-Fos-ChIP-Seq(GSE110950)/Homer	NDATGASTCAYN	1.00E+00	0.00E+00	1	26	2.60%	8116.6	8.71%
BATF(bZIP)/Th17-BATF-ChIP-Seq(GSE39756)/Homer	DATGASTCAT	1.00E+00	0.00E+00	1	29	2.90%	8656.7	9.29%
CTCF(Zf)/CD4+-CTCF-ChIP-Seq(Barski_et_al.)/Homer	AYAGTGCCMYCTRGTGGCCA	1.00E+00	0.00E+00	1	2	0.20%	3749.5	4.02%
E2F7(E2F)/Hela-E2F7-ChIP-Seq(GSE32673)/Homer	VDTTTCCCGCCA	1.00E+00	0.00E+00	1	0	0.00%	139.8	0.15%
E2F(E2F)/Hela-CellCycle-Expression/Homer	TTSGCGCGAAAA	1.00E+00	0.00E+00	1	0	0.00%	87.4	0.09%
EBNA1(EBV-virus)/Raji-EBNA1-ChIP-Seq(GSE30709)/Homer	GGYAGCAYDTGCTDCCCNNN	1.00E+00	0.00E+00	1	0	0.00%	64.1	0.07%
GFX(?)/Promoter/Homer	ATTCTCGCGAGA	1.00E+00	0.00E+00	1	0	0.00%	7.2	0.01%
NRF1(NRF)/MCF7-NRF1-ChIP-Seq(Unpublished)/Homer	CTGCGCATGCGC	1.00E+00	0.00E+00	1	0	0.00%	137.1	0.15%
p53(p53)/mES-cMyc-ChIP-Seq(GSE11431)/Homer	ACATGCCCGGGCAT	1.00E+00	0.00E+00	1	0	0.00%	72.3	0.08%
RARg(NR)/ES-RARg-ChIP-Seq(GSE30538)/Homer	AGGTCAAGGTCA	1.00E+00	0.00E+00	1	0	0.00%	139.7	0.15%
REST-NRSF(Zf)/Jurkat-NRSF-ChIP-Seq/Homer	GGMGCTGTCCATGGTGCTGA	1.00E+00	0.00E+00	1	0	0.00%	42.1	0.05%
RFX(HTH)/K562-RFX3-ChIP-Seq(SRA012198)/Homer	CGGTTGCCATGGCAAC	1.00E+00	0.00E+00	1	0	0.00%	272.6	0.29%
Ronin(THAP)/ES-Thap11-ChIP-Seq(GSE51522)/Homer	RACTACAACTCCCAGVAKGC	1.00E+00	0.00E+00	1	0	0.00%	35.6	0.04%
YY1(Zf)/Promoter/Homer	CAAGATGGCGGC	1.00E+00	0.00E+00	1	0	0.00%	150.8	0.16%
ZBTB33(Zf)/GM12878-ZBTB33-ChIP-Seq(GSE32465)/Homer	GGVTCTCGCGAGAAC	1.00E+00	0.00E+00	1	0	0.00%	30	0.03%
ZFP3(Zf)/HEK293-ZFP3.GFP-ChIP-Seq(GSE58341)/Homer	GGGTTTTGAAGGATGARTAGGAGTT	1.00E+00	0.00E+00	1	0	0.00%	6.3	0.01%
ZNF16(Zf)/HEK293-ZNF16.GFP-ChIP-Seq(GSE58341)/Homer	MACCTTCYATGGCTCCCTAKTGCCY	1.00E+00	0.00E+00	1	0	0.00%	16.1	0.02%
