## Supplementary material for "Cell-Autonomous AR Dependence in Luminal Prostatic Epithelium Governs Survival and Lineage Plasticity": Table S4

Motif Name	Consensus	P-value	Log P-value	q-value (Benjamini)	# of Target Sequences with Motif(of 674)	% of Target Sequences with Motif	# of Background Sequences with Motif(of 93635)	% of Background Sequences with Motif
AP-1(bZIP)/ThioMac-PU.1-ChIP-Seq(GSE21512)/Homer	VTGACTCATC	1.00E-23	-5.38E+01	0	192	28.49%	12715.6	13.58%
Atf3(bZIP)/GBM-ATF3-ChIP-Seq(GSE33912)/Homer	DATGASTCATHN	1.00E-23	-5.33E+01	0	185	27.45%	12068	12.89%
BATF(bZIP)/Th17-BATF-ChIP-Seq(GSE39756)/Homer	DATGASTCAT	1.00E-23	-5.32E+01	0	186	27.60%	12173.6	13.00%
JunB(bZIP)/DendriticCells-Junb-ChIP-Seq(GSE36099)/Homer	RATGASTCAT	1.00E-21	-5.03E+01	0	172	25.52%	11082.6	11.84%
Fra1(bZIP)/BT549-Fra1-ChIP-Seq(GSE46166)/Homer	NNATGASTCATH	1.00E-21	-4.89E+01	0	170	25.22%	11036	11.79%
Fos(bZIP)/TSC-Fos-ChIP-Seq(GSE110950)/Homer	NDATGASTCAYN	1.00E-20	-4.74E+01	0	172	25.52%	11397.3	12.18%
Fra2(bZIP)/Striatum-Fra2-ChIP-Seq(GSE43429)/Homer	GGATGACTCATC	1.00E-20	-4.64E+01	0	157	23.29%	10009.3	10.69%
Fosl2(bZIP)/3T3L1-Fosl2-ChIP-Seq(GSE56872)/Homer	NATGASTCABNN	1.00E-15	-3.47E+01	0	125	18.55%	8143	8.70%
Jun-AP1(bZIP)/K562-cJun-ChIP-Seq(GSE31477)/Homer	GATGASTCATCN	1.00E-13	-3.08E+01	0	106	15.73%	6727.5	7.19%
FOXA1(Forkhead)/LNCAP-FOXA1-ChIP-Seq(GSE27824)/Homer	WAAGTAAACA	1.00E-09	-2.27E+01	0	136	20.18%	10898.1	11.64%
FOXA1(Forkhead)/MCF7-FOXA1-ChIP-Seq(GSE26831)/Homer	WAAGTAAACA	1.00E-06	-1.59E+01	0	109	16.17%	9116.3	9.74%
Bach2(bZIP)/OCILy7-Bach2-ChIP-Seq(GSE44420)/Homer	TGCTGAGTCA	1.00E-05	-1.29E+01	0.0001	56	8.31%	3991.7	4.26%
FOXM1(Forkhead)/MCF7-FOXM1-ChIP-Seq(GSE72977)/Homer	TRTTTACTTW	1.00E-04	-1.15E+01	0.0004	104	15.43%	9459.9	10.11%
NF1(CTF)/LNCAP-NF1-ChIP-Seq(Unpublished)/Homer	CYTGGCABNSTGCCAR	1.00E-04	-1.04E+01	0.001	47	6.97%	3441.1	3.68%
Sox15(HMG)/CPA-Sox15-ChIP-Seq(GSE62909)/Homer	RAACAATGGN	1.00E-04	-1.01E+01	0.0012	73	10.83%	6254.4	6.68%
MafB(bZIP)/BMM-Mafb-ChIP-Seq(GSE75722)/Homer	WNTGCTGASTCAGCANWTTY	1.00E-04	-9.93E+00	0.0013	44	6.53%	3204.7	3.42%
Foxa2(Forkhead)/Liver-Foxa2-ChIP-Seq(GSE25694)/Homer	CYTGTTTACWYW	1.00E-04	-9.32E+00	0.0023	82	12.17%	7429.3	7.94%
Foxo1(Forkhead)/RAW-Foxo1-ChIP-Seq(Fan_et_al.)/Homer	CTGTTTAC	1.00E-03	-8.61E+00	0.0045	123	18.25%	12461.2	13.31%
FoxL2(Forkhead)/Ovary-FoxL2-ChIP-Seq(GSE60858)/Homer	WWTRTAAACAVG	1.00E-03	-8.43E+00	0.0051	72	10.68%	6496.3	6.94%
NF-E2(bZIP)/K562-NFE2-ChIP-Seq(GSE31477)/Homer	GATGACTCAGCA	1.00E-03	-7.50E+00	0.0122	21	3.12%	1284.5	1.37%
Six1(Homeobox)/Myoblast-Six1-ChIP-Chip(GSE20150)/Homer	GKVTCADRTTWC	1.00E-03	-7.18E+00	0.016	22	3.26%	1411	1.51%
Atf1(bZIP)/K562-ATF1-ChIP-Seq(GSE31477)/Homer	GATGACGTCA	1.00E-02	-6.79E+00	0.0225	49	7.27%	4273.8	4.57%
Foxa3(Forkhead)/Liver-Foxa3-ChIP-Seq(GSE77670)/Homer	BSNTGTTTACWYWGN	1.00E-02	-6.68E+00	0.0241	41	6.08%	3419.2	3.65%
Fox:Ebox(Forkhead,bHLH)/Panc1-Foxa2-ChIP-Seq(GSE47459)/Homer	NNNVCTGWGYAAACASN	1.00E-02	-6.61E+00	0.0247	86	12.76%	8607	9.19%
PRDM14(Zf)/H1-PRDM14-ChIP-Seq(GSE22767)/Homer	RGGTCTCTAACY	1.00E-02	-6.55E+00	0.0251	19	2.82%	1199.4	1.28%
Six2(Homeobox)/NephronProgenitor-Six2-ChIP-Seq(GSE39837)/Homer	GWAAYHTGAKMC	1.00E-02	-6.40E+00	0.0282	56	8.31%	5148.3	5.50%
Bach1(bZIP)/K562-Bach1-ChIP-Seq(GSE31477)/Homer	AWWNTGCTGAGTCAT	1.00E-02	-6.34E+00	0.0287	19	2.82%	1222.6	1.31%
MafK(bZIP)/C2C12-MafK-ChIP-Seq(GSE36030)/Homer	GCTGASTCAGCA	1.00E-02	-6.26E+00	0.03	32	4.75%	2533.5	2.71%
Nrf2(bZIP)/Lymphoblast-Nrf2-ChIP-Seq(GSE37589)/Homer	HTGCTGAGTCAT	1.00E-02	-6.26E+00	0.03	17	2.52%	1046.4	1.12%
Foxf1(Forkhead)/Lung-Foxf1-ChIP-Seq(GSE77951)/Homer	WWATRTAAACAN	1.00E-02	-6.09E+00	0.0333	69	10.24%	6737.7	7.20%
CDX4(Homeobox)/ZebrafishEmbryos-Cdx4.Myc-ChIP-Seq(GSE48254)/Homer	NGYCATAAAWCH	1.00E-02	-6.00E+00	0.0351	68	10.09%	6643.9	7.10%
CREB5(bZIP)/LNCaP-CREB5.V5-ChIP-Seq(GSE137775)/Homer	VVATGACGTCAT	1.00E-02	-5.93E+00	0.0365	37	5.49%	3127.5	3.34%
Phox2b(Homeobox)/CLBGA-PHOX2B-ChIP-Seq(GSE90683)/Homer	TTAATTNAATTA	1.00E-02	-5.87E+00	0.0375	13	1.93%	726.6	0.78%
Srebp1a(bHLH)/HepG2-Srebp1a-ChIP-Seq(GSE31477)/Homer	RTCACSCCAY	1.00E-02	-5.50E+00	0.0527	14	2.08%	849.2	0.91%
Hoxc9(Homeobox)/Ainv15-Hoxc9-ChIP-Seq(GSE21812)/Homer	GGCCATAAATCA	1.00E-02	-5.44E+00	0.0544	36	5.34%	3115	3.33%
Hoxa9(Homeobox)/ChickenMSG-Hoxa9.Flag-ChIP-Seq(GSE86088)/Homer	RGCAATNAAA	1.00E-02	-5.41E+00	0.0549	159	23.59%	18206.6	19.45%
Atf2(bZIP)/3T3L1-Atf2-ChIP-Seq(GSE56872)/Homer	NRRTGACGTCAT	1.00E-02	-5.33E+00	0.0575	31	4.60%	2590.6	2.77%
FoxD3(forkhead)/ZebrafishEmbryo-Foxd3.biotin-ChIP-seq(GSE106676)/Homer	TGTTTAYTTAGC	1.00E-02	-5.14E+00	0.0677	63	9.35%	6301.8	6.73%
NF1-halfsite(CTF)/LNCaP-NF1-ChIP-Seq(Unpublished)/Homer	YTGCCAAG	1.00E-02	-5.06E+00	0.0718	116	17.21%	12865.3	13.74%
Atf7(bZIP)/3T3L1-Atf7-ChIP-Seq(GSE56872)/Homer	NGRTGACGTCAY	1.00E-02	-4.99E+00	0.0747	39	5.79%	3546.9	3.79%
ZSCAN22(Zf)/HEK293-ZSCAN22.GFP-ChIP-Seq(GSE58341)/Homer	SMCAGTCWGAKGGAGGAGGC	1.00E-02	-4.86E+00	0.0831	6	0.89%	235.5	0.25%
NFIL3(bZIP)/HepG2-NFIL3-ChIP-Seq(Encode)/Homer	VTTACGTAAYNNNNN	1.00E-02	-4.75E+00	0.0911	38	5.64%	3490.1	3.73%
HLF(bZIP)/HSC-HLF.Flag-ChIP-Seq(GSE69817)/Homer	RTTATGYAAB	1.00E-02	-4.74E+00	0.0911	46	6.82%	4412.8	4.71%
Npas4(bHLH)/Neuron-Npas4-ChIP-Seq(GSE127793)/Homer	NHRTCACGACDN	1.00E-02	-4.64E+00	0.0962	29	4.30%	2505.5	2.68%
Sox17(HMG)/Endoderm-Sox17-ChIP-Seq(GSE61475)/Homer	CCATTGTTYB	1.00E-01	-4.50E+00	0.1083	44	6.53%	4242.5	4.53%
TEAD(TEA)/Fibroblast-PU.1-ChIP-Seq(Unpublished)/Homer	YCWGGAATGY	1.00E-01	-4.47E+00	0.1092	45	6.68%	4367.5	4.67%
Foxo3(Forkhead)/U2OS-Foxo3-ChIP-Seq(E-MTAB-2701)/Homer	DGTAAACA	1.00E-01	-4.46E+00	0.1092	59	8.75%	6035.5	6.45%
Srebp2(bHLH)/HepG2-Srebp2-ChIP-Seq(GSE31477)/Homer	CGGTCACSCCAC	1.00E-01	-4.40E+00	0.1126	9	1.34%	506.6	0.54%
Sox3(HMG)/NPC-Sox3-ChIP-Seq(GSE33059)/Homer	CCWTTGTY	1.00E-01	-4.27E+00	0.1255	97	14.39%	10805.7	11.54%
NeuroD1(bHLH)/Islet-NeuroD1-ChIP-Seq(GSE30298)/Homer	GCCATCTGTT	1.00E-01	-4.18E+00	0.1341	45	6.68%	4448.5	4.75%
PBX2(Homeobox)/K562-PBX2-ChIP-Seq(Encode)/Homer	RTGATTKATRGN	1.00E-01	-4.14E+00	0.137	53	7.86%	5414.4	5.78%
Hoxd13(Homeobox)/ChickenMSG-Hoxd13.Flag-ChIP-Seq(GSE86088)/Homer	NCYAATAAAA	1.00E-01	-4.10E+00	0.1407	104	15.43%	11771.1	12.57%
HIC1(Zf)/Treg-ZBTB29-ChIP-Seq(GSE99889)/Homer	TGCCAGCB	1.00E-01	-4.07E+00	0.1418	111	16.47%	12677.1	13.54%
Hoxd10(Homeobox)/ChickenMSG-Hoxd10.Flag-ChIP-Seq(GSE86088)/Homer	GGCMATGAAA	1.00E-01	-4.00E+00	0.1498	71	10.53%	7665.6	8.19%
Sox4(HMG)/proB-Sox4-ChIP-Seq(GSE50066)/Homer	YCTTTGTTCC	1.00E-01	-3.99E+00	0.1498	48	7.12%	4862.1	5.19%
Egr2(Zf)/Thymocytes-Egr2-ChIP-Seq(GSE34254)/Homer	NGCGTGGGCGGR	1.00E-01	-3.77E+00	0.181	7	1.04%	385.6	0.41%
Sox6(HMG)/Myotubes-Sox6-ChIP-Seq(GSE32627)/Homer	CCATTGTTNY	1.00E-01	-3.75E+00	0.1822	84	12.46%	9395.8	10.04%
Sox2(HMG)/mES-Sox2-ChIP-Seq(GSE11431)/Homer	BCCATTGTTC	1.00E-01	-3.73E+00	0.1822	50	7.42%	5187.7	5.54%
NFkB-p65(RHD)/GM12787-p65-ChIP-Seq(GSE19485)/Homer	WGGGGATTTCCC	1.00E-01	-3.65E+00	0.1945	24	3.56%	2157.4	2.30%
Nkx2.2(Homeobox)/NPC-Nkx2.2-ChIP-Seq(GSE61673)/Homer	BTBRAGTGSN	1.00E-01	-3.61E+00	0.1987	84	12.46%	9457.8	10.10%
HOXB13(Homeobox)/ProstateTumor-HOXB13-ChIP-Seq(GSE56288)/Homer	TTTTATKRGG	1.00E-01	-3.61E+00	0.1987	76	11.28%	8448.5	9.03%
NFE2L2(bZIP)/HepG2-NFE2L2-ChIP-Seq(Encode)/Homer	AWWWTGCTGAGTCAT	1.00E-01	-3.49E+00	0.216	14	2.08%	1097.4	1.17%
Atoh1(bHLH)/Cerebellum-Atoh1-ChIP-Seq(GSE22111)/Homer	VNRVCAGCTGGY	1.00E-01	-3.40E+00	0.2329	52	7.72%	5546.1	5.92%
Mef2b(MADS)/HEK293-Mef2b.V5-ChIP-Seq(GSE67450)/Homer	GCTATTTTTGGM	1.00E-01	-3.40E+00	0.2329	35	5.19%	3493.5	3.73%
NF1:FOXA1(CTF,Forkhead)/LNCAP-FOXA1-ChIP-Seq(GSE27824)/Homer	WNTGTTTRYTTTGGCA	1.00E-01	-3.37E+00	0.2329	9	1.34%	608.7	0.65%
Hoxa11(Homeobox)/ChickenMSG-Hoxa11.Flag-ChIP-Seq(GSE86088)/Homer	TTTTATGGCM	1.00E-01	-3.37E+00	0.2329	140	20.77%	16823.1	17.97%
Cdx2(Homeobox)/mES-Cdx2-ChIP-Seq(GSE14586)/Homer	GYMATAAAAH	1.00E-01	-3.34E+00	0.2329	49	7.27%	5199.9	5.55%
ZFP3(Zf)/HEK293-ZFP3.GFP-ChIP-Seq(GSE58341)/Homer	GGGTTTTGAAGGATGARTAGGAGTT	1.00E-01	-3.34E+00	0.2329	1	0.15%	5.4	0.01%
Hoxd11(Homeobox)/ChickenMSG-Hoxd11.Flag-ChIP-Seq(GSE86088)/Homer	VGCCATAAAA	1.00E-01	-3.30E+00	0.2347	140	20.77%	16864.1	18.02%
TEAD1(TEAD)/HepG2-TEAD1-ChIP-Seq(Encode)/Homer	CYRCATTCCA	1.00E-01	-3.24E+00	0.2466	54	8.01%	5855	6.25%
NFkB-p65-Rel(RHD)/ThioMac-LPS-Expression(GSE23622)/Homer	GGAAATTCCC	1.00E-01	-3.17E+00	0.2596	7	1.04%	439.6	0.47%
Hoxa13(Homeobox)/ChickenMSG-Hoxa13.Flag-ChIP-Seq(GSE86088)/Homer	CYHATAAAAN	1.00E-01	-3.16E+00	0.2596	148	21.96%	18008.8	19.24%
bZIP:IRF(bZIP,IRF)/Th17-BatF-ChIP-Seq(GSE39756)/Homer	NAGTTTCABTHTGACTNW	1.00E-01	-3.10E+00	0.273	26	3.86%	2517.4	2.69%
Zic2(Zf)/ESC-Zic2-ChIP-Seq(SRP197560)/Homer	CHCAGCRGGRGG	1.00E-01	-3.09E+00	0.273	19	2.82%	1715.7	1.83%
HOXA1(Homeobox)/mES-Hoxa1-ChIP-Seq(SRP084292)/Homer	TGATKGATGR	1.00E-01	-3.06E+00	0.2743	16	2.37%	1386.6	1.48%
c-Jun-CRE(bZIP)/K562-cJun-ChIP-Seq(GSE31477)/Homer	ATGACGTCATCY	1.00E-01	-3.05E+00	0.2743	26	3.86%	2528.6	2.70%
FOXK1(Forkhead)/HEK293-FOXK1-ChIP-Seq(GSE51673)/Homer	NVWTGTTTAC	1.00E-01	-2.96E+00	0.2952	69	10.24%	7855.7	8.39%
Unknown(Homeobox)/Limb-p300-ChIP-Seq/Homer	SSCMATWAAA	1.00E-01	-2.96E+00	0.2952	44	6.53%	4726.1	5.05%
Ascl2(bHLH)/ESC-Ascl2-ChIP-Seq(GSE97712)/Homer	SSRGCAGCTGCH	1.00E-01	-2.96E+00	0.2952	46	6.82%	4973.3	5.31%
Smad3(MAD)/NPC-Smad3-ChIP-Seq(GSE36673)/Homer	TWGTCTGV	1.00E-01	-2.90E+00	0.303	151	22.40%	18584.9	19.85%
ZNF165(Zf)/WHIM12-ZNF165-ChIP-Seq(GSE65937)/Homer	AAGGKGRCGCAGGCA	1.00E-01	-2.90E+00	0.303	5	0.74%	282.2	0.30%
Pdx1(Homeobox)/Islet-Pdx1-ChIP-Seq(SRA008281)/Homer	YCATYAATCA	1.00E-01	-2.88E+00	0.303	56	8.31%	6249.8	6.68%
Tlx?(NR)/NPC-H3K4me1-ChIP-Seq(GSE16256)/Homer	CTGGCAGSCTGCCA	1.00E-01	-2.84E+00	0.309	32	4.75%	3302.7	3.53%
Maz(Zf)/HepG2-Maz-ChIP-Seq(GSE31477)/Homer	GGGGGGGG	1.00E-01	-2.81E+00	0.3158	29	4.30%	2952.1	3.15%
FOXP1(Forkhead)/H9-FOXP1-ChIP-Seq(GSE31006)/Homer	NYYTGTTTACHN	1.00E-01	-2.75E+00	0.33	33	4.90%	3452.1	3.69%
ZNF189(Zf)/HEK293-ZNF189.GFP-ChIP-Seq(GSE58341)/Homer	TGGAACAGMA	1.00E-01	-2.70E+00	0.3423	34	5.04%	3591	3.84%
Hand2(bHLH)/Mesoderm-Hand2-ChIP-Seq(GSE61475)/Homer	TGACANARRCCAGRC	1.00E-01	-2.66E+00	0.3535	25	3.71%	2518.4	2.69%
CEBP(bZIP)/ThioMac-CEBPb-ChIP-Seq(GSE21512)/Homer	ATTGCGCAAC	1.00E-01	-2.55E+00	0.3887	31	4.60%	3275.2	3.50%
CUX1(Homeobox)/K562-CUX1-ChIP-Seq(GSE92882)/Homer	TATCGATNAN	1.00E-01	-2.54E+00	0.3912	31	4.60%	3282	3.51%
E-box(bHLH)/Promoter/Homer	SSGGTCACGTGA	1.00E-01	-2.53E+00	0.3912	4	0.59%	223.5	0.24%
Nkx2.1(Homeobox)/LungAC-Nkx2.1-ChIP-Seq(GSE43252)/Homer	RSCACTYRAG	1.00E-01	-2.51E+00	0.3931	125	18.55%	15410.4	16.46%
ZFX(Zf)/mES-Zfx-ChIP-Seq(GSE11431)/Homer	AGGCCTRG	1.00E-01	-2.49E+00	0.3981	46	6.82%	5163.7	5.52%
EBF(EBF)/proBcell-EBF-ChIP-Seq(GSE21978)/Homer	DGTCCCYRGGGA	1.00E-01	-2.45E+00	0.4065	8	1.19%	625.9	0.67%
TEAD4(TEA)/Tropoblast-Tead4-ChIP-Seq(GSE37350)/Homer	CCWGGAATGY	1.00E-01	-2.45E+00	0.4065	47	6.97%	5306.2	5.67%
Snail1(Zf)/LS174T-SNAIL1.HA-ChIP-Seq(GSE127183)/Homer	TRCACCTGCY	1.00E-01	-2.39E+00	0.4248	34	5.04%	3703.3	3.96%
Pit1+1bp(Homeobox)/GCrat-Pit1-ChIP-Seq(GSE58009)/Homer	ATGCATAATTCA	1.00E-01	-2.38E+00	0.4248	17	2.52%	1649.5	1.76%
ZNF711(Zf)/SHSY5Y-ZNF711-ChIP-Seq(GSE20673)/Homer	AGGCCTAG	1.00E+00	-2.30E+00	0.4543	59	8.75%	6906.6	7.38%
Stat3+il21(Stat)/CD4-Stat3-ChIP-Seq(GSE19198)/Homer	SVYTTCCNGGAARB	1.00E+00	-2.30E+00	0.4543	34	5.04%	3737.5	3.99%
E2A(bHLH)/proBcell-E2A-ChIP-Seq(GSE21978)/Homer	DNRCAGCTGY	1.00E+00	-2.28E+00	0.4546	57	8.46%	6660.5	7.12%
HOXA2(Homeobox)/mES-Hoxa2-ChIP-Seq(Donaldson_et_al.)/Homer	GYCATCMATCAT	1.00E+00	-2.28E+00	0.4546	7	1.04%	546	0.58%
Sox21(HMG)/ESC-SOX21-ChIP-Seq(GSE110505)/Homer	BCCWTTGTBYKV	1.00E+00	-2.27E+00	0.4546	85	12.61%	10303.1	11.01%
Twist(bHLH)/HMLE-TWIST1-ChIP-Seq(Chang_et_al)/Homer	VCAKCTGGNNNCCAGMTGBN	1.00E+00	-2.26E+00	0.4546	7	1.04%	548.5	0.59%
Klf9(Zf)/GBM-Klf9-ChIP-Seq(GSE62211)/Homer	GCCACRCCCACY	1.00E+00	-2.21E+00	0.4675	11	1.63%	995.4	1.06%
FXR(NR),IR1/Liver-FXR-ChIP-Seq(Chong_et_al.)/Homer	AGGTCANTGACCTB	1.00E+00	-2.19E+00	0.4721	17	2.52%	1697.3	1.81%
PRDM9(Zf)/Testis-DMC1-ChIP-Seq(GSE35498)/Homer	ADGGYAGYAGCATCT	1.00E+00	-2.18E+00	0.4726	18	2.67%	1819	1.94%
TR4(NR),DR1/Hela-TR4-ChIP-Seq(GSE24685)/Homer	GAGGTCAAAGGTCA	1.00E+00	-2.18E+00	0.4726	5	0.74%	352.7	0.38%
SCRT1(Zf)/HEK293-SCRT1.eGFP-ChIP-Seq(Encode)/Homer	GCAACAGGTG	1.00E+00	-2.17E+00	0.4726	14	2.08%	1349.8	1.44%
Egr1(Zf)/K562-Egr1-ChIP-Seq(GSE32465)/Homer	TGCGTGGGYG	1.00E+00	-2.14E+00	0.4806	17	2.52%	1712.9	1.83%
HEB(bHLH)/mES-Heb-ChIP-Seq(GSE53233)/Homer	VCAGCTGBNN	1.00E+00	-2.11E+00	0.4897	76	11.28%	9224.8	9.85%
TCF4(bHLH)/SHSY5Y-TCF4-ChIP-Seq(GSE96915)/Homer	SMCATCTGKH	1.00E+00	-2.07E+00	0.5058	66	9.79%	7943.5	8.49%
RUNX1(Runt)/Jurkat-RUNX1-ChIP-Seq(GSE29180)/Homer	AAACCACARM	1.00E+00	-2.05E+00	0.5112	44	6.53%	5110.8	5.46%
Tbx5(T-box)/HL1-Tbx5.biotin-ChIP-Seq(GSE21529)/Homer	AGGTGTCA	1.00E+00	-2.05E+00	0.5112	145	21.51%	18444.5	19.70%
NFkB-p50,p52(RHD)/Monocyte-p50-ChIP-Chip(Schreiber_et_al.)/Homer	GGGGGAATCCCC	1.00E+00	-2.00E+00	0.5264	4	0.59%	272.7	0.29%
OCT:OCT-short(POU,Homeobox)/NPC-OCT6-ChIP-Seq(GSE43916)/Homer	ATGCATWATGCATRW	1.00E+00	-1.99E+00	0.5286	32	4.75%	3612.8	3.86%
Sp5(Zf)/mES-Sp5.Flag-ChIP-Seq(GSE72989)/Homer	RGKGGGCGGAGC	1.00E+00	-1.95E+00	0.5468	25	3.71%	2751.1	2.94%
ETS:RUNX(ETS,Runt)/Jurkat-RUNX1-ChIP-Seq(GSE17954)/Homer	RCAGGATGTGGT	1.00E+00	-1.88E+00	0.5811	5	0.74%	391	0.42%
Sox10(HMG)/SciaticNerve-Sox3-ChIP-Seq(GSE35132)/Homer	CCWTTGTYYB	1.00E+00	-1.86E+00	0.5856	80	11.87%	9919	10.60%
ZNF136(Zf)/HEK293-ZNF136.GFP-ChIP-Seq(GSE58341)/Homer	YTKGATAHAGTATTCTWGGTNGGCA	1.00E+00	-1.85E+00	0.5856	5	0.74%	393	0.42%
RBPJ:Ebox(?,bHLH)/Panc1-Rbpj1-ChIP-Seq(GSE47459)/Homer	GGGRAARRGRMCAGMTG	1.00E+00	-1.85E+00	0.5856	12	1.78%	1192	1.27%
PPARE(NR),DR1/3T3L1-Pparg-ChIP-Seq(GSE13511)/Homer	TGACCTTTGCCCCA	1.00E+00	-1.84E+00	0.5856	34	5.04%	3931.3	4.20%
Myf5(bHLH)/GM-Myf5-ChIP-Seq(GSE24852)/Homer	BAACAGCTGT	1.00E+00	-1.80E+00	0.6034	30	4.45%	3441.1	3.68%
Tcf21(bHLH)/ArterySmoothMuscle-Tcf21-ChIP-Seq(GSE61369)/Homer	NAACAGCTGG	1.00E+00	-1.79E+00	0.6034	39	5.79%	4597.4	4.91%
Sox9(HMG)/Limb-SOX9-ChIP-Seq(GSE73225)/Homer	AGGVNCCTTTGT	1.00E+00	-1.76E+00	0.6153	41	6.08%	4871	5.20%
BHLHA15(bHLH)/NIH3T3-BHLHB8.HA-ChIP-Seq(GSE119782)/Homer	NAMCAGCTGK	1.00E+00	-1.75E+00	0.6153	58	8.61%	7090.9	7.58%
RUNX(Runt)/HPC7-Runx1-ChIP-Seq(GSE22178)/Homer	SAAACCACAG	1.00E+00	-1.75E+00	0.6153	31	4.60%	3591.3	3.84%
NeuroG2(bHLH)/Fibroblast-NeuroG2-ChIP-Seq(GSE75910)/Homer	ACCATCTGTT	1.00E+00	-1.72E+00	0.6285	67	9.94%	8301.1	8.87%
COUP-TFII(NR)/K562-NR2F1-ChIP-Seq(Encode)/Homer	GKBCARAGGTCA	1.00E+00	-1.69E+00	0.6408	55	8.16%	6738.7	7.20%
Arnt:Ahr(bHLH)/MCF7-Arnt-ChIP-Seq(Lo_et_al.)/Homer	TBGCACGCAA	1.00E+00	-1.66E+00	0.651	19	2.82%	2105.9	2.25%
Oct6(POU,Homeobox)/NPC-Pou3f1-ChIP-Seq(GSE35496)/Homer	WATGCAAATGAG	1.00E+00	-1.65E+00	0.6533	18	2.67%	1984.7	2.12%
TEAD3(TEA)/HepG2-TEAD3-ChIP-Seq(Encode)/Homer	TRCATTCCAG	1.00E+00	-1.65E+00	0.6533	56	8.31%	6893.9	7.36%
Pbx3(Homeobox)/GM12878-PBX3-ChIP-Seq(GSE32465)/Homer	SCTGTCAMTCAN	1.00E+00	-1.64E+00	0.6549	13	1.93%	1371.5	1.47%
Klf4(Zf)/mES-Klf4-ChIP-Seq(GSE11431)/Homer	GCCACACCCA	1.00E+00	-1.60E+00	0.673	11	1.63%	1137.8	1.22%
E2F6(E2F)/Hela-E2F6-ChIP-Seq(GSE31477)/Homer	GGCGGGAARN	1.00E+00	-1.57E+00	0.6882	8	1.19%	784.6	0.84%
WT1(Zf)/Kidney-WT1-ChIP-Seq(GSE90016)/Homer	MCTCCCMCRCAB	1.00E+00	-1.55E+00	0.6954	16	2.37%	1769.6	1.89%
STAT6(Stat)/CD4-Stat6-ChIP-Seq(GSE22104)/Homer	ABTTCYYRRGAA	1.00E+00	-1.50E+00	0.7294	20	2.97%	2295.7	2.45%
Gata4(Zf)/Heart-Gata4-ChIP-Seq(GSE35151)/Homer	NBWGATAAGR	1.00E+00	-1.49E+00	0.7294	60	8.90%	7530.6	8.04%
Ascl1(bHLH)/NeuralTubes-Ascl1-ChIP-Seq(GSE55840)/Homer	NNVVCAGCTGBN	1.00E+00	-1.47E+00	0.7371	62	9.20%	7812.7	8.35%
KLF14(Zf)/HEK293-KLF14.GFP-ChIP-Seq(GSE58341)/Homer	RGKGGGCGKGGC	1.00E+00	-1.43E+00	0.7651	40	5.93%	4928.9	5.27%
Slug(Zf)/Mesoderm-Snai2-ChIP-Seq(GSE61475)/Homer	SNGCACCTGCHS	1.00E+00	-1.42E+00	0.7693	19	2.82%	2201.1	2.35%
STAT4(Stat)/CD4-Stat4-ChIP-Seq(GSE22104)/Homer	NYTTCCWGGAAR	1.00E+00	-1.40E+00	0.7779	40	5.93%	4947.4	5.29%
ZNF467(Zf)/HEK293-ZNF467.GFP-ChIP-Seq(GSE58341)/Homer	TGGGGAAGGGCM	1.00E+00	-1.37E+00	0.7925	21	3.12%	2477	2.65%
ZNF317(Zf)/HEK293-ZNF317.GFP-ChIP-Seq(GSE58341)/Homer	GTCWGCTGTYYCTCT	1.00E+00	-1.36E+00	0.7928	4	0.59%	356.8	0.38%
GRHL2(CP2)/HBE-GRHL2-ChIP-Seq(GSE46194)/Homer	AAACYKGTTWDACMRGTTTB	1.00E+00	-1.36E+00	0.7928	27	4.01%	3262.2	3.48%
ZEB2(Zf)/SNU398-ZEB2-ChIP-Seq(GSE103048)/Homer	GNMCAGGTGTGC	1.00E+00	-1.34E+00	0.7971	34	5.04%	4188.3	4.47%
CRX(Homeobox)/Retina-Crx-ChIP-Seq(GSE20012)/Homer	GCTAATCC	1.00E+00	-1.33E+00	0.8023	98	14.54%	12772.8	13.64%
ZNF7(Zf)/HepG2-ZNF7.Flag-ChIP-Seq(Encode)/Homer	CTGCCWVCTTTTRTA	1.00E+00	-1.31E+00	0.817	23	3.41%	2767.1	2.96%
PRDM1(Zf)/Hela-PRDM1-ChIP-Seq(GSE31477)/Homer	ACTTTCACTTTC	1.00E+00	-1.29E+00	0.8223	21	3.12%	2514	2.69%
MafA(bZIP)/Islet-MafA-ChIP-Seq(GSE30298)/Homer	TGCTGACTCA	1.00E+00	-1.29E+00	0.8223	47	6.97%	5948.8	6.35%
PRDM15(Zf)/ESC-Prdm15-ChIP-Seq(GSE73694)/Homer	YCCDNTCCAGGTTTT	1.00E+00	-1.29E+00	0.8223	34	5.04%	4223	4.51%
IRF:BATF(IRF:bZIP)/pDC-Irf8-ChIP-Seq(GSE66899)/Homer	CTTTCANTATGACTV	1.00E+00	-1.28E+00	0.8223	6	0.89%	609.7	0.65%
GSC(Homeobox)/FrogEmbryos-GSC-ChIP-Seq(DRA000576)/Homer	RGGATTAR	1.00E+00	-1.27E+00	0.8223	47	6.97%	5961.6	6.37%
PBX1(Homeobox)/MCF7-PBX1-ChIP-Seq(GSE28007)/Homer	GSCTGTCACTCA	1.00E+00	-1.27E+00	0.8223	5	0.74%	491.5	0.53%
E2F3(E2F)/MEF-E2F3-ChIP-Seq(GSE71376)/Homer	BTKGGCGGGAAA	1.00E+00	-1.27E+00	0.8223	9	1.34%	984.8	1.05%
Elf4(ETS)/BMDM-Elf4-ChIP-Seq(GSE88699)/Homer	ACTTCCKGKT	1.00E+00	-1.26E+00	0.8223	56	8.31%	7172.7	7.66%
E2A(bHLH),near_PU.1/Bcell-PU.1-ChIP-Seq(GSE21512)/Homer	NVCACCTGBN	1.00E+00	-1.26E+00	0.8223	53	7.86%	6773.8	7.24%
EHF(ETS)/LoVo-EHF-ChIP-Seq(GSE49402)/Homer	AVCAGGAAGT	1.00E+00	-1.25E+00	0.8223	69	10.24%	8929.9	9.54%
GATA(Zf),IR4/iTreg-Gata3-ChIP-Seq(GSE20898)/Homer	NAGATWNBNATCTNN	1.00E+00	-1.25E+00	0.8223	9	1.34%	990.8	1.06%
FOXK2(Forkhead)/U2OS-FOXK2-ChIP-Seq(E-MTAB-2204)/Homer	SCHTGTTTACAT	1.00E+00	-1.24E+00	0.8223	37	5.49%	4647.5	4.96%
GATA3(Zf)/iTreg-Gata3-ChIP-Seq(GSE20898)/Homer	AGATAASR	1.00E+00	-1.23E+00	0.8223	85	12.61%	11112.2	11.87%
ETS:E-box(ETS,bHLH)/HPC7-Scl-ChIP-Seq(GSE22178)/Homer	AGGAARCAGCTG	1.00E+00	-1.23E+00	0.8223	5	0.74%	500.7	0.53%
Gata6(Zf)/HUG1N-GATA6-ChIP-Seq(GSE51936)/Homer	YCTTATCTBN	1.00E+00	-1.22E+00	0.8223	54	8.01%	6937.8	7.41%
REST-NRSF(Zf)/Jurkat-NRSF-ChIP-Seq/Homer	GGMGCTGTCCATGGTGCTGA	1.00E+00	-1.20E+00	0.8223	1	0.15%	50.7	0.05%
GATA3(Zf),DR8/iTreg-Gata3-ChIP-Seq(GSE20898)/Homer	AGATSTNDNNDSAGATAASN	1.00E+00	-1.19E+00	0.8223	6	0.89%	631.8	0.67%
Zic(Zf)/Cerebellum-ZIC1.2-ChIP-Seq(GSE60731)/Homer	CCTGCTGAGH	1.00E+00	-1.18E+00	0.8273	32	4.75%	4025.7	4.30%
ZNF322(Zf)/HEK293-ZNF322.GFP-ChIP-Seq(GSE58341)/Homer	GAGCCTGGTACTGWGCCTGR	1.00E+00	-1.17E+00	0.8273	12	1.78%	1397.2	1.49%
PSE(SNAPc)/K562-mStart-Seq/Homer	WAVTCACCMTAASYDAAAAG	1.00E+00	-1.16E+00	0.8316	19	2.82%	2315.1	2.47%
ZEB1(Zf)/PDAC-ZEB1-ChIP-Seq(GSE64557)/Homer	VCAGGTRDRY	1.00E+00	-1.15E+00	0.8337	63	9.35%	8208	8.77%
Twist2(bHLH)/Myoblast-Twist2.Ty1-ChIP-Seq(GSE127998)/Homer	MCAGCTGBYH	1.00E+00	-1.14E+00	0.8355	70	10.39%	9163.4	9.79%
THRa(NR)/C17.2-THRa-ChIP-Seq(GSE38347)/Homer	GGTCANYTGAGGWCA	1.00E+00	-1.14E+00	0.8355	15	2.23%	1801.2	1.92%
RXR(NR),DR1/3T3L1-RXR-ChIP-Seq(GSE13511)/Homer	TAGGGCAAAGGTCA	1.00E+00	-1.12E+00	0.8426	36	5.34%	4595.8	4.91%
ELF3(ETS)/PDAC-ELF3-ChIP-Seq(GSE64557)/Homer	ANCAGGAAGT	1.00E+00	-1.09E+00	0.8651	44	6.53%	5694.1	6.08%
Smad2(MAD)/ES-SMAD2-ChIP-Seq(GSE29422)/Homer	CTGTCTGG	1.00E+00	-1.09E+00	0.8651	67	9.94%	8807.9	9.41%
MafF(bZIP)/HepG2-MafF-ChIP-Seq(GSE31477)/Homer	HWWGTCAGCAWWTTT	1.00E+00	-1.09E+00	0.8651	12	1.78%	1431	1.53%
Mouse_Recombination_Hotspot(Zf)/Testis-DMC1-ChIP-Seq(GSE24438)/Homer	ACTYKNATTCGTGNTACTTC	1.00E+00	-1.09E+00	0.8651	3	0.45%	285.2	0.30%
RUNX2(Runt)/PCa-RUNX2-ChIP-Seq(GSE33889)/Homer	NWAACCACADNN	1.00E+00	-1.05E+00	0.8776	33	4.90%	4241.4	4.53%
KLF3(Zf)/MEF-Klf3-ChIP-Seq(GSE44748)/Homer	NRGCCCCRCCCHBNN	1.00E+00	-1.05E+00	0.8776	10	1.48%	1185.7	1.27%
Unknown-ESC-element(?)/mES-Nanog-ChIP-Seq(GSE11724)/Homer	CACAGCAGGGGG	1.00E+00	-1.05E+00	0.8776	23	3.41%	2906.7	3.11%
Mef2c(MADS)/GM12878-Mef2c-ChIP-Seq(GSE32465)/Homer	DCYAAAAATAGM	1.00E+00	-1.04E+00	0.8776	14	2.08%	1711.1	1.83%
Gfi1b(Zf)/HPC7-Gfi1b-ChIP-Seq(GSE22178)/Homer	MAATCACTGC	1.00E+00	-1.04E+00	0.8776	25	3.71%	3177.1	3.39%
RARg(NR)/ES-RARg-ChIP-Seq(GSE30538)/Homer	AGGTCAAGGTCA	1.00E+00	-1.03E+00	0.8776	2	0.30%	174.1	0.19%
Mef2d(MADS)/Retina-Mef2d-ChIP-Seq(GSE61391)/Homer	GCTATTTTTAGC	1.00E+00	-1.03E+00	0.8776	7	1.04%	802.7	0.86%
NFAT(RHD)/Jurkat-NFATC1-ChIP-Seq(Jolma_et_al.)/Homer	ATTTTCCATT	1.00E+00	-9.83E-01	0.905	29	4.30%	3751.3	4.01%
Reverb(NR),DR2/RAW-Reverba.biotin-ChIP-Seq(GSE45914)/Homer	GTRGGTCASTGGGTCA	1.00E+00	-9.75E-01	0.9068	6	0.89%	689.9	0.74%
Tbx20(T-box)/Heart-Tbx20-ChIP-Seq(GSE29636)/Homer	GGTGYTGACAGS	1.00E+00	-9.75E-01	0.9068	10	1.48%	1213.4	1.30%
Sox7(HMG)/ESC-Sox7-ChIP-Seq(GSE133899)/Homer	VVRRAACAATGG	1.00E+00	-9.73E-01	0.9068	13	1.93%	1611.6	1.72%
E2F(E2F)/Hela-CellCycle-Expression/Homer	TTSGCGCGAAAA	1.00E+00	-9.72E-01	0.9068	1	0.15%	66.1	0.07%
TEAD2(TEA)/Py2T-Tead2-ChIP-Seq(GSE55709)/Homer	CCWGGAATGY	1.00E+00	-9.68E-01	0.9068	26	3.86%	3356	3.59%
Oct4:Sox17(POU,Homeobox,HMG)/F9-Sox17-ChIP-Seq(GSE44553)/Homer	CCATTGTATGCAAAT	1.00E+00	-9.52E-01	0.9068	6	0.89%	696.3	0.74%
EBF1(EBF)/Near-E2A-ChIP-Seq(GSE21512)/Homer	GTCCCCWGGGGA	1.00E+00	-9.47E-01	0.9068	28	4.15%	3641.4	3.89%
EAR2(NR)/K562-NR2F6-ChIP-Seq(Encode)/Homer	NRBCARRGGTCA	1.00E+00	-9.27E-01	0.9163	47	6.97%	6239.1	6.67%
HRE(HSF)/Striatum-HSF1-ChIP-Seq(GSE38000)/Homer	TTCTAGAABNTTCTA	1.00E+00	-9.24E-01	0.9163	7	1.04%	836.8	0.89%
bHLHE41(bHLH)/proB-Bhlhe41-ChIP-Seq(GSE93764)/Homer	KCACGTGMCN	1.00E+00	-9.12E-01	0.9208	32	4.75%	4209.1	4.50%
CRE(bZIP)/Promoter/Homer	CSGTGACGTCAC	1.00E+00	-8.91E-01	0.9356	9	1.34%	1114.4	1.19%
Etv2(ETS)/ES-ER71-ChIP-Seq(GSE59402)/Homer	NNAYTTCCTGHN	1.00E+00	-8.86E-01	0.9356	51	7.57%	6825.6	7.29%
TFE3(bHLH)/MEF-TFE3-ChIP-Seq(GSE75757)/Homer	GTCACGTGACYV	1.00E+00	-8.85E-01	0.9356	4	0.59%	454.1	0.49%
Chop(bZIP)/MEF-Chop-ChIP-Seq(GSE35681)/Homer	ATTGCATCAT	1.00E+00	-8.66E-01	0.944	9	1.34%	1124.9	1.20%
IRF1(IRF)/PBMC-IRF1-ChIP-Seq(GSE43036)/Homer	GAAAGTGAAAGT	1.00E+00	-8.64E-01	0.944	6	0.89%	724.1	0.77%
Pit1(Homeobox)/GCrat-Pit1-ChIP-Seq(GSE58009)/Homer	ATGMATATDC	1.00E+00	-8.56E-01	0.9446	38	5.64%	5074.4	5.42%
Pknox1(Homeobox)/ES-Prep1-ChIP-Seq(GSE63282)/Homer	SCTGTCAVTCAV	1.00E+00	-8.53E-01	0.9446	10	1.48%	1264.4	1.35%
RORa(NR)/Liver-Rora-ChIP-Seq(GSE101115)/Homer	AAWCTAGGTCARDNN	1.00E+00	-8.49E-01	0.9446	6	0.89%	729.6	0.78%
EBF2(EBF)/BrownAdipose-EBF2-ChIP-Seq(GSE97114)/Homer	NABTCCCWDGGGAVH	1.00E+00	-8.47E-01	0.9446	27	4.01%	3577.7	3.82%
Hoxb4(Homeobox)/ES-Hoxb4-ChIP-Seq(GSE34014)/Homer	TGATTRATGGCY	1.00E+00	-8.22E-01	0.957	10	1.48%	1278	1.37%
KLF5(Zf)/LoVo-KLF5-ChIP-Seq(GSE49402)/Homer	DGGGYGKGGC	1.00E+00	-7.98E-01	0.9756	29	4.30%	3889.8	4.16%
Oct11(POU,Homeobox)/NCIH1048-POU2F3-ChIP-seq(GSE115123)/Homer	GATTTGCATA	1.00E+00	-7.95E-01	0.9756	13	1.93%	1700.7	1.82%
Pax7(Paired,Homeobox),long/Myoblast-Pax7-ChIP-Seq(GSE25064)/Homer	TAATCHGATTAC	1.00E+00	-7.81E-01	0.9828	1	0.15%	86	0.09%
Tgif2(Homeobox)/mES-Tgif2-ChIP-Seq(GSE55404)/Homer	TGTCANYT	1.00E+00	-7.77E-01	0.9828	176	26.11%	24226.3	25.88%
ZNF669(Zf)/HEK293-ZNF669.GFP-ChIP-Seq(GSE58341)/Homer	GARTGGTCATCGCCC	1.00E+00	-7.75E-01	0.9828	2	0.30%	216.6	0.23%
Foxh1(Forkhead)/hESC-FOXH1-ChIP-Seq(GSE29422)/Homer	NNTGTGGATTSS	1.00E+00	-7.72E-01	0.9828	22	3.26%	2948	3.15%
RORg(NR)/Liver-Rorc-ChIP-Seq(GSE101115)/Homer	WAABTAGGTCAV	1.00E+00	-7.66E-01	0.9828	4	0.59%	487.1	0.52%
ZNF264(Zf)/HEK293-ZNF264.GFP-ChIP-Seq(GSE58341)/Homer	RGGGCACTAACY	1.00E+00	-7.53E-01	0.9868	21	3.12%	2824.2	3.02%
Brachyury(T-box)/Mesoendoderm-Brachyury-ChIP-exo(GSE54963)/Homer	ANTTMRCASBNNNGTGYKAAN	1.00E+00	-7.50E-01	0.9868	10	1.48%	1313	1.40%
EKLF(Zf)/Erythrocyte-Klf1-ChIP-Seq(GSE20478)/Homer	NWGGGTGTGGCY	1.00E+00	-7.31E-01	0.9993	6	0.89%	772.9	0.83%
Tcf12(bHLH)/GM12878-Tcf12-ChIP-Seq(GSE32465)/Homer	VCAGCTGYTG	1.00E+00	-7.27E-01	0.9993	35	5.19%	4780	5.11%
Sp2(Zf)/HEK293-Sp2.eGFP-ChIP-Seq(Encode)/Homer	YGGCCCCGCCCC	1.00E+00	-7.27E-01	0.9993	32	4.75%	4365	4.66%
Oct4(POU,Homeobox)/mES-Oct4-ChIP-Seq(GSE11431)/Homer	ATTTGCATAW	1.00E+00	-7.26E-01	0.9993	17	2.52%	2292	2.45%
OCT:OCT(POU,Homeobox,IR1)/NPC-Brn2-ChIP-Seq(GSE35496)/Homer	ATGAATWATTCATGA	1.00E+00	-7.25E-01	0.9993	1	0.15%	92.9	0.10%
Rbpj1(?)/Panc1-Rbpj1-ChIP-Seq(GSE47459)/Homer	HTTTCCCASG	1.00E+00	-7.22E-01	0.9993	48	7.12%	6584.4	7.03%
Pitx1:Ebox(Homeobox,bHLH)/Hindlimb-Pitx1-ChIP-Seq(GSE41591)/Homer	YTAATTRAWWCCAGATGT	1.00E+00	-7.21E-01	0.9993	6	0.89%	776	0.83%
ZNF341(Zf)/EBV-ZNF341-ChIP-Seq(GSE113194)/Homer	GGAACAGCCG	1.00E+00	-7.19E-01	0.9993	24	3.56%	3264.2	3.49%
bHLHE40(bHLH)/HepG2-BHLHE40-ChIP-Seq(GSE31477)/Homer	KCACGTGMCN	1.00E+00	-7.02E-01	0.9993	7	1.04%	922.9	0.99%
LXRE(NR),DR4/RAW-LXRb.biotin-ChIP-Seq(GSE21512)/Homer	RGGTTACTANAGGTCA	1.00E+00	-6.98E-01	0.9993	2	0.30%	232.3	0.25%
Nr5a2(NR)/Pancreas-LRH1-ChIP-Seq(GSE34295)/Homer	BTCAAGGTCA	1.00E+00	-6.86E-01	0.9993	25	3.71%	3430.3	3.66%
ELF1(ETS)/Jurkat-ELF1-ChIP-Seq(SRA014231)/Homer	AVCCGGAAGT	1.00E+00	-6.86E-01	0.9993	20	2.97%	2736.1	2.92%
Stat3(Stat)/mES-Stat3-ChIP-Seq(GSE11431)/Homer	CTTCCGGGAA	1.00E+00	-6.72E-01	1	18	2.67%	2468.5	2.64%
PAX5(Paired,Homeobox),condensed/GM12878-PAX5-ChIP-Seq(GSE32465)/Homer	GTCACGCTCSCTGM	1.00E+00	-6.63E-01	1	4	0.59%	520.3	0.56%
KLF10(Zf)/HEK293-KLF10.GFP-ChIP-Seq(GSE58341)/Homer	GGGGGTGTGTCC	1.00E+00	-6.63E-01	1	18	2.67%	2475.3	2.64%
Nr5a2(NR)/mES-Nr5a2-ChIP-Seq(GSE19019)/Homer	BTCAAGGTCA	1.00E+00	-6.56E-01	1	18	2.67%	2480.6	2.65%
Hoxd12(Homeobox)/ChickenMSG-Hoxd12.Flag-ChIP-Seq(GSE86088)/Homer	HDGYAATGAAAN	1.00E+00	-6.56E-01	1	81	12.02%	11254.9	12.02%
Lhx3(Homeobox)/Neuron-Lhx3-ChIP-Seq(GSE31456)/Homer	ADBTAATTAR	1.00E+00	-6.50E-01	1	69	10.24%	9592.6	10.25%
Pax8(Paired,Homeobox)/Thyroid-Pax8-ChIP-Seq(GSE26938)/Homer	GTCATGCHTGRCTGS	1.00E+00	-6.48E-01	1	11	1.63%	1507.9	1.61%
Otx2(Homeobox)/EpiLC-Otx2-ChIP-Seq(GSE56098)/Homer	NYTAATCCYB	1.00E+00	-6.48E-01	1	26	3.86%	3603.7	3.85%
PU.1(ETS)/ThioMac-PU.1-ChIP-Seq(GSE21512)/Homer	AGAGGAAGTG	1.00E+00	-6.40E-01	1	25	3.71%	3471.6	3.71%
Oct2(POU,Homeobox)/Bcell-Oct2-ChIP-Seq(GSE21512)/Homer	ATATGCAAAT	1.00E+00	-6.34E-01	1	10	1.48%	1375.7	1.47%
Bcl11a(Zf)/HSPC-BCL11A-ChIP-Seq(GSE104676)/Homer	TYTGACCASWRG	1.00E+00	-6.34E-01	1	31	4.60%	4315.1	4.61%
DUX4(Homeobox)/Myoblasts-DUX4.V5-ChIP-Seq(GSE75791)/Homer	NWTAAYCYAATCAWN	1.00E+00	-6.29E-01	1	2	0.30%	249	0.27%
HNF4a(NR),DR1/HepG2-HNF4a-ChIP-Seq(GSE25021)/Homer	CARRGKBCAAAGTYCA	1.00E+00	-6.18E-01	1	15	2.23%	2089	2.23%
SPDEF(ETS)/VCaP-SPDEF-ChIP-Seq(SRA014231)/Homer	ASWTCCTGBT	1.00E+00	-6.09E-01	1	50	7.42%	6999.7	7.48%
PU.1:IRF8(ETS:IRF)/pDC-Irf8-ChIP-Seq(GSE66899)/Homer	GGAAGTGAAAST	1.00E+00	-6.08E-01	1	7	1.04%	966.5	1.03%
ZNF519(Zf)/HEK293-ZNF519.GFP-ChIP-Seq(GSE58341)/Homer	GAGSCCGAGC	1.00E+00	-6.01E-01	1	5	0.74%	685.2	0.73%
GABPA(ETS)/Jurkat-GABPa-ChIP-Seq(GSE17954)/Homer	RACCGGAAGT	1.00E+00	-5.98E-01	1	43	6.38%	6033	6.44%
ELF5(ETS)/T47D-ELF5-ChIP-Seq(GSE30407)/Homer	ACVAGGAAGT	1.00E+00	-5.96E-01	1	37	5.49%	5195.9	5.55%
RUNX-AML(Runt)/CD4+-PolII-ChIP-Seq(Barski_et_al.)/Homer	GCTGTGGTTW	1.00E+00	-5.91E-01	1	26	3.86%	3657.5	3.91%
KLF6(Zf)/PDAC-KLF6-ChIP-Seq(GSE64557)/Homer	MKGGGYGTGGCC	1.00E+00	-5.87E-01	1	21	3.12%	2957.2	3.16%
Ets1-distal(ETS)/CD4+-PolII-ChIP-Seq(Barski_et_al.)/Homer	MACAGGAAGT	1.00E+00	-5.86E-01	1	19	2.82%	2676.7	2.86%
Brn1(POU,Homeobox)/NPC-Brn1-ChIP-Seq(GSE35496)/Homer	TATGCWAATBAV	1.00E+00	-5.83E-01	1	10	1.48%	1407	1.50%
MyoG(bHLH)/C2C12-MyoG-ChIP-Seq(GSE36024)/Homer	AACAGCTG	1.00E+00	-5.78E-01	1	38	5.64%	5357.3	5.72%
Barx1(Homeobox)/Stomach-Barx1.3xFlag-ChIP-Seq(GSE69483)/Homer	AAACMATTAN	1.00E+00	-5.72E-01	1	16	2.37%	2264.2	2.42%
ZNF692(Zf)/HEK293-ZNF692.GFP-ChIP-Seq(GSE58341)/Homer	GTGGGCCCCA	1.00E+00	-5.64E-01	1	2	0.30%	265.8	0.28%
Ptf1a(bHLH)/Panc1-Ptf1a-ChIP-Seq(GSE47459)/Homer	ACAGCTGTTN	1.00E+00	-5.63E-01	1	100	14.84%	14061.7	15.02%
ZNF416(Zf)/HEK293-ZNF416.GFP-ChIP-Seq(GSE58341)/Homer	WDNCTGGGCA	1.00E+00	-5.57E-01	1	47	6.97%	6648.7	7.10%
ERG(ETS)/VCaP-ERG-ChIP-Seq(GSE14097)/Homer	ACAGGAAGTG	1.00E+00	-5.54E-01	1	81	12.02%	11419.9	12.20%
ERE(NR),IR3/MCF7-ERa-ChIP-Seq(Unpublished)/Homer	VAGGTCACNSTGACC	1.00E+00	-5.53E-01	1	12	1.78%	1710.7	1.83%
Atf4(bZIP)/MEF-Atf4-ChIP-Seq(GSE35681)/Homer	MTGATGCAAT	1.00E+00	-5.53E-01	1	10	1.48%	1425.4	1.52%
OCT4-SOX2-TCF-NANOG(POU,Homeobox,HMG)/mES-Oct4-ChIP-Seq(GSE11431)/Homer	ATTTGCATAACAATG	1.00E+00	-5.43E-01	1	5	0.74%	711.7	0.76%
p63(p53)/Keratinocyte-p63-ChIP-Seq(GSE17611)/Homer	NNDRCATGYCYNRRCATGYH	1.00E+00	-5.36E-01	1	12	1.78%	1723.1	1.84%
Isl1(Homeobox)/Neuron-Isl1-ChIP-Seq(GSE31456)/Homer	CTAATKGV	1.00E+00	-5.35E-01	1	72	10.68%	10191.1	10.89%
ZNF415(Zf)/HEK293-ZNF415.GFP-ChIP-Seq(GSE58341)/Homer	GRTGMTRGAGCC	1.00E+00	-5.34E-01	1	14	2.08%	2011	2.15%
NFAT:AP1(RHD,bZIP)/Jurkat-NFATC1-ChIP-Seq(Jolma_et_al.)/Homer	SARTGGAAAAWRTGAGTCAB	1.00E+00	-5.33E-01	1	6	0.89%	861.8	0.92%
STAT1(Stat)/HelaS3-STAT1-ChIP-Seq(GSE12782)/Homer	NATTTCCNGGAAAT	1.00E+00	-5.33E-01	1	10	1.48%	1438.3	1.54%
OCT:OCT(POU,Homeobox)/NPC-OCT6-ChIP-Seq(GSE43916)/Homer	YATGCATATRCATRT	1.00E+00	-5.32E-01	1	3	0.45%	423.9	0.45%
n-Myc(bHLH)/mES-nMyc-ChIP-Seq(GSE11431)/Homer	VRCCACGTGG	1.00E+00	-5.30E-01	1	17	2.52%	2441.2	2.61%
Nanog(Homeobox)/mES-Nanog-ChIP-Seq(GSE11724)/Homer	RGCCATTAAC	1.00E+00	-5.30E-01	1	189	28.04%	26553.4	28.37%
Nkx2.5(Homeobox)/HL1-Nkx2.5.biotin-ChIP-Seq(GSE21529)/Homer	RRSCACTYAA	1.00E+00	-5.22E-01	1	83	12.31%	11757.8	12.56%
ZNF768(Zf)/Rajj-ZNF768-ChIP-Seq(GSE111879)/Homer	RHHCAGAGAGGB	1.00E+00	-5.21E-01	1	1	0.15%	125	0.13%
HIF2a(bHLH)/785_O-HIF2a-ChIP-Seq(GSE34871)/Homer	GCACGTACCC	1.00E+00	-5.13E-01	1	6	0.89%	872.4	0.93%
IRF3(IRF)/BMDM-Irf3-ChIP-Seq(GSE67343)/Homer	AGTTTCAKTTTC	1.00E+00	-5.11E-01	1	10	1.48%	1453.9	1.55%
Gata1(Zf)/K562-GATA1-ChIP-Seq(GSE18829)/Homer	SAGATAAGRV	1.00E+00	-5.07E-01	1	32	4.75%	4596.1	4.91%
c-Myc(bHLH)/mES-cMyc-ChIP-Seq(GSE11431)/Homer	VVCCACGTGG	1.00E+00	-5.04E-01	1	12	1.78%	1747.1	1.87%
Olig2(bHLH)/Neuron-Olig2-ChIP-Seq(GSE30882)/Homer	RCCATMTGTT	1.00E+00	-5.03E-01	1	76	11.28%	10808.1	11.55%
MyoD(bHLH)/Myotube-MyoD-ChIP-Seq(GSE21614)/Homer	RRCAGCTGYTSY	1.00E+00	-4.94E-01	1	24	3.56%	3474.4	3.71%
ERRg(NR)/Kidney-ESRRG-ChIP-Seq(GSE104905)/Homer	GTGACCTTGRVN	1.00E+00	-4.94E-01	1	27	4.01%	3902.1	4.17%
Pitx1(Homeobox)/Chicken-Pitx1-ChIP-Seq(GSE38910)/Homer	TAATCCCN	1.00E+00	-4.88E-01	1	169	25.07%	23867.6	25.50%
SCL(bHLH)/HPC7-Scl-ChIP-Seq(GSE13511)/Homer	AVCAGCTG	1.00E+00	-4.82E-01	1	198	29.38%	27932.4	29.84%
Tbox:Smad(T-box,MAD)/ESCd5-Smad2_3-ChIP-Seq(GSE29422)/Homer	AGGTGHCAGACA	1.00E+00	-4.81E-01	1	7	1.04%	1037.2	1.11%
Mef2a(MADS)/HL1-Mef2a.biotin-ChIP-Seq(GSE21529)/Homer	CYAAAAATAG	1.00E+00	-4.80E-01	1	11	1.63%	1621.1	1.73%
Six4(Homeobox)/MCF7-SIX4-ChIP-Seq(Encode)/Homer	TGWAAYCTGABACCB	1.00E+00	-4.73E-01	1	2	0.30%	293.2	0.31%
Ap4(bHLH)/AML-Tfap4-ChIP-Seq(GSE45738)/Homer	NAHCAGCTGD	1.00E+00	-4.68E-01	1	44	6.53%	6351	6.78%
BMAL1(bHLH)/Liver-Bmal1-ChIP-Seq(GSE39860)/Homer	GNCACGTG	1.00E+00	-4.66E-01	1	68	10.09%	9750.5	10.42%
KLF1(Zf)/HUDEP2-KLF1-CutnRun(GSE136251)/Homer	VDGGGYGGGGCY	1.00E+00	-4.64E-01	1	17	2.52%	2502.9	2.67%
Tcf7(HMG)/GM12878-TCF7-ChIP-Seq(Encode)/Homer	CTTTGATGTGSB	1.00E+00	-4.61E-01	1	12	1.78%	1781.8	1.90%
Phox2a(Homeobox)/Neuron-Phox2a-ChIP-Seq(GSE31456)/Homer	YTAATYNRATTA	1.00E+00	-4.59E-01	1	11	1.63%	1637.5	1.75%
Lhx1(Homeobox)/EmbryoCarcinoma-Lhx1-ChIP-Seq(GSE70957)/Homer	NNYTAATTAR	1.00E+00	-4.57E-01	1	40	5.93%	5800.5	6.20%
MITF(bHLH)/MastCells-MITF-ChIP-Seq(GSE48085)/Homer	RTCATGTGAC	1.00E+00	-4.56E-01	1	39	5.79%	5659.4	6.05%
Zic3(Zf)/mES-Zic3-ChIP-Seq(GSE37889)/Homer	GGCCYCCTGCTGDGH	1.00E+00	-4.53E-01	1	16	2.37%	2368	2.53%
CEBP:AP1(bZIP)/ThioMac-CEBPb-ChIP-Seq(GSE21512)/Homer	DRTGTTGCAA	1.00E+00	-4.50E-01	1	26	3.86%	3811.8	4.07%
TRPS1(Zf)/MCF7-TRPS1-ChIP-Seq(GSE107013)/Homer	AGATAAGANN	1.00E+00	-4.43E-01	1	102	15.13%	14586.6	15.58%
Esrrb(NR)/mES-Esrrb-ChIP-Seq(GSE11431)/Homer	KTGACCTTGA	1.00E+00	-4.24E-01	1	22	3.26%	3267.7	3.49%
ETV1(ETS)/GIST48-ETV1-ChIP-Seq(GSE22441)/Homer	AACCGGAAGT	1.00E+00	-4.16E-01	1	65	9.64%	9420.9	10.06%
AMYB(HTH)/Testes-AMYB-ChIP-Seq(GSE44588)/Homer	TGGCAGTTGG	1.00E+00	-4.13E-01	1	59	8.75%	8575.7	9.16%
Rfx6(HTH)/Min6b1-Rfx6.HA-ChIP-Seq(GSE62844)/Homer	TGTTKCCTAGCAACM	1.00E+00	-4.12E-01	1	33	4.90%	4866.2	5.20%
Smad4(MAD)/ESC-SMAD4-ChIP-Seq(GSE29422)/Homer	VBSYGTCTGG	1.00E+00	-4.03E-01	1	61	9.05%	8877.9	9.48%
USF1(bHLH)/GM12878-Usf1-ChIP-Seq(GSE32465)/Homer	SGTCACGTGR	1.00E+00	-3.86E-01	1	12	1.78%	1849.3	1.98%
Hnf1(Homeobox)/Liver-Foxa2-Chip-Seq(GSE25694)/Homer	GGTTAAWCATTAA	1.00E+00	-3.85E-01	1	5	0.74%	798.9	0.85%
DLX1(Homeobox)/BasalGanglia-Dlx1-ChIP-seq(GSE124936)/Homer	NSNNTAATTA	1.00E+00	-3.82E-01	1	49	7.27%	7208.9	7.70%
HNF6(Homeobox)/Liver-Hnf6-ChIP-Seq(ERP000394)/Homer	NTATYGATCH	1.00E+00	-3.79E-01	1	17	2.52%	2592.9	2.77%
X-box(HTH)/NPC-H3K4me1-ChIP-Seq(GSE16256)/Homer	GGTTGCCATGGCAA	1.00E+00	-3.76E-01	1	3	0.45%	491.6	0.53%
PRDM10(Zf)/HEK293-PRDM10.eGFP-ChIP-Seq(Encode)/Homer	TGGTACATTCCA	1.00E+00	-3.76E-01	1	17	2.52%	2596.6	2.77%
Tcf3(HMG)/mES-Tcf3-ChIP-Seq(GSE11724)/Homer	ASWTCAAAGG	1.00E+00	-3.75E-01	1	9	1.34%	1412.8	1.51%
DMRT6(DM)/Testis-DMRT6-ChIP-Seq(GSE60440)/Homer	YDGHTACAWTGTADC	1.00E+00	-3.74E-01	1	6	0.89%	959.6	1.03%
PPARa(NR),DR1/Liver-Ppara-ChIP-Seq(GSE47954)/Homer	VNAGGKCAAAGGTCA	1.00E+00	-3.71E-01	1	30	4.45%	4495.2	4.80%
IRF8(IRF)/BMDM-IRF8-ChIP-Seq(GSE77884)/Homer	GRAASTGAAAST	1.00E+00	-3.69E-01	1	10	1.48%	1567.7	1.67%
c-Myc(bHLH)/LNCAP-cMyc-ChIP-Seq(Unpublished)/Homer	VCCACGTG	1.00E+00	-3.68E-01	1	7	1.04%	1116.6	1.19%
Bcl6(Zf)/Liver-Bcl6-ChIP-Seq(GSE31578)/Homer	NNNCTTTCCAGGAAA	1.00E+00	-3.65E-01	1	45	6.68%	6666.7	7.12%
Sp1(Zf)/Promoter/Homer	GGCCCCGCCCCC	1.00E+00	-3.58E-01	1	2	0.30%	338.4	0.36%
YY1(Zf)/Promoter/Homer	CAAGATGGCGGC	1.00E+00	-3.57E-01	1	1	0.15%	167.5	0.18%
Zfp57(Zf)/H1-ZFP57.HA-ChIP-Seq(GSE115387)/Homer	NANTGCSGCA	1.00E+00	-3.51E-01	1	3	0.45%	505.9	0.54%
Usf2(bHLH)/C2C12-Usf2-ChIP-Seq(GSE36030)/Homer	GTCACGTGGT	1.00E+00	-3.48E-01	1	10	1.48%	1587.4	1.70%
Tgif1(Homeobox)/mES-Tgif1-ChIP-Seq(GSE55404)/Homer	YTGWCADY	1.00E+00	-3.42E-01	1	154	22.85%	22176.8	23.69%
ETV4(ETS)/HepG2-ETV4-ChIP-Seq(ENCODE)/Homer	ACCGGAAGTG	1.00E+00	-3.34E-01	1	47	6.97%	7013.1	7.49%
Gata2(Zf)/K562-GATA2-ChIP-Seq(GSE18829)/Homer	BBCTTATCTS	1.00E+00	-3.34E-01	1	34	5.04%	5137	5.49%
IRF4(IRF)/GM12878-IRF4-ChIP-Seq(GSE32465)/Homer	ACTGAAACCA	1.00E+00	-3.29E-01	1	14	2.08%	2208.2	2.36%
RARa(NR)/K562-RARa-ChIP-Seq(Encode)/Homer	TTGAMCTTTG	1.00E+00	-3.26E-01	1	108	16.02%	15733.2	16.81%
STAT6(Stat)/Macrophage-Stat6-ChIP-Seq(GSE38377)/Homer	TTCCKNAGAA	1.00E+00	-3.25E-01	1	15	2.23%	2362.4	2.52%
Bapx1(Homeobox)/VertebralCol-Bapx1-ChIP-Seq(GSE36672)/Homer	TTRAGTGSYK	1.00E+00	-3.23E-01	1	74	10.98%	10908.8	11.65%
En1(Homeobox)/SUM149-EN1-ChIP-Seq(GSE120957)/Homer	NDCTAATTAS	1.00E+00	-3.18E-01	1	75	11.13%	11063.1	11.82%
DMRT1(DM)/Testis-DMRT1-ChIP-Seq(GSE64892)/Homer	TWGHWACAWTGTWDC	1.00E+00	-3.16E-01	1	7	1.04%	1160.3	1.24%
EWS:FLI1-fusion(ETS)/SK_N_MC-EWS:FLI1-ChIP-Seq(SRA014231)/Homer	VACAGGAAAT	1.00E+00	-3.15E-01	1	27	4.01%	4148.7	4.43%
RORgt(NR)/EL4-RORgt.Flag-ChIP-Seq(GSE56019)/Homer	AAYTAGGTCA	1.00E+00	-3.07E-01	1	4	0.59%	694.9	0.74%
RORgt(NR)/EL4-RORgt.Flag-ChIP-Seq(GSE56019)/Homer	AAYTAGGTCA	1.00E+00	-3.07E-01	1	4	0.59%	694.9	0.74%
Zfp281(Zf)/ES-Zfp281-ChIP-Seq(GSE81042)/Homer	CCCCTCCCCCAC	1.00E+00	-3.07E-01	1	3	0.45%	531.3	0.57%
LEF1(HMG)/H1-LEF1-ChIP-Seq(GSE64758)/Homer	CCTTTGATST	1.00E+00	-3.06E-01	1	24	3.56%	3722.3	3.98%
EWS:ERG-fusion(ETS)/CADO_ES1-EWS:ERG-ChIP-Seq(SRA014231)/Homer	ATTTCCTGTN	1.00E+00	-3.06E-01	1	36	5.34%	5479	5.85%
HIF-1b(HLH)/T47D-HIF1b-ChIP-Seq(GSE59937)/Homer	RTACGTGC	1.00E+00	-3.02E-01	1	21	3.12%	3285.1	3.51%
JunD(bZIP)/K562-JunD-ChIP-Seq/Homer	ATGACGTCATCN	1.00E+00	-2.97E-01	1	5	0.74%	862.1	0.92%
PU.1-IRF(ETS:IRF)/Bcell-PU.1-ChIP-Seq(GSE21512)/Homer	MGGAAGTGAAAC	1.00E+00	-2.95E-01	1	43	6.38%	6518.1	6.96%
ZBTB18(Zf)/HEK293-ZBTB18.GFP-ChIP-Seq(GSE58341)/Homer	AACATCTGGA	1.00E+00	-2.93E-01	1	14	2.08%	2252.4	2.41%
COUP-TFII(NR)/Artia-Nr2f2-ChIP-Seq(GSE46497)/Homer	AGRGGTCA	1.00E+00	-2.90E-01	1	60	8.90%	8985.5	9.60%
ZNF675(Zf)/HEK293-ZNF675.GFP-ChIP-Seq(GSE58341)/Homer	ARGAGGMCAAAATGW	1.00E+00	-2.87E-01	1	3	0.45%	544.9	0.58%
SF1(NR)/H295R-Nr5a1-ChIP-Seq(GSE44220)/Homer	CAAGGHCANV	1.00E+00	-2.85E-01	1	14	2.08%	2264.4	2.42%
Max(bHLH)/K562-Max-ChIP-Seq(GSE31477)/Homer	RCCACGTGGYYN	1.00E+00	-2.79E-01	1	17	2.52%	2723.7	2.91%
NFY(CCAAT)/Promoter/Homer	RGCCAATSRG	1.00E+00	-2.77E-01	1	26	3.86%	4067.2	4.34%
AR-halfsite(NR)/LNCaP-AR-ChIP-Seq(GSE27824)/Homer	CCAGGAACAG	1.00E+00	-2.70E-01	1	160	23.74%	23274.8	24.86%
THRb(NR)/Liver-NR1A2-ChIP-Seq(GSE52613)/Homer	TRAGGTCA	1.00E+00	-2.66E-01	1	163	24.18%	23716.3	25.34%
Nkx6.1(Homeobox)/Islet-Nkx6.1-ChIP-Seq(GSE40975)/Homer	GKTAATGR	1.00E+00	-2.61E-01	1	110	16.32%	16225.2	17.33%
Tbx6(T-box)/ESC-Tbx6-ChIP-Seq(GSE93524)/Homer	DAGGTGTBAA	1.00E+00	-2.51E-01	1	29	4.30%	4561.6	4.87%
MNT(bHLH)/HepG2-MNT-ChIP-Seq(Encode)/Homer	DGCACACGTG	1.00E+00	-2.48E-01	1	30	4.45%	4716.8	5.04%
Zac1(Zf)/Neuro2A-Plagl1-ChIP-Seq(GSE75942)/Homer	HAWGRGGCCM	1.00E+00	-2.42E-01	1	78	11.57%	11713.1	12.51%
Prop1(Homeobox)/GHFT1-PROP1.biotin-ChIP-Seq(GSE77302)/Homer	NTAATBNAATTA	1.00E+00	-2.36E-01	1	16	2.37%	2641.8	2.82%
DLX5(Homeobox)/BasalGanglia-Dlx5-ChIP-seq(GSE124936)/Homer	SSTAATTA	1.00E+00	-2.32E-01	1	22	3.26%	3556.3	3.80%
Eomes(T-box)/H9-Eomes-ChIP-Seq(GSE26097)/Homer	ATTAACACCT	1.00E+00	-2.29E-01	1	72	10.68%	10891.5	11.64%
MYB(HTH)/ERMYB-Myb-ChIPSeq(GSE22095)/Homer	GGCVGTTR	1.00E+00	-2.28E-01	1	61	9.05%	9303	9.94%
Brn2(POU,Homeobox)/NPC-Brn2-ChIP-Seq(GSE35496)/Homer	ATGAATATTC	1.00E+00	-2.19E-01	1	2	0.30%	418.7	0.45%
E2F1(E2F)/Hela-E2F1-ChIP-Seq(GSE22478)/Homer	CWGGCGGGAA	1.00E+00	-2.13E-01	1	1	0.15%	229.1	0.24%
NPAS2(bHLH)/Liver-NPAS2-ChIP-Seq(GSE39860)/Homer	KCCACGTGAC	1.00E+00	-2.12E-01	1	33	4.90%	5243.7	5.60%
HIF-1a(bHLH)/MCF7-HIF1a-ChIP-Seq(GSE28352)/Homer	TACGTGCV	1.00E+00	-2.10E-01	1	3	0.45%	605.8	0.65%
ETS1(ETS)/Jurkat-ETS1-ChIP-Seq(GSE17954)/Homer	ACAGGAAGTG	1.00E+00	-1.97E-01	1	48	7.12%	7499.8	8.01%
Rfx1(HTH)/NPC-H3K4me1-ChIP-Seq(GSE16256)/Homer	KGTTGCCATGGCAA	1.00E+00	-1.92E-01	1	4	0.59%	797.4	0.85%
FOXA1:AR(Forkhead,NR)/LNCAP-AR-ChIP-Seq(GSE27824)/Homer	AGTAAACAAAAAAGAACAND	1.00E+00	-1.87E-01	1	2	0.30%	444.2	0.47%
Nkx3.1(Homeobox)/LNCaP-Nkx3.1-ChIP-Seq(GSE28264)/Homer	AAGCACTTAA	1.00E+00	-1.85E-01	1	84	12.46%	12786.1	13.66%
Znf263(Zf)/K562-Znf263-ChIP-Seq(GSE31477)/Homer	CVGTSCTCCC	1.00E+00	-1.81E-01	1	47	6.97%	7403.5	7.91%
ETS(ETS)/Promoter/Homer	AACCGGAAGT	1.00E+00	-1.78E-01	1	10	1.48%	1806.7	1.93%
Elk4(ETS)/Hela-Elk4-ChIP-Seq(GSE31477)/Homer	NRYTTCCGGY	1.00E+00	-1.72E-01	1	14	2.08%	2452.1	2.62%
Meis1(Homeobox)/MastCells-Meis1-ChIP-Seq(GSE48085)/Homer	VGCTGWCAVB	1.00E+00	-1.66E-01	1	68	10.09%	10542.3	11.26%
GATA(Zf),IR3/iTreg-Gata3-ChIP-Seq(GSE20898)/Homer	NNNNNBAGATAWYATCTVHN	1.00E+00	-1.65E-01	1	8	1.19%	1505.9	1.61%
GATA:SCL(Zf,bHLH)/Ter119-SCL-ChIP-Seq(GSE18720)/Homer	CRGCTGBNGNSNNSAGATAA	1.00E+00	-1.65E-01	1	3	0.45%	652.4	0.70%
Cux2(Homeobox)/Liver-Cux2-ChIP-Seq(GSE35985)/Homer	HNRAATCAAT	1.00E+00	-1.63E-01	1	11	1.63%	1995.4	2.13%
PAX5(Paired,Homeobox)/GM12878-PAX5-ChIP-Seq(GSE32465)/Homer	GCAGCCAAGCRTGACH	1.00E+00	-1.60E-01	1	8	1.19%	1513.9	1.62%
AP-2alpha(AP2)/Hela-AP2alpha-ChIP-Seq(GSE31477)/Homer	ATGCCCTGAGGC	1.00E+00	-1.56E-01	1	17	2.52%	2956.4	3.16%
STAT5(Stat)/mCD4+-Stat5-ChIP-Seq(GSE12346)/Homer	RTTTCTNAGAAA	1.00E+00	-1.47E-01	1	8	1.19%	1537	1.64%
NPAS(bHLH)/Liver-NPAS-ChIP-Seq(GSE39860)/Homer	NVCACGTG	1.00E+00	-1.45E-01	1	49	7.27%	7832.1	8.37%
Fli1(ETS)/CD8-FLI-ChIP-Seq(GSE20898)/Homer	NRYTTCCGGH	1.00E+00	-1.45E-01	1	44	6.53%	7089.3	7.57%
HINFP(Zf)/K562-HINFP.eGFP-ChIP-Seq(Encode)/Homer	TWVGGTCCGC	1.00E+00	-1.44E-01	1	1	0.15%	279.7	0.30%
RFX(HTH)/K562-RFX3-ChIP-Seq(SRA012198)/Homer	CGGTTGCCATGGCAAC	1.00E+00	-1.44E-01	1	1	0.15%	279	0.30%
SpiB(ETS)/OCILY3-SPIB-ChIP-Seq(GSE56857)/Homer	AAAGRGGAAGTG	1.00E+00	-1.40E-01	1	6	0.89%	1214.9	1.30%
CLOCK(bHLH)/Liver-Clock-ChIP-Seq(GSE39860)/Homer	GHCACGTG	1.00E+00	-1.39E-01	1	13	1.93%	2367.4	2.53%
Rfx5(HTH)/GM12878-Rfx5-ChIP-Seq(GSE31477)/Homer	SCCTAGCAACAG	1.00E+00	-1.38E-01	1	8	1.19%	1555.2	1.66%
RAR:RXR(NR),DR0/ES-RAR-ChIP-Seq(GSE56893)/Homer	AGGTCAAGGTCA	1.00E+00	-1.37E-01	1	2	0.30%	496.9	0.53%
Erra(NR)/HepG2-Erra-ChIP-Seq(GSE31477)/Homer	CAAAGGTCAG	1.00E+00	-1.25E-01	1	76	11.28%	11907.6	12.72%
VDR(NR),DR3/GM10855-VDR+vitD-ChIP-Seq(GSE22484)/Homer	ARAGGTCANWGAGTTCANNN	1.00E+00	-1.24E-01	1	3	0.45%	706.8	0.76%
Tcfcp2l1(CP2)/mES-Tcfcp2l1-ChIP-Seq(GSE11431)/Homer	NRAACCRGTTYRAACCRGYT	1.00E+00	-1.19E-01	1	3	0.45%	714.7	0.76%
THRb(NR)/HepG2-THRb.Flag-ChIP-Seq(Encode)/Homer	GGTCACCTGAGGTCA	1.00E+00	-1.14E-01	1	15	2.23%	2755.8	2.94%
Hnf6b(Homeobox)/LNCaP-Hnf6b-ChIP-Seq(GSE106305)/Homer	TATTGAYY	1.00E+00	-1.12E-01	1	28	4.15%	4800.5	5.13%
Hoxa10(Homeobox)/ChickenMSG-Hoxa10.Flag-ChIP-Seq(GSE86088)/Homer	GGYAATGAAA	1.00E+00	-1.10E-01	1	18	2.67%	3248.6	3.47%
CArG(MADS)/PUER-Srf-ChIP-Seq(Sullivan_et_al.)/Homer	CCATATATGGNM	1.00E+00	-1.08E-01	1	6	0.89%	1279.4	1.37%
Tbx21(T-box)/GM12878-TBX21-ChIP-Seq(Encode)/Homer	AGGTGTGAAA	1.00E+00	-1.06E-01	1	25	3.71%	4359	4.66%
HRE(HSF)/HepG2-HSF1-ChIP-Seq(GSE31477)/Homer	BSTTCTRGAABVTTCYAGAA	1.00E+00	-1.04E-01	1	2	0.30%	541.6	0.58%
Rfx2(HTH)/LoVo-RFX2-ChIP-Seq(GSE49402)/Homer	GTTGCCATGGCAACM	1.00E+00	-1.02E-01	1	1	0.15%	324.1	0.35%
Gli2(Zf)/GM2-Gli2-ChIP-Chip(GSE112702)/Homer	YSTGGGTGGTCT	1.00E+00	-9.70E-02	1	3	0.45%	753.9	0.81%
IRF2(IRF)/Erythroblas-IRF2-ChIP-Seq(GSE36985)/Homer	GAAASYGAAASY	1.00E+00	-8.89E-02	1	2	0.30%	567.7	0.61%
Elk1(ETS)/Hela-Elk1-ChIP-Seq(GSE31477)/Homer	HACTTCCGGY	1.00E+00	-8.81E-02	1	14	2.08%	2681.6	2.86%
HNF1b(Homeobox)/PDAC-HNF1B-ChIP-Seq(GSE64557)/Homer	GTTAATNATTAA	1.00E+00	-8.63E-02	1	4	0.59%	967.2	1.03%
ISRE(IRF)/ThioMac-LPS-Expression(GSE23622)/Homer	AGTTTCASTTTC	1.00E+00	-8.28E-02	1	1	0.15%	351.2	0.38%
MYNN(Zf)/HEK293-MYNN.eGFP-ChIP-Seq(Encode)/Homer	TTCAAAWTAAAAGTC	1.00E+00	-7.34E-02	1	5	0.74%	1188.5	1.27%
DLX2(Homeobox)/BasalGanglia-Dlx2-ChIP-seq(GSE124936)/Homer	NNNTAATTAS	1.00E+00	-6.42E-02	1	50	7.42%	8434.7	9.01%
Duxbl(Homeobox)/NIH3T3-Duxbl.HA-ChIP-Seq(GSE119782)/Homer	TAAYCYAATCAA	1.00E+00	-6.14E-02	1	1	0.15%	391.2	0.42%
ZNF652/HepG2-ZNF652.Flag-ChIP-Seq(Encode)/Homer	TTAACCCTTTVNKKN	1.00E+00	-5.17E-02	1	3	0.45%	870.9	0.93%
TCFL2(HMG)/K562-TCF7L2-ChIP-Seq(GSE29196)/Homer	ACWTCAAAGG	1.00E+00	-4.11E-02	1	1	0.15%	445.3	0.48%
Dlx3(Homeobox)/Kerainocytes-Dlx3-ChIP-Seq(GSE89884)/Homer	NDGTAATTAC	1.00E+00	-4.01E-02	1	14	2.08%	2930.2	3.13%
ZBTB12(Zf)/HEK293-ZBTB12.GFP-ChIP-Seq(GSE58341)/Homer	NGNTCTAGAACCNGV	1.00E+00	-3.62E-02	1	6	0.89%	1533.2	1.64%
GLIS3(Zf)/Thyroid-Glis3.GFP-ChIP-Seq(GSE103297)/Homer	CTCCCTGGGAGGCCN	1.00E+00	-3.17E-02	1	27	4.01%	5159.1	5.51%
ZNF143|STAF(Zf)/CUTLL-ZNF143-ChIP-Seq(GSE29600)/Homer	ATTTCCCAGVAKSCY	1.00E+00	-3.05E-02	1	4	0.59%	1176.5	1.26%
BMYB(HTH)/Hela-BMYB-ChIP-Seq(GSE27030)/Homer	NHAACBGYYV	1.00E+00	-2.91E-02	1	46	6.82%	8204.5	8.76%
TATA-Box(TBP)/Promoter/Homer	CCTTTTAWAGSC	1.00E+00	-2.58E-02	1	35	5.19%	6526	6.97%
AP-2gamma(AP2)/MCF7-TFAP2C-ChIP-Seq(GSE21234)/Homer	SCCTSAGGSCAW	1.00E+00	-2.47E-02	1	19	2.82%	3928.8	4.20%
CHR(?)/Hela-CellCycle-Expression/Homer	SRGTTTCAAA	1.00E+00	-2.44E-02	1	11	1.63%	2548.2	2.72%
PGR(NR)/EndoStromal-PGR-ChIP-Seq(GSE69539)/Homer	AAGAACATWHTGTTC	1.00E+00	-2.10E-02	1	5	0.74%	1454.6	1.55%
CEBP:CEBP(bZIP)/MEF-Chop-ChIP-Seq(GSE35681)/Homer	NTNATGCAAYMNNHTGMAAY	1.00E+00	-1.90E-02	1	1	0.15%	550.7	0.59%
LHX9(Homeobox)/Hct116-LHX9.V5-ChIP-Seq(GSE116822)/Homer	NGCTAATTAG	1.00E+00	-1.61E-02	1	43	6.38%	7990.8	8.54%
E2F4(E2F)/K562-E2F4-ChIP-Seq(GSE31477)/Homer	GGCGGGAAAH	1.00E+00	-1.47E-02	1	1	0.15%	585.5	0.63%
GATA3(Zf),DR4/iTreg-Gata3-ChIP-Seq(GSE20898)/Homer	AGATGKDGAGATAAG	1.00E+00	-8.65E-03	1	1	0.15%	658.2	0.70%
Tbet(T-box)/CD8-Tbet-ChIP-Seq(GSE33802)/Homer	AGGTGTGAAM	1.00E+00	-6.42E-03	1	26	3.86%	5549	5.93%
Lhx2(Homeobox)/HFSC-Lhx2-ChIP-Seq(GSE48068)/Homer	TAATTAGN	1.00E+00	-5.46E-03	1	27	4.01%	5770.6	6.16%
Nur77(NR)/K562-NR4A1-ChIP-Seq(GSE31363)/Homer	TGACCTTTNCNT	1.00E+00	-4.86E-03	1	2	0.30%	1032.3	1.10%
GRE(NR),IR3/A549-GR-ChIP-Seq(GSE32465)/Homer	NRGVACABNVTGTYCY	1.00E+00	-4.33E-03	1	1	0.15%	753.4	0.80%
PR(NR)/T47D-PR-ChIP-Seq(GSE31130)/Homer	VAGRACAKNCTGTBC	1.00E+00	-3.40E-03	1	72	10.68%	13219.7	14.12%
ARE(NR)/LNCAP-AR-ChIP-Seq(GSE27824)/Homer	RGRACASNSTGTYCYB	1.00E+00	-3.24E-03	1	4	0.59%	1594.3	1.70%
GRE(NR),IR3/RAW264.7-GRE-ChIP-Seq(Unpublished)/Homer	VAGRACAKWCTGTYC	1.00E+00	-3.03E-03	1	3	0.45%	1366.1	1.46%
PAX3:FKHR-fusion(Paired,Homeobox)/Rh4-PAX3:FKHR-ChIP-Seq(GSE19063)/Homer	ACCRTGACTAATTNN	1.00E+00	-1.78E-03	1	2	0.30%	1187.5	1.27%
Tbr1(T-box)/Cortex-Tbr1-ChIP-Seq(GSE71384)/Homer	AAGGTGTKAA	1.00E+00	-1.39E-03	1	29	4.30%	6538.7	6.99%
LRF(Zf)/Erythroblasts-ZBTB7A-ChIP-Seq(GSE74977)/Homer	AAGACCCYYN	1.00E+00	-2.10E-05	1	7	1.04%	3207.8	3.43%
BORIS(Zf)/K562-CTCFL-ChIP-Seq(GSE32465)/Homer	CNNBRGCGCCCCCTGSTGGC	1.00E+00	0.00E+00	1	4	0.59%	3927.9	4.20%
CTCF(Zf)/CD4+-CTCF-ChIP-Seq(Barski_et_al.)/Homer	AYAGTGCCMYCTRGTGGCCA	1.00E+00	0.00E+00	1	4	0.59%	4124.7	4.41%
CTCF-SatelliteElement(Zf?)/CD4+-CTCF-ChIP-Seq(Barski_et_al.)/Homer	TGCAGTTCCMVNWRTGGCCA	1.00E+00	0.00E+00	1	0	0.00%	269	0.29%
RAR:RXR(NR),DR5/ES-RAR-ChIP-Seq(GSE56893)/Homer	RGGTCADNNAGAGGTCAV	1.00E+00	0.00E+00	1	0	0.00%	107.1	0.11%
DUX(Homeobox)/C2C12-Dux-ChIP-Seq(GSE87279)/Homer	BCWGATTCAATCAAN	1.00E+00	0.00E+00	1	0	0.00%	25	0.03%
E2F7(E2F)/Hela-E2F7-ChIP-Seq(GSE32673)/Homer	VDTTTCCCGCCA	1.00E+00	0.00E+00	1	0	0.00%	119.2	0.13%
EBNA1(EBV-virus)/Raji-EBNA1-ChIP-Seq(GSE30709)/Homer	GGYAGCAYDTGCTDCCCNNN	1.00E+00	0.00E+00	1	0	0.00%	57.1	0.06%
GFX(?)/Promoter/Homer	ATTCTCGCGAGA	1.00E+00	0.00E+00	1	0	0.00%	8.2	0.01%
GFY(?)/Promoter/Homer	ACTACAATTCCC	1.00E+00	0.00E+00	1	0	0.00%	182.1	0.19%
GFY-Staf(?,Zf)/Promoter/Homer	RACTACAATTCCCAGAAKGC	1.00E+00	0.00E+00	1	0	0.00%	100.6	0.11%
GLI3(Zf)/Limb-GLI3-ChIP-Chip(GSE11077)/Homer	CGTGGGTGGTCC	1.00E+00	0.00E+00	1	0	0.00%	291.9	0.31%
NRF1(NRF)/MCF7-NRF1-ChIP-Seq(Unpublished)/Homer	CTGCGCATGCGC	1.00E+00	0.00E+00	1	0	0.00%	122.8	0.13%
NRF(NRF)/Promoter/Homer	STGCGCATGCGC	1.00E+00	0.00E+00	1	0	0.00%	255	0.27%
OCT:OCT(POU,Homeobox)/NPC-Brn1-ChIP-Seq(GSE35496)/Homer	ATGAATATTCATGAG	1.00E+00	0.00E+00	1	0	0.00%	46.3	0.05%
p53(p53)/Saos-p53-ChIP-Seq(GSE15780)/Homer	RRCATGYCYRGRCATGYYYN	1.00E+00	0.00E+00	1	0	0.00%	527.3	0.56%
p53(p53)/mES-cMyc-ChIP-Seq(GSE11431)/Homer	ACATGCCCGGGCAT	1.00E+00	0.00E+00	1	0	0.00%	75.9	0.08%
p53(p53)/Saos-p53-ChIP-Seq/Homer	RRCATGYCYRGRCATGYYYN	1.00E+00	0.00E+00	1	0	0.00%	527.3	0.56%
p73(p53)/Trachea-p73-ChIP-Seq(PRJNA310161)/Homer	NRRRCAWGTCCDGRCATGYY	1.00E+00	0.00E+00	1	0	0.00%	263.9	0.28%
PAX6(Paired,Homeobox)/Forebrain-Pax6-ChIP-Seq(GSE66961)/Homer	NGTGTTCAVTSAAGCGKAAA	1.00E+00	0.00E+00	1	0	0.00%	375.2	0.40%
Pax7(Paired,Homeobox),longest/Myoblast-Pax7-ChIP-Seq(GSE25064)/Homer	NTAATTDGCYAATTANNWWD	1.00E+00	0.00E+00	1	0	0.00%	84	0.09%
Pax7(Paired,Homeobox)/Myoblast-Pax7-ChIP-Seq(GSE25064)/Homer	TAATCAATTA	1.00E+00	0.00E+00	1	0	0.00%	368.8	0.39%
Ronin(THAP)/ES-Thap11-ChIP-Seq(GSE51522)/Homer	RACTACAACTCCCAGVAKGC	1.00E+00	0.00E+00	1	0	0.00%	33.5	0.04%
T1ISRE(IRF)/ThioMac-Ifnb-Expression/Homer	ACTTTCGTTTCT	1.00E+00	0.00E+00	1	0	0.00%	57.1	0.06%
ZBTB33(Zf)/GM12878-ZBTB33-ChIP-Seq(GSE32465)/Homer	GGVTCTCGCGAGAAC	1.00E+00	0.00E+00	1	0	0.00%	27.3	0.03%
Zfp809(Zf)/ES-Zfp809-ChIP-Seq(GSE70799)/Homer	GGGGCTYGKCTGGGA	1.00E+00	0.00E+00	1	0	0.00%	515.2	0.55%
ZKSCAN1(Zf)/HepG2-ZKSCAN1-ChIP-Seq(Encode)/Homer	GCACAYAGTAGGKCY	1.00E+00	0.00E+00	1	0	0.00%	74	0.08%
ZNF16(Zf)/HEK293-ZNF16.GFP-ChIP-Seq(GSE58341)/Homer	MACCTTCYATGGCTCCCTAKTGCCY	1.00E+00	0.00E+00	1	0	0.00%	16.7	0.02%
ZNF382(Zf)/HEK293-ZNF382.GFP-ChIP-Seq(GSE58341)/Homer	GNCTGTASTRNTGBCTCHTT	1.00E+00	0.00E+00	1	0	0.00%	130.6	0.14%
ZNF41(Zf)/HEK293-ZNF41.GFP-ChIP-Seq(GSE58341)/Homer	CCTCATGGTGYCYTWYTCCCTTGTG	1.00E+00	0.00E+00	1	0	0.00%	79.2	0.08%
ZNF528(Zf)/HEK293-ZNF528.GFP-ChIP-Seq(GSE58341)/Homer	AGAAATGACTTCCCT	1.00E+00	0.00E+00	1	0	0.00%	23.4	0.03%
