## Supplementary material for "Cell-Autonomous AR Dependence in Luminal Prostatic Epithelium Governs Survival and Lineage Plasticity": Table S5

Motif Name	Consensus	P-value	Log P-value	q-value (Benjamini)	# of Target Sequences with Motif(of 684)	% of Target Sequences with Motif	# of Background Sequences with Motif(of 56937)	% of Background Sequences with Motif
FOXA1:AR(Forkhead,NR)/LNCAP-AR-ChIP-Seq(GSE27824)/Homer	AGTAAACAAAAAAGAACAND	1.00E-16	-3.70E+01	0	31	4.53%	364.4	0.64%
FOXA1(Forkhead)/LNCAP-FOXA1-ChIP-Seq(GSE27824)/Homer	WAAGTAAACA	1.00E-08	-1.93E+01	0	155	22.63%	8149.6	14.34%
FOXA1(Forkhead)/MCF7-FOXA1-ChIP-Seq(GSE26831)/Homer	WAAGTAAACA	1.00E-07	-1.62E+01	0	132	19.27%	6948.7	12.23%
FoxD3(forkhead)/ZebrafishEmbryo-Foxd3.biotin-ChIP-seq(GSE106676)/Homer	TGTTTAYTTAGC	1.00E-06	-1.55E+01	0	95	13.87%	4569.7	8.04%
Fox:Ebox(Forkhead,bHLH)/Panc1-Foxa2-ChIP-Seq(GSE47459)/Homer	NNNVCTGWGYAAACASN	1.00E-06	-1.44E+01	0	117	17.08%	6150.8	10.82%
FOXM1(Forkhead)/MCF7-FOXM1-ChIP-Seq(GSE72977)/Homer	TRTTTACTTW	1.00E-06	-1.38E+01	0.0001	129	18.83%	7048.6	12.40%
Foxa3(Forkhead)/Liver-Foxa3-ChIP-Seq(GSE77670)/Homer	BSNTGTTTACWYWGN	1.00E-05	-1.20E+01	0.0004	59	8.61%	2643.4	4.65%
Foxa2(Forkhead)/Liver-Foxa2-ChIP-Seq(GSE25694)/Homer	CYTGTTTACWYW	1.00E-04	-9.82E+00	0.003	98	14.31%	5466.3	9.62%
RARa(NR)/K562-RARa-ChIP-Seq(Encode)/Homer	TTGAMCTTTG	1.00E-03	-8.65E+00	0.0086	141	20.58%	8750.1	15.40%
HOXB13(Homeobox)/ProstateTumor-HOXB13-ChIP-Seq(GSE56288)/Homer	TTTTATKRGG	1.00E-03	-7.87E+00	0.0169	99	14.45%	5846.3	10.29%
FoxL2(Forkhead)/Ovary-FoxL2-ChIP-Seq(GSE60858)/Homer	WWTRTAAACAVG	1.00E-03	-7.75E+00	0.0172	86	12.55%	4945.6	8.70%
ERE(NR),IR3/MCF7-ERa-ChIP-Seq(Unpublished)/Homer	VAGGTCACNSTGACC	1.00E-03	-7.32E+00	0.0243	24	3.50%	945.8	1.66%
Unknown(Homeobox)/Limb-p300-ChIP-Seq/Homer	SSCMATWAAA	1.00E-03	-7.00E+00	0.0309	56	8.18%	2993	5.27%
Hoxd11(Homeobox)/ChickenMSG-Hoxd11.Flag-ChIP-Seq(GSE86088)/Homer	VGCCATAAAA	1.00E-02	-6.35E+00	0.055	160	23.36%	10694.6	18.82%
FOXK1(Forkhead)/HEK293-FOXK1-ChIP-Seq(GSE51673)/Homer	NVWTGTTTAC	1.00E-02	-6.32E+00	0.055	94	13.72%	5771.3	10.15%
CDX4(Homeobox)/ZebrafishEmbryos-Cdx4.Myc-ChIP-Seq(GSE48254)/Homer	NGYCATAAAWCH	1.00E-02	-6.26E+00	0.055	79	11.53%	4702	8.27%
Foxf1(Forkhead)/Lung-Foxf1-ChIP-Seq(GSE77951)/Homer	WWATRTAAACAN	1.00E-02	-6.24E+00	0.055	86	12.55%	5207.6	9.16%
Nkx3.1(Homeobox)/LNCaP-Nkx3.1-ChIP-Seq(GSE28264)/Homer	AAGCACTTAA	1.00E-02	-6.06E+00	0.0569	116	16.93%	7442.2	13.09%
Sp5(Zf)/mES-Sp5.Flag-ChIP-Seq(GSE72989)/Homer	RGKGGGCGGAGC	1.00E-02	-5.96E+00	0.0601	37	5.40%	1865.5	3.28%
PR(NR)/T47D-PR-ChIP-Seq(GSE31130)/Homer	VAGRACAKNCTGTBC	1.00E-02	-5.93E+00	0.0601	128	18.69%	8371.6	14.73%
THRb(NR)/Liver-NR1A2-ChIP-Seq(GSE52613)/Homer	TRAGGTCA	1.00E-02	-5.79E+00	0.0641	198	28.91%	13791.7	24.27%
Pdx1(Homeobox)/Islet-Pdx1-ChIP-Seq(SRA008281)/Homer	YCATYAATCA	1.00E-02	-5.60E+00	0.0742	63	9.20%	3684.1	6.48%
E-box(bHLH)/Promoter/Homer	SSGGTCACGTGA	1.00E-02	-5.57E+00	0.0742	7	1.02%	161.1	0.28%
Klf9(Zf)/GBM-Klf9-ChIP-Seq(GSE62211)/Homer	GCCACRCCCACY	1.00E-02	-5.45E+00	0.0791	17	2.48%	678.7	1.19%
ZNF189(Zf)/HEK293-ZNF189.GFP-ChIP-Seq(GSE58341)/Homer	TGGAACAGMA	1.00E-02	-5.28E+00	0.0893	39	5.69%	2079.8	3.66%
Esrrb(NR)/mES-Esrrb-ChIP-Seq(GSE11431)/Homer	KTGACCTTGA	1.00E-02	-5.21E+00	0.0927	35	5.11%	1823.5	3.21%
HOXA1(Homeobox)/mES-Hoxa1-ChIP-Seq(SRP084292)/Homer	TGATKGATGR	1.00E-02	-4.96E+00	0.1147	18	2.63%	773.1	1.36%
KLF3(Zf)/MEF-Klf3-ChIP-Seq(GSE44748)/Homer	NRGCCCCRCCCHBNN	1.00E-02	-4.93E+00	0.1147	18	2.63%	775.4	1.36%
KLF14(Zf)/HEK293-KLF14.GFP-ChIP-Seq(GSE58341)/Homer	RGKGGGCGKGGC	1.00E-02	-4.75E+00	0.1313	56	8.18%	3336	5.87%
Foxo3(Forkhead)/U2OS-Foxo3-ChIP-Seq(E-MTAB-2701)/Homer	DGTAAACA	1.00E-02	-4.68E+00	0.1365	72	10.51%	4502.9	7.92%
GATA3(Zf)/iTreg-Gata3-ChIP-Seq(GSE20898)/Homer	AGATAASR	1.00E-02	-4.61E+00	0.1406	109	15.91%	7269.1	12.79%
Hoxd13(Homeobox)/ChickenMSG-Hoxd13.Flag-ChIP-Seq(GSE86088)/Homer	NCYAATAAAA	1.00E-01	-4.56E+00	0.1441	115	16.79%	7739.6	13.62%
PBX1(Homeobox)/MCF7-PBX1-ChIP-Seq(GSE28007)/Homer	GSCTGTCACTCA	1.00E-01	-4.42E+00	0.16	8	1.17%	251	0.44%
COUP-TFII(NR)/Artia-Nr2f2-ChIP-Seq(GSE46497)/Homer	AGRGGTCA	1.00E-01	-4.33E+00	0.1704	80	11.68%	5167.8	9.09%
Hoxa13(Homeobox)/ChickenMSG-Hoxa13.Flag-ChIP-Seq(GSE86088)/Homer	CYHATAAAAN	1.00E-01	-4.21E+00	0.187	166	24.23%	11789.5	20.74%
FOXP1(Forkhead)/H9-FOXP1-ChIP-Seq(GSE31006)/Homer	NYYTGTTTACHN	1.00E-01	-4.15E+00	0.1931	45	6.57%	2663.2	4.69%
Pbx3(Homeobox)/GM12878-PBX3-ChIP-Seq(GSE32465)/Homer	SCTGTCAMTCAN	1.00E-01	-4.09E+00	0.199	16	2.34%	725.7	1.28%
Smad4(MAD)/ESC-SMAD4-ChIP-Seq(GSE29422)/Homer	VBSYGTCTGG	1.00E-01	-4.07E+00	0.199	85	12.41%	5604.8	9.86%
EAR2(NR)/K562-NR2F6-ChIP-Seq(Encode)/Homer	NRBCARRGGTCA	1.00E-01	-3.95E+00	0.2184	58	8.47%	3635.5	6.40%
Sp1(Zf)/Promoter/Homer	GGCCCCGCCCCC	1.00E-01	-3.88E+00	0.2279	8	1.17%	277.3	0.49%
Hoxa11(Homeobox)/ChickenMSG-Hoxa11.Flag-ChIP-Seq(GSE86088)/Homer	TTTTATGGCM	1.00E-01	-3.83E+00	0.2334	154	22.48%	10980	19.32%
Nur77(NR)/K562-NR4A1-ChIP-Seq(GSE31363)/Homer	TGACCTTTNCNT	1.00E-01	-3.81E+00	0.2334	14	2.04%	627.1	1.10%
GFY-Staf(?,Zf)/Promoter/Homer	RACTACAATTCCCAGAAKGC	1.00E-01	-3.56E+00	0.2902	3	0.44%	54.9	0.10%
TRPS1(Zf)/MCF7-TRPS1-ChIP-Seq(GSE107013)/Homer	AGATAAGANN	1.00E-01	-3.56E+00	0.2902	133	19.42%	9432.9	16.60%
KLF1(Zf)/HUDEP2-KLF1-CutnRun(GSE136251)/Homer	VDGGGYGGGGCY	1.00E-01	-3.48E+00	0.3001	28	4.09%	1583.6	2.79%
GRE(NR),IR3/A549-GR-ChIP-Seq(GSE32465)/Homer	NRGVACABNVTGTYCY	1.00E-01	-3.46E+00	0.3003	13	1.90%	596.3	1.05%
ELF1(ETS)/Jurkat-ELF1-ChIP-Seq(SRA014231)/Homer	AVCCGGAAGT	1.00E-01	-3.40E+00	0.3121	31	4.53%	1804.9	3.18%
KLF5(Zf)/LoVo-KLF5-ChIP-Seq(GSE49402)/Homer	DGGGYGKGGC	1.00E-01	-3.32E+00	0.3328	41	5.99%	2530.6	4.45%
p53(p53)/Saos-p53-ChIP-Seq(GSE15780)/Homer	RRCATGYCYRGRCATGYYYN	1.00E-01	-3.19E+00	0.361	7	1.02%	261.9	0.46%
p53(p53)/Saos-p53-ChIP-Seq/Homer	RRCATGYCYRGRCATGYYYN	1.00E-01	-3.19E+00	0.361	7	1.02%	261.9	0.46%
COUP-TFII(NR)/K562-NR2F1-ChIP-Seq(Encode)/Homer	GKBCARAGGTCA	1.00E-01	-3.16E+00	0.3651	60	8.76%	3961.2	6.97%
GATA(Zf),IR4/iTreg-Gata3-ChIP-Seq(GSE20898)/Homer	NAGATWNBNATCTNN	1.00E-01	-3.05E+00	0.4025	13	1.90%	635.7	1.12%
HNF6(Homeobox)/Liver-Hnf6-ChIP-Seq(ERP000394)/Homer	NTATYGATCH	1.00E-01	-3.04E+00	0.4025	27	3.94%	1582.8	2.78%
HNF4a(NR),DR1/HepG2-HNF4a-ChIP-Seq(GSE25021)/Homer	CARRGKBCAAAGTYCA	1.00E-01	-3.04E+00	0.4025	21	3.07%	1167.6	2.05%
Znf263(Zf)/K562-Znf263-ChIP-Seq(GSE31477)/Homer	CVGTSCTCCC	1.00E-01	-3.00E+00	0.4025	62	9.05%	4152.5	7.31%
Hnf6b(Homeobox)/LNCaP-Hnf6b-ChIP-Seq(GSE106305)/Homer	TATTGAYY	1.00E-01	-2.98E+00	0.4025	45	6.57%	2892	5.09%
RARg(NR)/ES-RARg-ChIP-Seq(GSE30538)/Homer	AGGTCAAGGTCA	1.00E-01	-2.96E+00	0.4025	3	0.44%	69.6	0.12%
USF1(bHLH)/GM12878-Usf1-ChIP-Seq(GSE32465)/Homer	SGTCACGTGR	1.00E-01	-2.95E+00	0.4025	23	3.36%	1317.9	2.32%
Sp2(Zf)/HEK293-Sp2.eGFP-ChIP-Seq(Encode)/Homer	YGGCCCCGCCCC	1.00E-01	-2.91E+00	0.4067	43	6.28%	2760.4	4.86%
X-box(HTH)/NPC-H3K4me1-ChIP-Seq(GSE16256)/Homer	GGTTGCCATGGCAA	1.00E-01	-2.82E+00	0.4394	7	1.02%	285.2	0.50%
Usf2(bHLH)/C2C12-Usf2-ChIP-Seq(GSE36030)/Homer	GTCACGTGGT	1.00E-01	-2.79E+00	0.442	19	2.77%	1064.9	1.87%
Zac1(Zf)/Neuro2A-Plagl1-ChIP-Seq(GSE75942)/Homer	HAWGRGGCCM	1.00E-01	-2.74E+00	0.4601	84	12.26%	5910.5	10.40%
Foxo1(Forkhead)/RAW-Foxo1-ChIP-Seq(Fan_et_al.)/Homer	CTGTTTAC	1.00E-01	-2.73E+00	0.4601	114	16.64%	8249.8	14.52%
ERG(ETS)/VCaP-ERG-ChIP-Seq(GSE14097)/Homer	ACAGGAAGTG	1.00E-01	-2.72E+00	0.4601	94	13.72%	6691.9	11.77%
ETS1(ETS)/Jurkat-ETS1-ChIP-Seq(GSE17954)/Homer	ACAGGAAGTG	1.00E-01	-2.71E+00	0.4601	64	9.34%	4385.3	7.72%
Tgif1(Homeobox)/mES-Tgif1-ChIP-Seq(GSE55404)/Homer	YTGWCADY	1.00E-01	-2.68E+00	0.4601	177	25.84%	13269.8	23.35%
NPAS2(bHLH)/Liver-NPAS2-ChIP-Seq(GSE39860)/Homer	KCCACGTGAC	1.00E-01	-2.64E+00	0.4707	50	7.30%	3346	5.89%
Pknox1(Homeobox)/ES-Prep1-ChIP-Seq(GSE63282)/Homer	SCTGTCAVTCAV	1.00E-01	-2.59E+00	0.4855	13	1.90%	684.7	1.20%
Erra(NR)/HepG2-Erra-ChIP-Seq(GSE31477)/Homer	CAAAGGTCAG	1.00E-01	-2.57E+00	0.4904	90	13.14%	6434.2	11.32%
TFE3(bHLH)/MEF-TFE3-ChIP-Seq(GSE75757)/Homer	GTCACGTGACYV	1.00E-01	-2.54E+00	0.4977	7	1.02%	305.2	0.54%
Maz(Zf)/HepG2-Maz-ChIP-Seq(GSE31477)/Homer	GGGGGGGG	1.00E-01	-2.52E+00	0.5006	34	4.96%	2184.3	3.84%
EWS:ERG-fusion(ETS)/CADO_ES1-EWS:ERG-ChIP-Seq(SRA014231)/Homer	ATTTCCTGTN	1.00E-01	-2.52E+00	0.5006	48	7.01%	3227.4	5.68%
Reverb(NR),DR2/RAW-Reverba.biotin-ChIP-Seq(GSE45914)/Homer	GTRGGTCASTGGGTCA	1.00E-01	-2.49E+00	0.5006	8	1.17%	370.9	0.65%
Cux2(Homeobox)/Liver-Cux2-ChIP-Seq(GSE35985)/Homer	HNRAATCAAT	1.00E-01	-2.47E+00	0.501	20	2.92%	1181.2	2.08%
TR4(NR),DR1/Hela-TR4-ChIP-Seq(GSE24685)/Homer	GAGGTCAAAGGTCA	1.00E-01	-2.46E+00	0.501	5	0.73%	192.8	0.34%
Tgif2(Homeobox)/mES-Tgif2-ChIP-Seq(GSE55404)/Homer	TGTCANYT	1.00E-01	-2.45E+00	0.5023	187	27.30%	14189.4	24.97%
Klf4(Zf)/mES-Klf4-ChIP-Seq(GSE11431)/Homer	GCCACACCCA	1.00E-01	-2.37E+00	0.5362	13	1.90%	712	1.25%
Pitx1:Ebox(Homeobox,bHLH)/Hindlimb-Pitx1-ChIP-Seq(GSE41591)/Homer	YTAATTRAWWCCAGATGT	1.00E+00	-2.30E+00	0.5681	10	1.46%	518.8	0.91%
KLF6(Zf)/PDAC-KLF6-ChIP-Seq(GSE64557)/Homer	MKGGGYGTGGCC	1.00E+00	-2.26E+00	0.5811	29	4.23%	1872	3.29%
MafF(bZIP)/HepG2-MafF-ChIP-Seq(GSE31477)/Homer	HWWGTCAGCAWWTTT	1.00E+00	-2.24E+00	0.5842	14	2.04%	796.3	1.40%
TATA-Box(TBP)/Promoter/Homer	CCTTTTAWAGSC	1.00E+00	-2.24E+00	0.5842	61	8.91%	4299	7.56%
Hoxb4(Homeobox)/ES-Hoxb4-ChIP-Seq(GSE34014)/Homer	TGATTRATGGCY	1.00E+00	-2.19E+00	0.6006	13	1.90%	734.7	1.29%
Hoxd12(Homeobox)/ChickenMSG-Hoxd12.Flag-ChIP-Seq(GSE86088)/Homer	HDGYAATGAAAN	1.00E+00	-2.16E+00	0.6131	96	14.01%	7062.9	12.43%
Ets1-distal(ETS)/CD4+-PolII-ChIP-Seq(Barski_et_al.)/Homer	MACAGGAAGT	1.00E+00	-2.14E+00	0.6167	25	3.65%	1602.6	2.82%
Smad2(MAD)/ES-SMAD2-ChIP-Seq(GSE29422)/Homer	CTGTCTGG	1.00E+00	-2.13E+00	0.6167	74	10.80%	5346	9.41%
Gata4(Zf)/Heart-Gata4-ChIP-Seq(GSE35151)/Homer	NBWGATAAGR	1.00E+00	-2.11E+00	0.6233	68	9.93%	4887.2	8.60%
ARE(NR)/LNCAP-AR-ChIP-Seq(GSE27824)/Homer	RGRACASNSTGTYCYB	1.00E+00	-2.10E+00	0.6233	18	2.63%	1100.5	1.94%
PPARa(NR),DR1/Liver-Ppara-ChIP-Seq(GSE47954)/Homer	VNAGGKCAAAGGTCA	1.00E+00	-2.09E+00	0.6233	37	5.40%	2509	4.41%
ERRg(NR)/Kidney-ESRRG-ChIP-Seq(GSE104905)/Homer	GTGACCTTGRVN	1.00E+00	-2.07E+00	0.625	33	4.82%	2213.6	3.89%
PBX2(Homeobox)/K562-PBX2-ChIP-Seq(Encode)/Homer	RTGATTKATRGN	1.00E+00	-2.06E+00	0.6253	50	7.30%	3510.3	6.18%
Eomes(T-box)/H9-Eomes-ChIP-Seq(GSE26097)/Homer	ATTAACACCT	1.00E+00	-2.02E+00	0.644	88	12.85%	6490.7	11.42%
FOXK2(Forkhead)/U2OS-FOXK2-ChIP-Seq(E-MTAB-2204)/Homer	SCHTGTTTACAT	1.00E+00	-2.00E+00	0.6457	48	7.01%	3373.9	5.94%
HINFP(Zf)/K562-HINFP.eGFP-ChIP-Seq(Encode)/Homer	TWVGGTCCGC	1.00E+00	-1.99E+00	0.6459	6	0.88%	287.2	0.51%
OCT:OCT(POU,Homeobox)/NPC-OCT6-ChIP-Seq(GSE43916)/Homer	YATGCATATRCATRT	1.00E+00	-1.99E+00	0.6459	7	1.02%	352.4	0.62%
PRDM10(Zf)/HEK293-PRDM10.eGFP-ChIP-Seq(Encode)/Homer	TGGTACATTCCA	1.00E+00	-1.99E+00	0.6459	22	3.21%	1413.4	2.49%
ZNF519(Zf)/HEK293-ZNF519.GFP-ChIP-Seq(GSE58341)/Homer	GAGSCCGAGC	1.00E+00	-1.95E+00	0.653	7	1.02%	356.7	0.63%
CRE(bZIP)/Promoter/Homer	CSGTGACGTCAC	1.00E+00	-1.93E+00	0.658	13	1.90%	771.1	1.36%
Gata6(Zf)/HUG1N-GATA6-ChIP-Seq(GSE51936)/Homer	YCTTATCTBN	1.00E+00	-1.93E+00	0.658	64	9.34%	4640.4	8.16%
RAR:RXR(NR),DR0/ES-RAR-ChIP-Seq(GSE56893)/Homer	AGGTCAAGGTCA	1.00E+00	-1.91E+00	0.658	5	0.73%	230.6	0.41%
ZNF317(Zf)/HEK293-ZNF317.GFP-ChIP-Seq(GSE58341)/Homer	GTCWGCTGTYYCTCT	1.00E+00	-1.91E+00	0.658	5	0.73%	230.1	0.40%
Cdx2(Homeobox)/mES-Cdx2-ChIP-Seq(GSE14586)/Homer	GYMATAAAAH	1.00E+00	-1.89E+00	0.661	52	7.59%	3720.6	6.55%
IRF4(IRF)/GM12878-IRF4-ChIP-Seq(GSE32465)/Homer	ACTGAAACCA	1.00E+00	-1.84E+00	0.6887	20	2.92%	1296.2	2.28%
SF1(NR)/H295R-Nr5a1-ChIP-Seq(GSE44220)/Homer	CAAGGHCANV	1.00E+00	-1.82E+00	0.6904	18	2.63%	1151.2	2.03%
PU.1(ETS)/ThioMac-PU.1-ChIP-Seq(GSE21512)/Homer	AGAGGAAGTG	1.00E+00	-1.80E+00	0.6968	28	4.09%	1902.2	3.35%
MNT(bHLH)/HepG2-MNT-ChIP-Seq(Encode)/Homer	DGCACACGTG	1.00E+00	-1.79E+00	0.6982	44	6.42%	3131.5	5.51%
BMAL1(bHLH)/Liver-Bmal1-ChIP-Seq(GSE39860)/Homer	GNCACGTG	1.00E+00	-1.77E+00	0.7058	82	11.97%	6121.9	10.77%
Etv2(ETS)/ES-ER71-ChIP-Seq(GSE59402)/Homer	NNAYTTCCTGHN	1.00E+00	-1.77E+00	0.7058	56	8.18%	4074.6	7.17%
HOXA2(Homeobox)/mES-Hoxa2-ChIP-Seq(Donaldson_et_al.)/Homer	GYCATCMATCAT	1.00E+00	-1.76E+00	0.7058	6	0.88%	309.3	0.54%
Pit1(Homeobox)/GCrat-Pit1-ChIP-Seq(GSE58009)/Homer	ATGMATATDC	1.00E+00	-1.71E+00	0.7273	43	6.28%	3079.1	5.42%
Nkx2.5(Homeobox)/HL1-Nkx2.5.biotin-ChIP-Seq(GSE21529)/Homer	RRSCACTYAA	1.00E+00	-1.69E+00	0.7417	85	12.41%	6399.6	11.26%
Ap4(bHLH)/AML-Tfap4-ChIP-Seq(GSE45738)/Homer	NAHCAGCTGD	1.00E+00	-1.66E+00	0.7541	47	6.86%	3409.4	6.00%
SPDEF(ETS)/VCaP-SPDEF-ChIP-Seq(SRA014231)/Homer	ASWTCCTGBT	1.00E+00	-1.66E+00	0.7541	57	8.32%	4194.6	7.38%
ETS(ETS)/Promoter/Homer	AACCGGAAGT	1.00E+00	-1.64E+00	0.7541	18	2.63%	1187.9	2.09%
GRE(NR),IR3/RAW264.7-GRE-ChIP-Seq(Unpublished)/Homer	VAGRACAKWCTGTYC	1.00E+00	-1.64E+00	0.7541	17	2.48%	1114.1	1.96%
Rfx1(HTH)/NPC-H3K4me1-ChIP-Seq(GSE16256)/Homer	KGTTGCCATGGCAA	1.00E+00	-1.57E+00	0.7938	8	1.17%	468.3	0.82%
ZBTB12(Zf)/HEK293-ZBTB12.GFP-ChIP-Seq(GSE58341)/Homer	NGNTCTAGAACCNGV	1.00E+00	-1.57E+00	0.7938	14	2.04%	904.4	1.59%
p73(p53)/Trachea-p73-ChIP-Seq(PRJNA310161)/Homer	NRRRCAWGTCCDGRCATGYY	1.00E+00	-1.56E+00	0.7938	3	0.44%	131.3	0.23%
ZNF382(Zf)/HEK293-ZNF382.GFP-ChIP-Seq(GSE58341)/Homer	GNCTGTASTRNTGBCTCHTT	1.00E+00	-1.55E+00	0.7938	2	0.29%	71.2	0.13%
n-Myc(bHLH)/mES-nMyc-ChIP-Seq(GSE11431)/Homer	VRCCACGTGG	1.00E+00	-1.54E+00	0.7938	24	3.50%	1665.4	2.93%
Elk1(ETS)/Hela-Elk1-ChIP-Seq(GSE31477)/Homer	HACTTCCGGY	1.00E+00	-1.51E+00	0.8133	26	3.80%	1828.8	3.22%
Smad3(MAD)/NPC-Smad3-ChIP-Seq(GSE36673)/Homer	TWGTCTGV	1.00E+00	-1.50E+00	0.8143	136	19.85%	10604.3	18.66%
EWS:FLI1-fusion(ETS)/SK_N_MC-EWS:FLI1-ChIP-Seq(SRA014231)/Homer	VACAGGAAAT	1.00E+00	-1.47E+00	0.8292	34	4.96%	2459.1	4.33%
Mef2c(MADS)/GM12878-Mef2c-ChIP-Seq(GSE32465)/Homer	DCYAAAAATAGM	1.00E+00	-1.46E+00	0.8352	18	2.63%	1229.8	2.16%
MyoG(bHLH)/C2C12-MyoG-ChIP-Seq(GSE36024)/Homer	AACAGCTG	1.00E+00	-1.45E+00	0.8352	39	5.69%	2856.4	5.03%
Rfx2(HTH)/LoVo-RFX2-ChIP-Seq(GSE49402)/Homer	GTTGCCATGGCAACM	1.00E+00	-1.44E+00	0.8352	4	0.58%	205.4	0.36%
ELF3(ETS)/PDAC-ELF3-ChIP-Seq(GSE64557)/Homer	ANCAGGAAGT	1.00E+00	-1.44E+00	0.8352	46	6.72%	3411.8	6.00%
Ronin(THAP)/ES-Thap11-ChIP-Seq(GSE51522)/Homer	RACTACAACTCCCAGVAKGC	1.00E+00	-1.42E+00	0.8389	1	0.15%	23.2	0.04%
GABPA(ETS)/Jurkat-GABPa-ChIP-Seq(GSE17954)/Homer	RACCGGAAGT	1.00E+00	-1.42E+00	0.8389	49	7.15%	3659.3	6.44%
Sox2(HMG)/mES-Sox2-ChIP-Seq(GSE11431)/Homer	BCCATTGTTC	1.00E+00	-1.41E+00	0.8389	43	6.28%	3188.8	5.61%
PRDM15(Zf)/ESC-Prdm15-ChIP-Seq(GSE73694)/Homer	YCCDNTCCAGGTTTT	1.00E+00	-1.38E+00	0.8546	33	4.82%	2412.1	4.24%
Nr5a2(NR)/mES-Nr5a2-ChIP-Seq(GSE19019)/Homer	BTCAAGGTCA	1.00E+00	-1.37E+00	0.8546	18	2.63%	1249.3	2.20%
PGR(NR)/EndoStromal-PGR-ChIP-Seq(GSE69539)/Homer	AAGAACATWHTGTTC	1.00E+00	-1.34E+00	0.8731	17	2.48%	1180.1	2.08%
Fli1(ETS)/CD8-FLI-ChIP-Seq(GSE20898)/Homer	NRYTTCCGGH	1.00E+00	-1.33E+00	0.8748	58	8.47%	4412.7	7.76%
FXR(NR),IR1/Liver-FXR-ChIP-Seq(Chong_et_al.)/Homer	AGGTCANTGACCTB	1.00E+00	-1.33E+00	0.8748	13	1.90%	878.9	1.55%
Sox9(HMG)/Limb-SOX9-ChIP-Seq(GSE73225)/Homer	AGGVNCCTTTGT	1.00E+00	-1.31E+00	0.8776	39	5.69%	2908	5.12%
Nr5a2(NR)/Pancreas-LRH1-ChIP-Seq(GSE34295)/Homer	BTCAAGGTCA	1.00E+00	-1.29E+00	0.8951	24	3.50%	1737.6	3.06%
ZNF264(Zf)/HEK293-ZNF264.GFP-ChIP-Seq(GSE58341)/Homer	RGGGCACTAACY	1.00E+00	-1.27E+00	0.9009	22	3.21%	1585.8	2.79%
NRF(NRF)/Promoter/Homer	STGCGCATGCGC	1.00E+00	-1.23E+00	0.928	4	0.58%	226.6	0.40%
BMYB(HTH)/Hela-BMYB-ChIP-Seq(GSE27030)/Homer	NHAACBGYYV	1.00E+00	-1.21E+00	0.9402	65	9.49%	5031	8.85%
Hoxc9(Homeobox)/Ainv15-Hoxc9-ChIP-Seq(GSE21812)/Homer	GGCCATAAATCA	1.00E+00	-1.20E+00	0.9469	28	4.09%	2080	3.66%
Brachyury(T-box)/Mesoendoderm-Brachyury-ChIP-exo(GSE54963)/Homer	ANTTMRCASBNNNGTGYKAAN	1.00E+00	-1.18E+00	0.9569	11	1.61%	756.5	1.33%
Otx2(Homeobox)/EpiLC-Otx2-ChIP-Seq(GSE56098)/Homer	NYTAATCCYB	1.00E+00	-1.18E+00	0.9569	29	4.23%	2165.5	3.81%
Gata1(Zf)/K562-GATA1-ChIP-Seq(GSE18829)/Homer	SAGATAAGRV	1.00E+00	-1.18E+00	0.9569	39	5.69%	2963.1	5.21%
T1ISRE(IRF)/ThioMac-Ifnb-Expression/Homer	ACTTTCGTTTCT	1.00E+00	-1.14E+00	0.978	1	0.15%	32.5	0.06%
EKLF(Zf)/Erythrocyte-Klf1-ChIP-Seq(GSE20478)/Homer	NWGGGTGTGGCY	1.00E+00	-1.12E+00	0.9903	7	1.02%	463.2	0.81%
KLF10(Zf)/HEK293-KLF10.GFP-ChIP-Seq(GSE58341)/Homer	GGGGGTGTGTCC	1.00E+00	-1.11E+00	0.9925	31	4.53%	2350.4	4.14%
Rfx5(HTH)/GM12878-Rfx5-ChIP-Seq(GSE31477)/Homer	SCCTAGCAACAG	1.00E+00	-1.11E+00	0.9925	12	1.75%	850.7	1.50%
Bcl11a(Zf)/HSPC-BCL11A-ChIP-Seq(GSE104676)/Homer	TYTGACCASWRG	1.00E+00	-1.11E+00	0.9925	30	4.38%	2272.8	4.00%
ZNF711(Zf)/SHSY5Y-ZNF711-ChIP-Seq(GSE20673)/Homer	AGGCCTAG	1.00E+00	-1.11E+00	0.9925	45	6.57%	3475.6	6.12%
ETV1(ETS)/GIST48-ETV1-ChIP-Seq(GSE22441)/Homer	AACCGGAAGT	1.00E+00	-1.10E+00	0.9925	73	10.66%	5742.7	10.10%
NF1:FOXA1(CTF,Forkhead)/LNCAP-FOXA1-ChIP-Seq(GSE27824)/Homer	WNTGTTTRYTTTGGCA	1.00E+00	-1.09E+00	0.9925	6	0.88%	392.5	0.69%
PPARE(NR),DR1/3T3L1-Pparg-ChIP-Seq(GSE13511)/Homer	TGACCTTTGCCCCA	1.00E+00	-1.08E+00	0.9925	29	4.23%	2203.8	3.88%
NF1-halfsite(CTF)/LNCaP-NF1-ChIP-Seq(Unpublished)/Homer	YTGCCAAG	1.00E+00	-1.07E+00	0.9925	84	12.26%	6655.9	11.71%
Hoxd10(Homeobox)/ChickenMSG-Hoxd10.Flag-ChIP-Seq(GSE86088)/Homer	GGCMATGAAA	1.00E+00	-1.06E+00	0.9925	60	8.76%	4708.1	8.28%
RFX(HTH)/K562-RFX3-ChIP-Seq(SRA012198)/Homer	CGGTTGCCATGGCAAC	1.00E+00	-1.06E+00	0.9925	3	0.44%	173.6	0.31%
CTCF-SatelliteElement(Zf?)/CD4+-CTCF-ChIP-Seq(Barski_et_al.)/Homer	TGCAGTTCCMVNWRTGGCCA	1.00E+00	-1.06E+00	0.9925	2	0.29%	102	0.18%
E2F7(E2F)/Hela-E2F7-ChIP-Seq(GSE32673)/Homer	VDTTTCCCGCCA	1.00E+00	-1.06E+00	0.9925	2	0.29%	102.8	0.18%
ZFX(Zf)/mES-Zfx-ChIP-Seq(GSE11431)/Homer	AGGCCTRG	1.00E+00	-1.04E+00	0.9925	32	4.67%	2457.8	4.32%
Zfp281(Zf)/ES-Zfp281-ChIP-Seq(GSE81042)/Homer	CCCCTCCCCCAC	1.00E+00	-1.04E+00	0.9925	6	0.88%	400.9	0.71%
MafA(bZIP)/Islet-MafA-ChIP-Seq(GSE30298)/Homer	TGCTGACTCA	1.00E+00	-1.03E+00	0.9925	39	5.69%	3027.7	5.33%
PAX5(Paired,Homeobox),condensed/GM12878-PAX5-ChIP-Seq(GSE32465)/Homer	GTCACGCTCSCTGM	1.00E+00	-1.02E+00	0.9925	5	0.73%	328	0.58%
Hoxa9(Homeobox)/ChickenMSG-Hoxa9.Flag-ChIP-Seq(GSE86088)/Homer	RGCAATNAAA	1.00E+00	-1.01E+00	0.9925	134	19.56%	10788.3	18.98%
Oct4:Sox17(POU,Homeobox,HMG)/F9-Sox17-ChIP-Seq(GSE44553)/Homer	CCATTGTATGCAAAT	1.00E+00	-9.82E-01	1	7	1.02%	488.9	0.86%
EHF(ETS)/LoVo-EHF-ChIP-Seq(GSE49402)/Homer	AVCAGGAAGT	1.00E+00	-9.56E-01	1	68	9.93%	5423.9	9.54%
GFY(?)/Promoter/Homer	ACTACAATTCCC	1.00E+00	-9.39E-01	1	2	0.29%	112.3	0.20%
NFkB-p50,p52(RHD)/Monocyte-p50-ChIP-Chip(Schreiber_et_al.)/Homer	GGGGGAATCCCC	1.00E+00	-9.37E-01	1	3	0.44%	187.8	0.33%
ZNF7(Zf)/HepG2-ZNF7.Flag-ChIP-Seq(Encode)/Homer	CTGCCWVCTTTTRTA	1.00E+00	-9.23E-01	1	22	3.21%	1700.6	2.99%
CArG(MADS)/PUER-Srf-ChIP-Seq(Sullivan_et_al.)/Homer	CCATATATGGNM	1.00E+00	-9.20E-01	1	10	1.46%	738.4	1.30%
AMYB(HTH)/Testes-AMYB-ChIP-Seq(GSE44588)/Homer	TGGCAGTTGG	1.00E+00	-9.16E-01	1	63	9.20%	5040.6	8.87%
p63(p53)/Keratinocyte-p63-ChIP-Seq(GSE17611)/Homer	NNDRCATGYCYNRRCATGYH	1.00E+00	-9.10E-01	1	12	1.75%	900.6	1.58%
STAT6(Stat)/CD4-Stat6-ChIP-Seq(GSE22104)/Homer	ABTTCYYRRGAA	1.00E+00	-8.81E-01	1	18	2.63%	1392.5	2.45%
Sox10(HMG)/SciaticNerve-Sox3-ChIP-Seq(GSE35132)/Homer	CCWTTGTYYB	1.00E+00	-8.81E-01	1	76	11.09%	6130	10.79%
RUNX2(Runt)/PCa-RUNX2-ChIP-Seq(GSE33889)/Homer	NWAACCACADNN	1.00E+00	-8.78E-01	1	34	4.96%	2693.1	4.74%
CUX1(Homeobox)/K562-CUX1-ChIP-Seq(GSE92882)/Homer	TATCGATNAN	1.00E+00	-8.76E-01	1	26	3.80%	2043.3	3.60%
E2F4(E2F)/K562-E2F4-ChIP-Seq(GSE31477)/Homer	GGCGGGAAAH	1.00E+00	-8.74E-01	1	7	1.02%	510.7	0.90%
ETV4(ETS)/HepG2-ETV4-ChIP-Seq(ENCODE)/Homer	ACCGGAAGTG	1.00E+00	-8.72E-01	1	54	7.88%	4331.1	7.62%
c-Myc(bHLH)/LNCAP-cMyc-ChIP-Seq(Unpublished)/Homer	VCCACGTG	1.00E+00	-8.72E-01	1	14	2.04%	1072	1.89%
p53(p53)/mES-cMyc-ChIP-Seq(GSE11431)/Homer	ACATGCCCGGGCAT	1.00E+00	-8.71E-01	1	1	0.15%	45.6	0.08%
HIC1(Zf)/Treg-ZBTB29-ChIP-Seq(GSE99889)/Homer	TGCCAGCB	1.00E+00	-8.67E-01	1	81	11.82%	6550	11.52%
Gata2(Zf)/K562-GATA2-ChIP-Seq(GSE18829)/Homer	BBCTTATCTS	1.00E+00	-8.51E-01	1	42	6.13%	3361.2	5.91%
NFE2L2(bZIP)/HepG2-NFE2L2-ChIP-Seq(Encode)/Homer	AWWWTGCTGAGTCAT	1.00E+00	-8.47E-01	1	8	1.17%	596.2	1.05%
Sox17(HMG)/Endoderm-Sox17-ChIP-Seq(GSE61475)/Homer	CCATTGTTYB	1.00E+00	-8.47E-01	1	33	4.82%	2627.2	4.62%
ZNF416(Zf)/HEK293-ZNF416.GFP-ChIP-Seq(GSE58341)/Homer	WDNCTGGGCA	1.00E+00	-8.40E-01	1	43	6.28%	3449.1	6.07%
Oct6(POU,Homeobox)/NPC-Pou3f1-ChIP-Seq(GSE35496)/Homer	WATGCAAATGAG	1.00E+00	-8.32E-01	1	15	2.19%	1166.7	2.05%
Elf4(ETS)/BMDM-Elf4-ChIP-Seq(GSE88699)/Homer	ACTTCCKGKT	1.00E+00	-8.29E-01	1	53	7.74%	4276.1	7.52%
Nkx6.1(Homeobox)/Islet-Nkx6.1-ChIP-Seq(GSE40975)/Homer	GKTAATGR	1.00E+00	-8.16E-01	1	118	17.23%	9639.2	16.96%
PAX6(Paired,Homeobox)/Forebrain-Pax6-ChIP-Seq(GSE66961)/Homer	NGTGTTCAVTSAAGCGKAAA	1.00E+00	-7.94E-01	1	3	0.44%	206.2	0.36%
Max(bHLH)/K562-Max-ChIP-Seq(GSE31477)/Homer	RCCACGTGGYYN	1.00E+00	-7.84E-01	1	23	3.36%	1838.7	3.24%
E2F6(E2F)/Hela-E2F6-ChIP-Seq(GSE31477)/Homer	GGCGGGAARN	1.00E+00	-7.74E-01	1	8	1.17%	614.7	1.08%
RUNX-AML(Runt)/CD4+-PolII-ChIP-Seq(Barski_et_al.)/Homer	GCTGTGGTTW	1.00E+00	-7.50E-01	1	28	4.09%	2265.9	3.99%
NFAT:AP1(RHD,bZIP)/Jurkat-NFATC1-ChIP-Seq(Jolma_et_al.)/Homer	SARTGGAAAAWRTGAGTCAB	1.00E+00	-7.36E-01	1	7	1.02%	542.1	0.95%
Mef2d(MADS)/Retina-Mef2d-ChIP-Seq(GSE61391)/Homer	GCTATTTTTAGC	1.00E+00	-7.24E-01	1	7	1.02%	545.5	0.96%
Tbox:Smad(T-box,MAD)/ESCd5-Smad2_3-ChIP-Seq(GSE29422)/Homer	AGGTGHCAGACA	1.00E+00	-7.22E-01	1	8	1.17%	628.4	1.11%
NPAS(bHLH)/Liver-NPAS-ChIP-Seq(GSE39860)/Homer	NVCACGTG	1.00E+00	-7.19E-01	1	63	9.20%	5177.4	9.11%
RAR:RXR(NR),DR5/ES-RAR-ChIP-Seq(GSE56893)/Homer	RGGTCADNNAGAGGTCAV	1.00E+00	-6.87E-01	1	1	0.15%	58.4	0.10%
Brn2(POU,Homeobox)/NPC-Brn2-ChIP-Seq(GSE35496)/Homer	ATGAATATTC	1.00E+00	-6.74E-01	1	3	0.44%	225.1	0.40%
ZNF322(Zf)/HEK293-ZNF322.GFP-ChIP-Seq(GSE58341)/Homer	GAGCCTGGTACTGWGCCTGR	1.00E+00	-6.62E-01	1	8	1.17%	645.3	1.14%
GATA(Zf),IR3/iTreg-Gata3-ChIP-Seq(GSE20898)/Homer	NNNNNBAGATAWYATCTVHN	1.00E+00	-6.45E-01	1	12	1.75%	985.6	1.73%
ZNF341(Zf)/EBV-ZNF341-ChIP-Seq(GSE113194)/Homer	GGAACAGCCG	1.00E+00	-6.31E-01	1	21	3.07%	1744.9	3.07%
Rfx6(HTH)/Min6b1-Rfx6.HA-ChIP-Seq(GSE62844)/Homer	TGTTKCCTAGCAACM	1.00E+00	-6.21E-01	1	32	4.67%	2669.6	4.70%
AP-1(bZIP)/ThioMac-PU.1-ChIP-Seq(GSE21512)/Homer	VTGACTCATC	1.00E+00	-6.21E-01	1	93	13.58%	7755.5	13.65%
STAT6(Stat)/Macrophage-Stat6-ChIP-Seq(GSE38377)/Homer	TTCCKNAGAA	1.00E+00	-6.16E-01	1	17	2.48%	1416.2	2.49%
Bapx1(Homeobox)/VertebralCol-Bapx1-ChIP-Seq(GSE36672)/Homer	TTRAGTGSYK	1.00E+00	-6.15E-01	1	73	10.66%	6095.8	10.73%
Sox7(HMG)/ESC-Sox7-ChIP-Seq(GSE133899)/Homer	VVRRAACAATGG	1.00E+00	-6.14E-01	1	12	1.75%	997.7	1.76%
CLOCK(bHLH)/Liver-Clock-ChIP-Seq(GSE39860)/Homer	GHCACGTG	1.00E+00	-6.09E-01	1	21	3.07%	1755.6	3.09%
ZNF675(Zf)/HEK293-ZNF675.GFP-ChIP-Seq(GSE58341)/Homer	ARGAGGMCAAAATGW	1.00E+00	-6.01E-01	1	4	0.58%	324.8	0.57%
Tbet(T-box)/CD8-Tbet-ChIP-Seq(GSE33802)/Homer	AGGTGTGAAM	1.00E+00	-5.98E-01	1	41	5.99%	3438	6.05%
NF1(CTF)/LNCAP-NF1-ChIP-Seq(Unpublished)/Homer	CYTGGCABNSTGCCAR	1.00E+00	-5.92E-01	1	20	2.92%	1680.3	2.96%
Nrf2(bZIP)/Lymphoblast-Nrf2-ChIP-Seq(GSE37589)/Homer	HTGCTGAGTCAT	1.00E+00	-5.89E-01	1	7	1.02%	583.2	1.03%
EBF1(EBF)/Near-E2A-ChIP-Seq(GSE21512)/Homer	GTCCCCWGGGGA	1.00E+00	-5.85E-01	1	24	3.50%	2020.2	3.55%
PRDM1(Zf)/Hela-PRDM1-ChIP-Seq(GSE31477)/Homer	ACTTTCACTTTC	1.00E+00	-5.80E-01	1	17	2.48%	1433.5	2.52%
Tcf21(bHLH)/ArterySmoothMuscle-Tcf21-ChIP-Seq(GSE61369)/Homer	NAACAGCTGG	1.00E+00	-5.78E-01	1	30	4.38%	2529.3	4.45%
Elk4(ETS)/Hela-Elk4-ChIP-Seq(GSE31477)/Homer	NRYTTCCGGY	1.00E+00	-5.61E-01	1	21	3.07%	1781	3.13%
CREB5(bZIP)/LNCaP-CREB5.V5-ChIP-Seq(GSE137775)/Homer	VVATGACGTCAT	1.00E+00	-5.56E-01	1	24	3.50%	2037.3	3.58%
IRF2(IRF)/Erythroblas-IRF2-ChIP-Seq(GSE36985)/Homer	GAAASYGAAASY	1.00E+00	-5.50E-01	1	4	0.58%	336.6	0.59%
Foxh1(Forkhead)/hESC-FOXH1-ChIP-Seq(GSE29422)/Homer	NNTGTGGATTSS	1.00E+00	-5.50E-01	1	23	3.36%	1957	3.44%
Zfp57(Zf)/H1-ZFP57.HA-ChIP-Seq(GSE115387)/Homer	NANTGCSGCA	1.00E+00	-5.49E-01	1	5	0.73%	423.3	0.74%
MafK(bZIP)/C2C12-MafK-ChIP-Seq(GSE36030)/Homer	GCTGASTCAGCA	1.00E+00	-5.46E-01	1	16	2.34%	1365	2.40%
MafB(bZIP)/BMM-Mafb-ChIP-Seq(GSE75722)/Homer	WNTGCTGASTCAGCANWTTY	1.00E+00	-5.43E-01	1	20	2.92%	1706.8	3.00%
RXR(NR),DR1/3T3L1-RXR-ChIP-Seq(GSE13511)/Homer	TAGGGCAAAGGTCA	1.00E+00	-5.29E-01	1	30	4.38%	2561.1	4.51%
c-Myc(bHLH)/mES-cMyc-ChIP-Seq(GSE11431)/Homer	VVCCACGTGG	1.00E+00	-5.20E-01	1	13	1.90%	1123	1.98%
Nkx2.2(Homeobox)/NPC-Nkx2.2-ChIP-Seq(GSE61673)/Homer	BTBRAGTGSN	1.00E+00	-5.16E-01	1	60	8.76%	5100.2	8.97%
IRF1(IRF)/PBMC-IRF1-ChIP-Seq(GSE43036)/Homer	GAAAGTGAAAGT	1.00E+00	-5.11E-01	1	5	0.73%	434	0.76%
bHLHE40(bHLH)/HepG2-BHLHE40-ChIP-Seq(GSE31477)/Homer	KCACGTGMCN	1.00E+00	-5.08E-01	1	9	1.31%	783.9	1.38%
CRX(Homeobox)/Retina-Crx-ChIP-Seq(GSE20012)/Homer	GCTAATCC	1.00E+00	-5.07E-01	1	90	13.14%	7627.6	13.42%
Atf4(bZIP)/MEF-Atf4-ChIP-Seq(GSE35681)/Homer	MTGATGCAAT	1.00E+00	-5.00E-01	1	10	1.46%	873.9	1.54%
PSE(SNAPc)/K562-mStart-Seq/Homer	WAVTCACCMTAASYDAAAAG	1.00E+00	-4.98E-01	1	16	2.34%	1390.8	2.45%
bZIP:IRF(bZIP,IRF)/Th17-BatF-ChIP-Seq(GSE39756)/Homer	NAGTTTCABTHTGACTNW	1.00E+00	-4.96E-01	1	18	2.63%	1562.2	2.75%
CHR(?)/Hela-CellCycle-Expression/Homer	SRGTTTCAAA	1.00E+00	-4.94E-01	1	19	2.77%	1649.3	2.90%
RUNX(Runt)/HPC7-Runx1-ChIP-Seq(GSE22178)/Homer	SAAACCACAG	1.00E+00	-4.92E-01	1	26	3.80%	2247.2	3.95%
Pax8(Paired,Homeobox)/Thyroid-Pax8-ChIP-Seq(GSE26938)/Homer	GTCATGCHTGRCTGS	1.00E+00	-4.91E-01	1	8	1.17%	703.7	1.24%
HLF(bZIP)/HSC-HLF.Flag-ChIP-Seq(GSE69817)/Homer	RTTATGYAAB	1.00E+00	-4.90E-01	1	34	4.96%	2928.8	5.15%
Tlx?(NR)/NPC-H3K4me1-ChIP-Seq(GSE16256)/Homer	CTGGCAGSCTGCCA	1.00E+00	-4.88E-01	1	18	2.63%	1568	2.76%
Stat3+il21(Stat)/CD4-Stat3-ChIP-Seq(GSE19198)/Homer	SVYTTCCNGGAARB	1.00E+00	-4.87E-01	1	24	3.50%	2080	3.66%
Mef2b(MADS)/HEK293-Mef2b.V5-ChIP-Seq(GSE67450)/Homer	GCTATTTTTGGM	1.00E+00	-4.86E-01	1	26	3.80%	2251	3.96%
Chop(bZIP)/MEF-Chop-ChIP-Seq(GSE35681)/Homer	ATTGCATCAT	1.00E+00	-4.83E-01	1	8	1.17%	706	1.24%
GSC(Homeobox)/FrogEmbryos-GSC-ChIP-Seq(DRA000576)/Homer	RGGATTAR	1.00E+00	-4.69E-01	1	43	6.28%	3709.5	6.53%
IRF:BATF(IRF:bZIP)/pDC-Irf8-ChIP-Seq(GSE66899)/Homer	CTTTCANTATGACTV	1.00E+00	-4.61E-01	1	4	0.58%	360	0.63%
THRb(NR)/HepG2-THRb.Flag-ChIP-Seq(Encode)/Homer	GGTCACCTGAGGTCA	1.00E+00	-4.55E-01	1	17	2.48%	1500.9	2.64%
Olig2(bHLH)/Neuron-Olig2-ChIP-Seq(GSE30882)/Homer	RCCATMTGTT	1.00E+00	-4.49E-01	1	70	10.22%	6012.3	10.58%
Meis1(Homeobox)/MastCells-Meis1-ChIP-Seq(GSE48085)/Homer	VGCTGWCAVB	1.00E+00	-4.47E-01	1	73	10.66%	6268.7	11.03%
Atf2(bZIP)/3T3L1-Atf2-ChIP-Seq(GSE56872)/Homer	NRRTGACGTCAT	1.00E+00	-4.45E-01	1	19	2.77%	1679.8	2.96%
Hnf1(Homeobox)/Liver-Foxa2-Chip-Seq(GSE25694)/Homer	GGTTAAWCATTAA	1.00E+00	-4.43E-01	1	6	0.88%	545.6	0.96%
THRa(NR)/C17.2-THRa-ChIP-Seq(GSE38347)/Homer	GGTCANYTGAGGWCA	1.00E+00	-4.41E-01	1	11	1.61%	987	1.74%
Myf5(bHLH)/GM-Myf5-ChIP-Seq(GSE24852)/Homer	BAACAGCTGT	1.00E+00	-4.39E-01	1	21	3.07%	1855.4	3.26%
ZNF143|STAF(Zf)/CUTLL-ZNF143-ChIP-Seq(GSE29600)/Homer	ATTTCCCAGVAKSCY	1.00E+00	-4.36E-01	1	7	1.02%	637.6	1.12%
Brn1(POU,Homeobox)/NPC-Brn1-ChIP-Seq(GSE35496)/Homer	TATGCWAATBAV	1.00E+00	-4.16E-01	1	9	1.31%	823.5	1.45%
STAT1(Stat)/HelaS3-STAT1-ChIP-Seq(GSE12782)/Homer	NATTTCCNGGAAAT	1.00E+00	-4.16E-01	1	9	1.31%	823.2	1.45%
EBF(EBF)/proBcell-EBF-ChIP-Seq(GSE21978)/Homer	DGTCCCYRGGGA	1.00E+00	-4.16E-01	1	4	0.58%	374.4	0.66%
NFY(CCAAT)/Promoter/Homer	RGCCAATSRG	1.00E+00	-4.14E-01	1	23	3.36%	2045.2	3.60%
PRDM9(Zf)/Testis-DMC1-ChIP-Seq(GSE35498)/Homer	ADGGYAGYAGCATCT	1.00E+00	-4.13E-01	1	10	1.46%	913.1	1.61%
GLI3(Zf)/Limb-GLI3-ChIP-Chip(GSE11077)/Homer	CGTGGGTGGTCC	1.00E+00	-4.13E-01	1	2	0.29%	188	0.33%
Six4(Homeobox)/MCF7-SIX4-ChIP-Seq(Encode)/Homer	TGWAAYCTGABACCB	1.00E+00	-4.13E-01	1	2	0.29%	188.8	0.33%
Atf1(bZIP)/K562-ATF1-ChIP-Seq(GSE31477)/Homer	GATGACGTCA	1.00E+00	-4.11E-01	1	32	4.67%	2822	4.97%
Stat3(Stat)/mES-Stat3-ChIP-Seq(GSE11431)/Homer	CTTCCGGGAA	1.00E+00	-3.99E-01	1	16	2.34%	1448.4	2.55%
ZNF415(Zf)/HEK293-ZNF415.GFP-ChIP-Seq(GSE58341)/Homer	GRTGMTRGAGCC	1.00E+00	-3.97E-01	1	11	1.61%	1010.8	1.78%
Fos(bZIP)/TSC-Fos-ChIP-Seq(GSE110950)/Homer	NDATGASTCAYN	1.00E+00	-3.95E-01	1	81	11.82%	7009.2	12.33%
E2F3(E2F)/MEF-E2F3-ChIP-Seq(GSE71376)/Homer	BTKGGCGGGAAA	1.00E+00	-3.89E-01	1	8	1.17%	747.6	1.32%
BATF(bZIP)/Th17-BATF-ChIP-Seq(GSE39756)/Homer	DATGASTCAT	1.00E+00	-3.87E-01	1	86	12.55%	7443.4	13.10%
HIF-1b(HLH)/T47D-HIF1b-ChIP-Seq(GSE59937)/Homer	RTACGTGC	1.00E+00	-3.84E-01	1	34	4.96%	3018.4	5.31%
RORgt(NR)/EL4-RORgt.Flag-ChIP-Seq(GSE56019)/Homer	AAYTAGGTCA	1.00E+00	-3.80E-01	1	4	0.58%	386.6	0.68%
RORgt(NR)/EL4-RORgt.Flag-ChIP-Seq(GSE56019)/Homer	AAYTAGGTCA	1.00E+00	-3.80E-01	1	4	0.58%	386.6	0.68%
Sox15(HMG)/CPA-Sox15-ChIP-Seq(GSE62909)/Homer	RAACAATGGN	1.00E+00	-3.71E-01	1	45	6.57%	3976.4	7.00%
NFIL3(bZIP)/HepG2-NFIL3-ChIP-Seq(Encode)/Homer	VTTACGTAAYNNNNN	1.00E+00	-3.70E-01	1	27	3.94%	2427.8	4.27%
RORg(NR)/Liver-Rorc-ChIP-Seq(GSE101115)/Homer	WAABTAGGTCAV	1.00E+00	-3.68E-01	1	3	0.44%	296.4	0.52%
ZNF467(Zf)/HEK293-ZNF467.GFP-ChIP-Seq(GSE58341)/Homer	TGGGGAAGGGCM	1.00E+00	-3.64E-01	1	17	2.48%	1559	2.74%
Gfi1b(Zf)/HPC7-Gfi1b-ChIP-Seq(GSE22178)/Homer	MAATCACTGC	1.00E+00	-3.62E-01	1	20	2.92%	1824.6	3.21%
YY1(Zf)/Promoter/Homer	CAAGATGGCGGC	1.00E+00	-3.61E-01	1	1	0.15%	99.8	0.18%
Prop1(Homeobox)/GHFT1-PROP1.biotin-ChIP-Seq(GSE77302)/Homer	NTAATBNAATTA	1.00E+00	-3.53E-01	1	19	2.77%	1743	3.07%
Srebp2(bHLH)/HepG2-Srebp2-ChIP-Seq(GSE31477)/Homer	CGGTCACSCCAC	1.00E+00	-3.53E-01	1	3	0.44%	301	0.53%
Nkx2.1(Homeobox)/LungAC-Nkx2.1-ChIP-Seq(GSE43252)/Homer	RSCACTYRAG	1.00E+00	-3.51E-01	1	98	14.31%	8512.9	14.98%
ELF5(ETS)/T47D-ELF5-ChIP-Seq(GSE30407)/Homer	ACVAGGAAGT	1.00E+00	-3.50E-01	1	35	5.11%	3138.6	5.52%
IRF8(IRF)/BMDM-IRF8-ChIP-Seq(GSE77884)/Homer	GRAASTGAAAST	1.00E+00	-3.37E-01	1	10	1.46%	955.4	1.68%
c-Jun-CRE(bZIP)/K562-cJun-ChIP-Seq(GSE31477)/Homer	ATGACGTCATCY	1.00E+00	-3.33E-01	1	17	2.48%	1582.1	2.78%
RORa(NR)/Liver-Rora-ChIP-Seq(GSE101115)/Homer	AAWCTAGGTCARDNN	1.00E+00	-3.33E-01	1	4	0.58%	404.9	0.71%
GLIS3(Zf)/Thyroid-Glis3.GFP-ChIP-Seq(GSE103297)/Homer	CTCCCTGGGAGGCCN	1.00E+00	-3.33E-01	1	32	4.67%	2896.5	5.10%
MYB(HTH)/ERMYB-Myb-ChIPSeq(GSE22095)/Homer	GGCVGTTR	1.00E+00	-3.31E-01	1	63	9.20%	5566.7	9.79%
Oct2(POU,Homeobox)/Bcell-Oct2-ChIP-Seq(GSE21512)/Homer	ATATGCAAAT	1.00E+00	-3.30E-01	1	8	1.17%	777.1	1.37%
Sox6(HMG)/Myotubes-Sox6-ChIP-Seq(GSE32627)/Homer	CCATTGTTNY	1.00E+00	-3.30E-01	1	67	9.78%	5909.5	10.40%
Zic3(Zf)/mES-Zic3-ChIP-Seq(GSE37889)/Homer	GGCCYCCTGCTGDGH	1.00E+00	-3.27E-01	1	14	2.04%	1320.1	2.32%
HIF-1a(bHLH)/MCF7-HIF1a-ChIP-Seq(GSE28352)/Homer	TACGTGCV	1.00E+00	-3.26E-01	1	6	0.88%	595.9	1.05%
Bach1(bZIP)/K562-Bach1-ChIP-Seq(GSE31477)/Homer	AWWNTGCTGAGTCAT	1.00E+00	-3.19E-01	1	7	1.02%	691.8	1.22%
E2F1(E2F)/Hela-E2F1-ChIP-Seq(GSE22478)/Homer	CWGGCGGGAA	1.00E+00	-3.19E-01	1	2	0.29%	213.6	0.38%
WT1(Zf)/Kidney-WT1-ChIP-Seq(GSE90016)/Homer	MCTCCCMCRCAB	1.00E+00	-3.18E-01	1	12	1.75%	1147.3	2.02%
Oct11(POU,Homeobox)/NCIH1048-POU2F3-ChIP-seq(GSE115123)/Homer	GATTTGCATA	1.00E+00	-3.14E-01	1	10	1.46%	969.6	1.71%
Tbx20(T-box)/Heart-Tbx20-ChIP-Seq(GSE29636)/Homer	GGTGYTGACAGS	1.00E+00	-3.14E-01	1	7	1.02%	694.9	1.22%
Fra2(bZIP)/Striatum-Fra2-ChIP-Seq(GSE43429)/Homer	GGATGACTCATC	1.00E+00	-3.09E-01	1	69	10.07%	6111.8	10.75%
ETS:RUNX(ETS,Runt)/Jurkat-RUNX1-ChIP-Seq(GSE17954)/Homer	RCAGGATGTGGT	1.00E+00	-3.06E-01	1	2	0.29%	217.3	0.38%
Srebp1a(bHLH)/HepG2-Srebp1a-ChIP-Seq(GSE31477)/Homer	RTCACSCCAY	1.00E+00	-3.05E-01	1	5	0.73%	511.8	0.90%
STAT4(Stat)/CD4-Stat4-ChIP-Seq(GSE22104)/Homer	NYTTCCWGGAAR	1.00E+00	-3.05E-01	1	32	4.67%	2925	5.15%
NFkB-p65(RHD)/GM12787-p65-ChIP-Seq(GSE19485)/Homer	WGGGGATTTCCC	1.00E+00	-2.96E-01	1	13	1.90%	1253	2.20%
Egr2(Zf)/Thymocytes-Egr2-ChIP-Seq(GSE34254)/Homer	NGCGTGGGCGGR	1.00E+00	-2.95E-01	1	3	0.44%	322.4	0.57%
Sox3(HMG)/NPC-Sox3-ChIP-Seq(GSE33059)/Homer	CCWTTGTY	1.00E+00	-2.92E-01	1	76	11.09%	6736.5	11.85%
ZEB2(Zf)/SNU398-ZEB2-ChIP-Seq(GSE103048)/Homer	GNMCAGGTGTGC	1.00E+00	-2.90E-01	1	27	3.94%	2504.9	4.41%
Arnt:Ahr(bHLH)/MCF7-Arnt-ChIP-Seq(Lo_et_al.)/Homer	TBGCACGCAA	1.00E+00	-2.88E-01	1	17	2.48%	1619.8	2.85%
Barx1(Homeobox)/Stomach-Barx1.3xFlag-ChIP-Seq(GSE69483)/Homer	AAACMATTAN	1.00E+00	-2.85E-01	1	15	2.19%	1442.4	2.54%
Mef2a(MADS)/HL1-Mef2a.biotin-ChIP-Seq(GSE21529)/Homer	CYAAAAATAG	1.00E+00	-2.84E-01	1	10	1.46%	989.2	1.74%
NeuroD1(bHLH)/Islet-NeuroD1-ChIP-Seq(GSE30298)/Homer	GCCATCTGTT	1.00E+00	-2.77E-01	1	26	3.80%	2429.6	4.27%
SCL(bHLH)/HPC7-Scl-ChIP-Seq(GSE13511)/Homer	AVCAGCTG	1.00E+00	-2.72E-01	1	175	25.55%	15165.6	26.68%
AP-2gamma(AP2)/MCF7-TFAP2C-ChIP-Seq(GSE21234)/Homer	SCCTSAGGSCAW	1.00E+00	-2.71E-01	1	22	3.21%	2081.9	3.66%
Gli2(Zf)/GM2-Gli2-ChIP-Chip(GSE112702)/Homer	YSTGGGTGGTCT	1.00E+00	-2.67E-01	1	4	0.58%	433.1	0.76%
SCRT1(Zf)/HEK293-SCRT1.eGFP-ChIP-Seq(Encode)/Homer	GCAACAGGTG	1.00E+00	-2.65E-01	1	8	1.17%	817.9	1.44%
OCT4-SOX2-TCF-NANOG(POU,Homeobox,HMG)/mES-Oct4-ChIP-Seq(GSE11431)/Homer	ATTTGCATAACAATG	1.00E+00	-2.59E-01	1	4	0.58%	437.2	0.77%
Bcl6(Zf)/Liver-Bcl6-ChIP-Seq(GSE31578)/Homer	NNNCTTTCCAGGAAA	1.00E+00	-2.57E-01	1	42	6.13%	3858.1	6.79%
Egr1(Zf)/K562-Egr1-ChIP-Seq(GSE32465)/Homer	TGCGTGGGYG	1.00E+00	-2.57E-01	1	13	1.90%	1285.8	2.26%
Six1(Homeobox)/Myoblast-Six1-ChIP-Chip(GSE20150)/Homer	GKVTCADRTTWC	1.00E+00	-2.55E-01	1	9	1.31%	917.5	1.61%
MITF(bHLH)/MastCells-MITF-ChIP-Seq(GSE48085)/Homer	RTCATGTGAC	1.00E+00	-2.55E-01	1	36	5.26%	3336.1	5.87%
AP-2alpha(AP2)/Hela-AP2alpha-ChIP-Seq(GSE31477)/Homer	ATGCCCTGAGGC	1.00E+00	-2.52E-01	1	16	2.34%	1562.1	2.75%
ZBTB18(Zf)/HEK293-ZBTB18.GFP-ChIP-Seq(GSE58341)/Homer	AACATCTGGA	1.00E+00	-2.46E-01	1	13	1.90%	1294.4	2.28%
GATA3(Zf),DR4/iTreg-Gata3-ChIP-Seq(GSE20898)/Homer	AGATGKDGAGATAAG	1.00E+00	-2.44E-01	1	4	0.58%	445.2	0.78%
TCFL2(HMG)/K562-TCF7L2-ChIP-Seq(GSE29196)/Homer	ACWTCAAAGG	1.00E+00	-2.30E-01	1	2	0.29%	245.4	0.43%
GRHL2(CP2)/HBE-GRHL2-ChIP-Seq(GSE46194)/Homer	AAACYKGTTWDACMRGTTTB	1.00E+00	-2.25E-01	1	21	3.07%	2042.4	3.59%
bHLHE41(bHLH)/proB-Bhlhe41-ChIP-Seq(GSE93764)/Homer	KCACGTGMCN	1.00E+00	-2.25E-01	1	31	4.53%	2936.2	5.17%
RBPJ:Ebox(?,bHLH)/Panc1-Rbpj1-ChIP-Seq(GSE47459)/Homer	GGGRAARRGRMCAGMTG	1.00E+00	-2.23E-01	1	6	0.88%	655.2	1.15%
Nanog(Homeobox)/mES-Nanog-ChIP-Seq(GSE11724)/Homer	RGCCATTAAC	1.00E+00	-2.21E-01	1	166	24.23%	14538.2	25.58%
GATA3(Zf),DR8/iTreg-Gata3-ChIP-Seq(GSE20898)/Homer	AGATSTNDNNDSAGATAASN	1.00E+00	-2.16E-01	1	3	0.44%	358.4	0.63%
ZNF669(Zf)/HEK293-ZNF669.GFP-ChIP-Seq(GSE58341)/Homer	GARTGGTCATCGCCC	1.00E+00	-2.13E-01	1	1	0.15%	137.7	0.24%
Fra1(bZIP)/BT549-Fra1-ChIP-Seq(GSE46166)/Homer	NNATGASTCATH	1.00E+00	-2.10E-01	1	75	10.95%	6804.8	11.97%
LXRE(NR),DR4/RAW-LXRb.biotin-ChIP-Seq(GSE21512)/Homer	RGGTTACTANAGGTCA	1.00E+00	-2.04E-01	1	1	0.15%	140.4	0.25%
NFkB-p65-Rel(RHD)/ThioMac-LPS-Expression(GSE23622)/Homer	GGAAATTCCC	1.00E+00	-2.04E-01	1	2	0.29%	257.3	0.45%
JunD(bZIP)/K562-JunD-ChIP-Seq/Homer	ATGACGTCATCN	1.00E+00	-1.95E-01	1	5	0.73%	576	1.01%
TEAD4(TEA)/Tropoblast-Tead4-ChIP-Seq(GSE37350)/Homer	CCWGGAATGY	1.00E+00	-1.88E-01	1	31	4.53%	2991.5	5.26%
Hoxa10(Homeobox)/ChickenMSG-Hoxa10.Flag-ChIP-Seq(GSE86088)/Homer	GGYAATGAAA	1.00E+00	-1.83E-01	1	18	2.63%	1822.3	3.21%
PAX3:FKHR-fusion(Paired,Homeobox)/Rh4-PAX3:FKHR-ChIP-Seq(GSE19063)/Homer	ACCRTGACTAATTNN	1.00E+00	-1.80E-01	1	6	0.88%	688.4	1.21%
Six2(Homeobox)/NephronProgenitor-Six2-ChIP-Seq(GSE39837)/Homer	GWAAYHTGAKMC	1.00E+00	-1.79E-01	1	34	4.96%	3274.8	5.76%
ZNF165(Zf)/WHIM12-ZNF165-ChIP-Seq(GSE65937)/Homer	AAGGKGRCGCAGGCA	1.00E+00	-1.79E-01	1	1	0.15%	150.5	0.26%
LEF1(HMG)/H1-LEF1-ChIP-Seq(GSE64758)/Homer	CCTTTGATST	1.00E+00	-1.78E-01	1	22	3.21%	2194.1	3.86%
Tbx21(T-box)/GM12878-TBX21-ChIP-Seq(Encode)/Homer	AGGTGTGAAA	1.00E+00	-1.72E-01	1	27	3.94%	2658.7	4.68%
STAT5(Stat)/mCD4+-Stat5-ChIP-Seq(GSE12346)/Homer	RTTTCTNAGAAA	1.00E+00	-1.72E-01	1	8	1.17%	892.6	1.57%
Zic2(Zf)/ESC-Zic2-ChIP-Seq(SRP197560)/Homer	CHCAGCRGGRGG	1.00E+00	-1.71E-01	1	9	1.31%	990.5	1.74%
NeuroG2(bHLH)/Fibroblast-NeuroG2-ChIP-Seq(GSE75910)/Homer	ACCATCTGTT	1.00E+00	-1.70E-01	1	49	7.15%	4622.7	8.13%
AR-halfsite(NR)/LNCaP-AR-ChIP-Seq(GSE27824)/Homer	CCAGGAACAG	1.00E+00	-1.66E-01	1	162	23.65%	14365.3	25.28%
ZEB1(Zf)/PDAC-ZEB1-ChIP-Seq(GSE64557)/Homer	VCAGGTRDRY	1.00E+00	-1.61E-01	1	53	7.74%	4996.6	8.79%
Ascl2(bHLH)/ESC-Ascl2-ChIP-Seq(GSE97712)/Homer	SSRGCAGCTGCH	1.00E+00	-1.58E-01	1	28	4.09%	2772.3	4.88%
Phox2b(Homeobox)/CLBGA-PHOX2B-ChIP-Seq(GSE90683)/Homer	TTAATTNAATTA	1.00E+00	-1.53E-01	1	4	0.58%	506.2	0.89%
Zic(Zf)/Cerebellum-ZIC1.2-ChIP-Seq(GSE60731)/Homer	CCTGCTGAGH	1.00E+00	-1.48E-01	1	23	3.36%	2334.2	4.11%
Twist(bHLH)/HMLE-TWIST1-ChIP-Seq(Chang_et_al)/Homer	VCAKCTGGNNNCCAGMTGBN	1.00E+00	-1.47E-01	1	2	0.29%	289.2	0.51%
Mouse_Recombination_Hotspot(Zf)/Testis-DMC1-ChIP-Seq(GSE24438)/Homer	ACTYKNATTCGTGNTACTTC	1.00E+00	-1.47E-01	1	1	0.15%	166	0.29%
Oct4(POU,Homeobox)/mES-Oct4-ChIP-Seq(GSE11431)/Homer	ATTTGCATAW	1.00E+00	-1.47E-01	1	13	1.90%	1403.6	2.47%
Hand2(bHLH)/Mesoderm-Hand2-ChIP-Seq(GSE61475)/Homer	TGACANARRCCAGRC	1.00E+00	-1.45E-01	1	13	1.90%	1405.8	2.47%
GATA:SCL(Zf,bHLH)/Ter119-SCL-ChIP-Seq(GSE18720)/Homer	CRGCTGBNGNSNNSAGATAA	1.00E+00	-1.43E-01	1	3	0.44%	406.8	0.72%
Unknown-ESC-element(?)/mES-Nanog-ChIP-Seq(GSE11724)/Homer	CACAGCAGGGGG	1.00E+00	-1.42E-01	1	15	2.19%	1599	2.81%
Tbr1(T-box)/Cortex-Tbr1-ChIP-Seq(GSE71384)/Homer	AAGGTGTKAA	1.00E+00	-1.40E-01	1	41	5.99%	3980.7	7.00%
NF-E2(bZIP)/K562-NFE2-ChIP-Seq(GSE31477)/Homer	GATGACTCAGCA	1.00E+00	-1.38E-01	1	6	0.88%	728.9	1.28%
Atoh1(bHLH)/Cerebellum-Atoh1-ChIP-Seq(GSE22111)/Homer	VNRVCAGCTGGY	1.00E+00	-1.32E-01	1	29	4.23%	2915.9	5.13%
Tcf12(bHLH)/GM12878-Tcf12-ChIP-Seq(GSE32465)/Homer	VCAGCTGYTG	1.00E+00	-1.31E-01	1	25	3.65%	2550.6	4.49%
HNF1b(Homeobox)/PDAC-HNF1B-ChIP-Seq(GSE64557)/Homer	GTTAATNATTAA	1.00E+00	-1.29E-01	1	5	0.73%	634.8	1.12%
MyoD(bHLH)/Myotube-MyoD-ChIP-Seq(GSE21614)/Homer	RRCAGCTGYTSY	1.00E+00	-1.28E-01	1	17	2.48%	1812.7	3.19%
ETS:E-box(ETS,bHLH)/HPC7-Scl-ChIP-Seq(GSE22178)/Homer	AGGAARCAGCTG	1.00E+00	-1.27E-01	1	2	0.29%	304.7	0.54%
ZNF652/HepG2-ZNF652.Flag-ChIP-Seq(Encode)/Homer	TTAACCCTTTVNKKN	1.00E+00	-1.21E-01	1	4	0.58%	535.6	0.94%
CEBP(bZIP)/ThioMac-CEBPb-ChIP-Seq(GSE21512)/Homer	ATTGCGCAAC	1.00E+00	-1.21E-01	1	19	2.77%	2012.7	3.54%
Duxbl(Homeobox)/NIH3T3-Duxbl.HA-ChIP-Seq(GSE119782)/Homer	TAAYCYAATCAA	1.00E+00	-1.19E-01	1	1	0.15%	181.9	0.32%
HEB(bHLH)/mES-Heb-ChIP-Seq(GSE53233)/Homer	VCAGCTGBNN	1.00E+00	-1.18E-01	1	55	8.03%	5284	9.30%
Atf3(bZIP)/GBM-ATF3-ChIP-Seq(GSE33912)/Homer	DATGASTCATHN	1.00E+00	-1.18E-01	1	79	11.53%	7398.6	13.02%
LHX9(Homeobox)/Hct116-LHX9.V5-ChIP-Seq(GSE116822)/Homer	NGCTAATTAG	1.00E+00	-1.15E-01	1	47	6.86%	4581.8	8.06%
PRDM14(Zf)/H1-PRDM14-ChIP-Seq(GSE22767)/Homer	RGGTCTCTAACY	1.00E+00	-1.15E-01	1	6	0.88%	755.9	1.33%
CEBP:CEBP(bZIP)/MEF-Chop-ChIP-Seq(GSE35681)/Homer	NTNATGCAAYMNNHTGMAAY	1.00E+00	-1.14E-01	1	2	0.29%	314.7	0.55%
HIF2a(bHLH)/785_O-HIF2a-ChIP-Seq(GSE34871)/Homer	GCACGTACCC	1.00E+00	-1.07E-01	1	7	1.02%	868.9	1.53%
Sox4(HMG)/proB-Sox4-ChIP-Seq(GSE50066)/Homer	YCTTTGTTCC	1.00E+00	-1.07E-01	1	30	4.38%	3064.6	5.39%
PAX5(Paired,Homeobox)/GM12878-PAX5-ChIP-Seq(GSE32465)/Homer	GCAGCCAAGCRTGACH	1.00E+00	-1.01E-01	1	6	0.88%	773.7	1.36%
Twist2(bHLH)/Myoblast-Twist2.Ty1-ChIP-Seq(GSE127998)/Homer	MCAGCTGBYH	1.00E+00	-9.53E-02	1	51	7.45%	5002.3	8.80%
Snail1(Zf)/LS174T-SNAIL1.HA-ChIP-Seq(GSE127183)/Homer	TRCACCTGCY	1.00E+00	-9.30E-02	1	20	2.92%	2167.3	3.81%
JunB(bZIP)/DendriticCells-Junb-ChIP-Seq(GSE36099)/Homer	RATGASTCAT	1.00E+00	-9.05E-02	1	71	10.36%	6800	11.96%
Atf7(bZIP)/3T3L1-Atf7-ChIP-Seq(GSE56872)/Homer	NGRTGACGTCAY	1.00E+00	-9.05E-02	1	21	3.07%	2268.3	3.99%
En1(Homeobox)/SUM149-EN1-ChIP-Seq(GSE120957)/Homer	NDCTAATTAS	1.00E+00	-9.05E-02	1	67	9.78%	6446.6	11.34%
Npas4(bHLH)/Neuron-Npas4-ChIP-Seq(GSE127793)/Homer	NHRTCACGACDN	1.00E+00	-8.58E-02	1	19	2.77%	2090.2	3.68%
Pitx1(Homeobox)/Chicken-Pitx1-ChIP-Seq(GSE38910)/Homer	TAATCCCN	1.00E+00	-8.39E-02	1	156	22.77%	14213	25.01%
DLX2(Homeobox)/BasalGanglia-Dlx2-ChIP-seq(GSE124936)/Homer	NNNTAATTAS	1.00E+00	-8.39E-02	1	51	7.45%	5044.2	8.88%
MYNN(Zf)/HEK293-MYNN.eGFP-ChIP-Seq(Encode)/Homer	TTCAAAWTAAAAGTC	1.00E+00	-8.33E-02	1	6	0.88%	802	1.41%
ISRE(IRF)/ThioMac-LPS-Expression(GSE23622)/Homer	AGTTTCASTTTC	1.00E+00	-7.75E-02	1	1	0.15%	215.1	0.38%
Ascl1(bHLH)/NeuralTubes-Ascl1-ChIP-Seq(GSE55840)/Homer	NNVVCAGCTGBN	1.00E+00	-7.72E-02	1	41	5.99%	4164.7	7.33%
BHLHA15(bHLH)/NIH3T3-BHLHB8.HA-ChIP-Seq(GSE119782)/Homer	NAMCAGCTGK	1.00E+00	-7.34E-02	1	38	5.55%	3904.3	6.87%
Pax7(Paired,Homeobox)/Myoblast-Pax7-ChIP-Seq(GSE25064)/Homer	TAATCAATTA	1.00E+00	-7.28E-02	1	1	0.15%	220.2	0.39%
Isl1(Homeobox)/Neuron-Isl1-ChIP-Seq(GSE31456)/Homer	CTAATKGV	1.00E+00	-6.68E-02	1	59	8.61%	5839.5	10.27%
Slug(Zf)/Mesoderm-Snai2-ChIP-Seq(GSE61475)/Homer	SNGCACCTGCHS	1.00E+00	-6.55E-02	1	10	1.46%	1256.3	2.21%
HRE(HSF)/Striatum-HSF1-ChIP-Seq(GSE38000)/Homer	TTCTAGAABNTTCTA	1.00E+00	-6.54E-02	1	3	0.44%	494.3	0.87%
RUNX1(Runt)/Jurkat-RUNX1-ChIP-Seq(GSE29180)/Homer	AAACCACARM	1.00E+00	-6.42E-02	1	28	4.09%	3011.9	5.30%
Sox21(HMG)/ESC-SOX21-ChIP-Seq(GSE110505)/Homer	BCCWTTGTBYKV	1.00E+00	-6.32E-02	1	68	9.93%	6664.7	11.73%
TCF4(bHLH)/SHSY5Y-TCF4-ChIP-Seq(GSE96915)/Homer	SMCATCTGKH	1.00E+00	-6.25E-02	1	43	6.28%	4409.6	7.76%
Tcf3(HMG)/mES-Tcf3-ChIP-Seq(GSE11724)/Homer	ASWTCAAAGG	1.00E+00	-6.00E-02	1	6	0.88%	847.5	1.49%
E2A(bHLH),near_PU.1/Bcell-PU.1-ChIP-Seq(GSE21512)/Homer	NVCACCTGBN	1.00E+00	-5.96E-02	1	37	5.40%	3870.4	6.81%
Fosl2(bZIP)/3T3L1-Fosl2-ChIP-Seq(GSE56872)/Homer	NATGASTCABNN	1.00E+00	-5.95E-02	1	49	7.15%	4972.9	8.75%
Phox2a(Homeobox)/Neuron-Phox2a-ChIP-Seq(GSE31456)/Homer	YTAATYNRATTA	1.00E+00	-5.92E-02	1	8	1.17%	1064.8	1.87%
Tcf7(HMG)/GM12878-TCF7-ChIP-Seq(Encode)/Homer	CTTTGATGTGSB	1.00E+00	-5.89E-02	1	8	1.17%	1065.1	1.87%
OCT:OCT-short(POU,Homeobox)/NPC-OCT6-ChIP-Seq(GSE43916)/Homer	ATGCATWATGCATRW	1.00E+00	-5.85E-02	1	19	2.77%	2173.5	3.82%
IRF3(IRF)/BMDM-Irf3-ChIP-Seq(GSE67343)/Homer	AGTTTCAKTTTC	1.00E+00	-4.87E-02	1	7	1.02%	987	1.74%
E2A(bHLH)/proBcell-E2A-ChIP-Seq(GSE21978)/Homer	DNRCAGCTGY	1.00E+00	-4.69E-02	1	35	5.11%	3748.6	6.60%
TEAD2(TEA)/Py2T-Tead2-ChIP-Seq(GSE55709)/Homer	CCWGGAATGY	1.00E+00	-4.65E-02	1	15	2.19%	1824	3.21%
Lhx2(Homeobox)/HFSC-Lhx2-ChIP-Seq(GSE48068)/Homer	TAATTAGN	1.00E+00	-4.56E-02	1	31	4.53%	3379.5	5.95%
VDR(NR),DR3/GM10855-VDR+vitD-ChIP-Seq(GSE22484)/Homer	ARAGGTCANWGAGTTCANNN	1.00E+00	-4.33E-02	1	2	0.29%	409.4	0.72%
Ptf1a(bHLH)/Panc1-Ptf1a-ChIP-Seq(GSE47459)/Homer	ACAGCTGTTN	1.00E+00	-4.22E-02	1	82	11.97%	8056.6	14.18%
PU.1:IRF8(ETS:IRF)/pDC-Irf8-ChIP-Seq(GSE66899)/Homer	GGAAGTGAAAST	1.00E+00	-3.89E-02	1	3	0.44%	551.7	0.97%
Lhx1(Homeobox)/EmbryoCarcinoma-Lhx1-ChIP-Seq(GSE70957)/Homer	NNYTAATTAR	1.00E+00	-3.64E-02	1	31	4.53%	3434.1	6.04%
Zfp809(Zf)/ES-Zfp809-ChIP-Seq(GSE70799)/Homer	GGGGCTYGKCTGGGA	1.00E+00	-3.41E-02	1	1	0.15%	281.3	0.49%
Tbx5(T-box)/HL1-Tbx5.biotin-ChIP-Seq(GSE21529)/Homer	AGGTGTCA	1.00E+00	-3.36E-02	1	111	16.20%	10708	18.84%
LRF(Zf)/Erythroblasts-ZBTB7A-ChIP-Seq(GSE74977)/Homer	AAGACCCYYN	1.00E+00	-3.18E-02	1	16	2.34%	1996.8	3.51%
Pit1+1bp(Homeobox)/GCrat-Pit1-ChIP-Seq(GSE58009)/Homer	ATGCATAATTCA	1.00E+00	-2.78E-02	1	7	1.02%	1065.9	1.88%
Lhx3(Homeobox)/Neuron-Lhx3-ChIP-Seq(GSE31456)/Homer	ADBTAATTAR	1.00E+00	-2.62E-02	1	54	7.88%	5673.3	9.98%
TEAD(TEA)/Fibroblast-PU.1-ChIP-Seq(Unpublished)/Homer	YCWGGAATGY	1.00E+00	-2.60E-02	1	20	2.92%	2437.7	4.29%
HRE(HSF)/HepG2-HSF1-ChIP-Seq(GSE31477)/Homer	BSTTCTRGAABVTTCYAGAA	1.00E+00	-2.54E-02	1	1	0.15%	305.2	0.54%
TEAD3(TEA)/HepG2-TEAD3-ChIP-Seq(Encode)/Homer	TRCATTCCAG	1.00E+00	-2.49E-02	1	36	5.26%	4002.5	7.04%
Bach2(bZIP)/OCILy7-Bach2-ChIP-Seq(GSE44420)/Homer	TGCTGAGTCA	1.00E+00	-2.41E-02	1	19	2.77%	2352.1	4.14%
CEBP:AP1(bZIP)/ThioMac-CEBPb-ChIP-Seq(GSE21512)/Homer	DRTGTTGCAA	1.00E+00	-2.12E-02	1	17	2.48%	2173.7	3.82%
Tbx6(T-box)/ESC-Tbx6-ChIP-Seq(GSE93524)/Homer	DAGGTGTBAA	1.00E+00	-1.94E-02	1	22	3.21%	2697	4.75%
NFAT(RHD)/Jurkat-NFATC1-ChIP-Seq(Jolma_et_al.)/Homer	ATTTTCCATT	1.00E+00	-1.75E-02	1	17	2.48%	2208.4	3.89%
EBF2(EBF)/BrownAdipose-EBF2-ChIP-Seq(GSE97114)/Homer	NABTCCCWDGGGAVH	1.00E+00	-1.33E-02	1	15	2.19%	2048	3.60%
DMRT6(DM)/Testis-DMRT6-ChIP-Seq(GSE60440)/Homer	YDGHTACAWTGTADC	1.00E+00	-1.21E-02	1	3	0.44%	675.5	1.19%
DLX1(Homeobox)/BasalGanglia-Dlx1-ChIP-seq(GSE124936)/Homer	NSNNTAATTA	1.00E+00	-1.09E-02	1	37	5.40%	4292.2	7.55%
SpiB(ETS)/OCILY3-SPIB-ChIP-Seq(GSE56857)/Homer	AAAGRGGAAGTG	1.00E+00	-1.09E-02	1	3	0.44%	686.1	1.21%
DLX5(Homeobox)/BasalGanglia-Dlx5-ChIP-seq(GSE124936)/Homer	SSTAATTA	1.00E+00	-9.92E-03	1	16	2.34%	2202.8	3.88%
Tcfcp2l1(CP2)/mES-Tcfcp2l1-ChIP-Seq(GSE11431)/Homer	NRAACCRGTTYRAACCRGYT	1.00E+00	-9.67E-03	1	1	0.15%	384.7	0.68%
PU.1-IRF(ETS:IRF)/Bcell-PU.1-ChIP-Seq(GSE21512)/Homer	MGGAAGTGAAAC	1.00E+00	-8.93E-03	1	32	4.67%	3848.3	6.77%
TEAD1(TEAD)/HepG2-TEAD1-ChIP-Seq(Encode)/Homer	CYRCATTCCA	1.00E+00	-8.54E-03	1	27	3.94%	3361	5.91%
Dlx3(Homeobox)/Kerainocytes-Dlx3-ChIP-Seq(GSE89884)/Homer	NDGTAATTAC	1.00E+00	-4.71E-03	1	12	1.75%	1883.1	3.31%
DMRT1(DM)/Testis-DMRT1-ChIP-Seq(GSE64892)/Homer	TWGHWACAWTGTWDC	1.00E+00	-4.34E-03	1	3	0.44%	780.8	1.37%
Jun-AP1(bZIP)/K562-cJun-ChIP-Seq(GSE31477)/Homer	GATGASTCATCN	1.00E+00	-3.79E-03	1	33	4.82%	4124.8	7.26%
Rbpj1(?)/Panc1-Rbpj1-ChIP-Seq(GSE47459)/Homer	HTTTCCCASG	1.00E+00	-2.30E-03	1	30	4.38%	3917.8	6.89%
BORIS(Zf)/K562-CTCFL-ChIP-Seq(GSE32465)/Homer	CNNBRGCGCCCCCTGSTGGC	1.00E+00	-4.29E-04	1	11	1.61%	2092.3	3.68%
CTCF(Zf)/CD4+-CTCF-ChIP-Seq(Barski_et_al.)/Homer	AYAGTGCCMYCTRGTGGCCA	1.00E+00	-6.70E-05	1	10	1.46%	2193.8	3.86%
DUX4(Homeobox)/Myoblasts-DUX4.V5-ChIP-Seq(GSE75791)/Homer	NWTAAYCYAATCAWN	1.00E+00	0.00E+00	1	0	0.00%	121.9	0.21%
DUX(Homeobox)/C2C12-Dux-ChIP-Seq(GSE87279)/Homer	BCWGATTCAATCAAN	1.00E+00	0.00E+00	1	0	0.00%	14.4	0.03%
E2F(E2F)/Hela-CellCycle-Expression/Homer	TTSGCGCGAAAA	1.00E+00	0.00E+00	1	0	0.00%	61.7	0.11%
EBNA1(EBV-virus)/Raji-EBNA1-ChIP-Seq(GSE30709)/Homer	GGYAGCAYDTGCTDCCCNNN	1.00E+00	0.00E+00	1	0	0.00%	30.3	0.05%
GFX(?)/Promoter/Homer	ATTCTCGCGAGA	1.00E+00	0.00E+00	1	0	0.00%	4.9	0.01%
NRF1(NRF)/MCF7-NRF1-ChIP-Seq(Unpublished)/Homer	CTGCGCATGCGC	1.00E+00	0.00E+00	1	0	0.00%	135.1	0.24%
OCT:OCT(POU,Homeobox,IR1)/NPC-Brn2-ChIP-Seq(GSE35496)/Homer	ATGAATWATTCATGA	1.00E+00	0.00E+00	1	0	0.00%	43.6	0.08%
OCT:OCT(POU,Homeobox)/NPC-Brn1-ChIP-Seq(GSE35496)/Homer	ATGAATATTCATGAG	1.00E+00	0.00E+00	1	0	0.00%	23.2	0.04%
Pax7(Paired,Homeobox),longest/Myoblast-Pax7-ChIP-Seq(GSE25064)/Homer	NTAATTDGCYAATTANNWWD	1.00E+00	0.00E+00	1	0	0.00%	55.5	0.10%
Pax7(Paired,Homeobox),long/Myoblast-Pax7-ChIP-Seq(GSE25064)/Homer	TAATCHGATTAC	1.00E+00	0.00E+00	1	0	0.00%	61.4	0.11%
REST-NRSF(Zf)/Jurkat-NRSF-ChIP-Seq/Homer	GGMGCTGTCCATGGTGCTGA	1.00E+00	0.00E+00	1	0	0.00%	21.3	0.04%
ZBTB33(Zf)/GM12878-ZBTB33-ChIP-Seq(GSE32465)/Homer	GGVTCTCGCGAGAAC	1.00E+00	0.00E+00	1	0	0.00%	25.6	0.04%
ZFP3(Zf)/HEK293-ZFP3.GFP-ChIP-Seq(GSE58341)/Homer	GGGTTTTGAAGGATGARTAGGAGTT	1.00E+00	0.00E+00	1	0	0.00%	5.2	0.01%
ZKSCAN1(Zf)/HepG2-ZKSCAN1-ChIP-Seq(Encode)/Homer	GCACAYAGTAGGKCY	1.00E+00	0.00E+00	1	0	0.00%	51.5	0.09%
ZNF136(Zf)/HEK293-ZNF136.GFP-ChIP-Seq(GSE58341)/Homer	YTKGATAHAGTATTCTWGGTNGGCA	1.00E+00	0.00E+00	1	0	0.00%	255.7	0.45%
ZNF16(Zf)/HEK293-ZNF16.GFP-ChIP-Seq(GSE58341)/Homer	MACCTTCYATGGCTCCCTAKTGCCY	1.00E+00	0.00E+00	1	0	0.00%	10.4	0.02%
ZNF41(Zf)/HEK293-ZNF41.GFP-ChIP-Seq(GSE58341)/Homer	CCTCATGGTGYCYTWYTCCCTTGTG	1.00E+00	0.00E+00	1	0	0.00%	61.9	0.11%
ZNF528(Zf)/HEK293-ZNF528.GFP-ChIP-Seq(GSE58341)/Homer	AGAAATGACTTCCCT	1.00E+00	0.00E+00	1	0	0.00%	15.9	0.03%
ZNF692(Zf)/HEK293-ZNF692.GFP-ChIP-Seq(GSE58341)/Homer	GTGGGCCCCA	1.00E+00	0.00E+00	1	0	0.00%	161.3	0.28%
ZNF768(Zf)/Rajj-ZNF768-ChIP-Seq(GSE111879)/Homer	RHHCAGAGAGGB	1.00E+00	0.00E+00	1	0	0.00%	66.7	0.12%
ZSCAN22(Zf)/HEK293-ZSCAN22.GFP-ChIP-Seq(GSE58341)/Homer	SMCAGTCWGAKGGAGGAGGC	1.00E+00	0.00E+00	1	0	0.00%	148.1	0.26%
