## Supplementary material for "Cell-Autonomous AR Dependence in Luminal Prostatic Epithelium Governs Survival and Lineage Plasticity": Table S6

Motif Name	Consensus	P-value	Log P-value	q-value (Benjamini)	# of Target Sequences with Motif(of 561)	% of Target Sequences with Motif	# of Background Sequences with Motif(of 60000)	% of Background Sequences with Motif
NFkB-p65(RHD)/GM12787-p65-ChIP-Seq(GSE19485)/Homer	WGGGGATTTCCC	1.00E-07	-1.84E+01	0	46	8.20%	1920	3.20%
NFkB-p65-Rel(RHD)/ThioMac-LPS-Expression(GSE23622)/Homer	GGAAATTCCC	1.00E-02	-6.88E+00	0.2266	12	2.14%	437.9	0.73%
AP-2gamma(AP2)/MCF7-TFAP2C-ChIP-Seq(GSE21234)/Homer	SCCTSAGGSCAW	1.00E-02	-6.38E+00	0.2486	47	8.38%	3197.9	5.32%
PRDM10(Zf)/HEK293-PRDM10.eGFP-ChIP-Seq(Encode)/Homer	TGGTACATTCCA	1.00E-02	-6.00E+00	0.2736	30	5.35%	1828.2	3.04%
ZEB2(Zf)/SNU398-ZEB2-ChIP-Seq(GSE103048)/Homer	GNMCAGGTGTGC	1.00E-02	-4.96E+00	0.6172	41	7.31%	2920.9	4.86%
Pitx1(Homeobox)/Chicken-Pitx1-ChIP-Seq(GSE38910)/Homer	TAATCCCN	1.00E-02	-4.92E+00	0.6172	164	29.23%	14795	24.64%
PPARE(NR),DR1/3T3L1-Pparg-ChIP-Seq(GSE13511)/Homer	TGACCTTTGCCCCA	1.00E-02	-4.89E+00	0.6172	38	6.77%	2670.5	4.45%
GRE(NR),IR3/RAW264.7-GRE-ChIP-Seq(Unpublished)/Homer	VAGRACAKWCTGTYC	1.00E-02	-4.75E+00	0.6172	18	3.21%	1021.4	1.70%
RXR(NR),DR1/3T3L1-RXR-ChIP-Seq(GSE13511)/Homer	TAGGGCAAAGGTCA	1.00E-02	-4.67E+00	0.6172	44	7.84%	3243.3	5.40%
EWS:ERG-fusion(ETS)/CADO_ES1-EWS:ERG-ChIP-Seq(SRA014231)/Homer	ATTTCCTGTN	1.00E-01	-4.58E+00	0.6172	52	9.27%	3987.5	6.64%
ZBTB12(Zf)/HEK293-ZBTB12.GFP-ChIP-Seq(GSE58341)/Homer	NGNTCTAGAACCNGV	1.00E-01	-4.48E+00	0.6172	19	3.39%	1130.2	1.88%
HNF1b(Homeobox)/PDAC-HNF1B-ChIP-Seq(GSE64557)/Homer	GTTAATNATTAA	1.00E-01	-4.17E+00	0.6172	10	1.78%	476.2	0.79%
AP-2alpha(AP2)/Hela-AP2alpha-ChIP-Seq(GSE31477)/Homer	ATGCCCTGAGGC	1.00E-01	-3.95E+00	0.6551	33	5.88%	2402.4	4.00%
GRE(NR),IR3/A549-GR-ChIP-Seq(GSE32465)/Homer	NRGVACABNVTGTYCY	1.00E-01	-3.89E+00	0.6551	11	1.96%	572.2	0.95%
NF1-halfsite(CTF)/LNCaP-NF1-ChIP-Seq(Unpublished)/Homer	YTGCCAAG	1.00E-01	-3.87E+00	0.6551	95	16.93%	8298.9	13.82%
PR(NR)/T47D-PR-ChIP-Seq(GSE31130)/Homer	VAGRACAKNCTGTBC	1.00E-01	-3.67E+00	0.699	96	17.11%	8466.8	14.10%
Hnf1(Homeobox)/Liver-Foxa2-Chip-Seq(GSE25694)/Homer	GGTTAAWCATTAA	1.00E-01	-3.54E+00	0.751	8	1.43%	382.2	0.64%
GSC(Homeobox)/FrogEmbryos-GSC-ChIP-Seq(DRA000576)/Homer	RGGATTAR	1.00E-01	-3.53E+00	0.751	45	8.02%	3589.1	5.98%
Hoxa10(Homeobox)/ChickenMSG-Hoxa10.Flag-ChIP-Seq(GSE86088)/Homer	GGYAATGAAA	1.00E-01	-3.52E+00	0.751	26	4.63%	1862.3	3.10%
NFkB-p50,p52(RHD)/Monocyte-p50-ChIP-Chip(Schreiber_et_al.)/Homer	GGGGGAATCCCC	1.00E-01	-3.30E+00	0.8119	7	1.25%	329.9	0.55%
Stat3(Stat)/mES-Stat3-ChIP-Seq(GSE11431)/Homer	CTTCCGGGAA	1.00E-01	-3.18E+00	0.8742	28	4.99%	2106	3.51%
SPDEF(ETS)/VCaP-SPDEF-ChIP-Seq(SRA014231)/Homer	ASWTCCTGBT	1.00E-01	-3.17E+00	0.8742	62	11.05%	5313.9	8.85%
Elk4(ETS)/Hela-Elk4-ChIP-Seq(GSE31477)/Homer	NRYTTCCGGY	1.00E-01	-3.14E+00	0.8742	30	5.35%	2295.7	3.82%
PGR(NR)/EndoStromal-PGR-ChIP-Seq(GSE69539)/Homer	AAGAACATWHTGTTC	1.00E-01	-3.05E+00	0.8742	15	2.67%	987.1	1.64%
ELF1(ETS)/Jurkat-ELF1-ChIP-Seq(SRA014231)/Homer	AVCCGGAAGT	1.00E-01	-3.01E+00	0.8742	32	5.70%	2509.8	4.18%
PAX5(Paired,Homeobox)/GM12878-PAX5-ChIP-Seq(GSE32465)/Homer	GCAGCCAAGCRTGACH	1.00E-01	-2.99E+00	0.8742	15	2.67%	995.4	1.66%
STAT1(Stat)/HelaS3-STAT1-ChIP-Seq(GSE12782)/Homer	NATTTCCNGGAAAT	1.00E-01	-2.97E+00	0.8742	16	2.85%	1083	1.80%
Fosl2(bZIP)/3T3L1-Fosl2-ChIP-Seq(GSE56872)/Homer	NATGASTCABNN	1.00E-01	-2.92E+00	0.8742	55	9.80%	4714.7	7.85%
En1(Homeobox)/SUM149-EN1-ChIP-Seq(GSE120957)/Homer	NDCTAATTAS	1.00E-01	-2.92E+00	0.8742	67	11.94%	5887.4	9.80%
c-Myc(bHLH)/mES-cMyc-ChIP-Seq(GSE11431)/Homer	VVCCACGTGG	1.00E-01	-2.90E+00	0.8742	16	2.85%	1094.7	1.82%
T1ISRE(IRF)/ThioMac-Ifnb-Expression/Homer	ACTTTCGTTTCT	1.00E-01	-2.87E+00	0.8742	2	0.36%	41.9	0.07%
AP-1(bZIP)/ThioMac-PU.1-ChIP-Seq(GSE21512)/Homer	VTGACTCATC	1.00E-01	-2.82E+00	0.8742	82	14.62%	7406.8	12.33%
KLF3(Zf)/MEF-Klf3-ChIP-Seq(GSE44748)/Homer	NRGCCCCRCCCHBNN	1.00E-01	-2.79E+00	0.8742	17	3.03%	1199.5	2.00%
STAT6(Stat)/Macrophage-Stat6-ChIP-Seq(GSE38377)/Homer	TTCCKNAGAA	1.00E-01	-2.78E+00	0.8742	25	4.46%	1917.8	3.19%
ELF5(ETS)/T47D-ELF5-ChIP-Seq(GSE30407)/Homer	ACVAGGAAGT	1.00E-01	-2.75E+00	0.8742	48	8.56%	4092.6	6.81%
PAX6(Paired,Homeobox)/Forebrain-Pax6-ChIP-Seq(GSE66961)/Homer	NGTGTTCAVTSAAGCGKAAA	1.00E-01	-2.74E+00	0.8742	5	0.89%	228.1	0.38%
STAT4(Stat)/CD4-Stat4-ChIP-Seq(GSE22104)/Homer	NYTTCCWGGAAR	1.00E-01	-2.70E+00	0.8742	44	7.84%	3725.3	6.20%
bHLHE41(bHLH)/proB-Bhlhe41-ChIP-Seq(GSE93764)/Homer	KCACGTGMCN	1.00E-01	-2.68E+00	0.8742	35	6.24%	2872.5	4.78%
JunB(bZIP)/DendriticCells-Junb-ChIP-Seq(GSE36099)/Homer	RATGASTCAT	1.00E-01	-2.62E+00	0.8742	71	12.66%	6394.5	10.65%
THRb(NR)/Liver-NR1A2-ChIP-Seq(GSE52613)/Homer	TRAGGTCA	1.00E-01	-2.60E+00	0.8742	153	27.27%	14739.4	24.54%
GATA3(Zf),DR8/iTreg-Gata3-ChIP-Seq(GSE20898)/Homer	AGATSTNDNNDSAGATAASN	1.00E-01	-2.58E+00	0.8742	6	1.07%	313.3	0.52%
Atf3(bZIP)/GBM-ATF3-ChIP-Seq(GSE33912)/Homer	DATGASTCATHN	1.00E-01	-2.56E+00	0.8742	77	13.73%	7016.4	11.68%
Atf2(bZIP)/3T3L1-Atf2-ChIP-Seq(GSE56872)/Homer	NRRTGACGTCAT	1.00E-01	-2.56E+00	0.8742	21	3.74%	1599.4	2.66%
Fra2(bZIP)/Striatum-Fra2-ChIP-Seq(GSE43429)/Homer	GGATGACTCATC	1.00E-01	-2.55E+00	0.8742	65	11.59%	5826.3	9.70%
PU.1(ETS)/ThioMac-PU.1-ChIP-Seq(GSE21512)/Homer	AGAGGAAGTG	1.00E-01	-2.52E+00	0.8742	31	5.53%	2535.8	4.22%
OCT4-SOX2-TCF-NANOG(POU,Homeobox,HMG)/mES-Oct4-ChIP-Seq(GSE11431)/Homer	ATTTGCATAACAATG	1.00E-01	-2.52E+00	0.8742	6	1.07%	318.3	0.53%
COUP-TFII(NR)/K562-NR2F1-ChIP-Seq(Encode)/Homer	GKBCARAGGTCA	1.00E-01	-2.43E+00	0.8742	49	8.73%	4295.4	7.15%
Pbx3(Homeobox)/GM12878-PBX3-ChIP-Seq(GSE32465)/Homer	SCTGTCAMTCAN	1.00E-01	-2.43E+00	0.8742	11	1.96%	735.1	1.22%
bHLHE40(bHLH)/HepG2-BHLHE40-ChIP-Seq(GSE31477)/Homer	KCACGTGMCN	1.00E-01	-2.39E+00	0.8742	10	1.78%	656.9	1.09%
GLIS3(Zf)/Thyroid-Glis3.GFP-ChIP-Seq(GSE103297)/Homer	CTCCCTGGGAGGCCN	1.00E-01	-2.34E+00	0.8742	46	8.20%	4035.7	6.72%
Rbpj1(?)/Panc1-Rbpj1-ChIP-Seq(GSE47459)/Homer	HTTTCCCASG	1.00E+00	-2.29E+00	0.8742	56	9.98%	5036.7	8.39%
Pax8(Paired,Homeobox)/Thyroid-Pax8-ChIP-Seq(GSE26938)/Homer	GTCATGCHTGRCTGS	1.00E+00	-2.29E+00	0.8742	14	2.50%	1019.1	1.70%
HNF4a(NR),DR1/HepG2-HNF4a-ChIP-Seq(GSE25021)/Homer	CARRGKBCAAAGTYCA	1.00E+00	-2.29E+00	0.8742	17	3.03%	1290.5	2.15%
EWS:FLI1-fusion(ETS)/SK_N_MC-EWS:FLI1-ChIP-Seq(SRA014231)/Homer	VACAGGAAAT	1.00E+00	-2.28E+00	0.8742	37	6.60%	3180.7	5.30%
IRF8(IRF)/BMDM-IRF8-ChIP-Seq(GSE77884)/Homer	GRAASTGAAAST	1.00E+00	-2.26E+00	0.8742	16	2.85%	1205	2.01%
Nur77(NR)/K562-NR4A1-ChIP-Seq(GSE31363)/Homer	TGACCTTTNCNT	1.00E+00	-2.24E+00	0.8742	9	1.60%	591.8	0.99%
GATA3(Zf),DR4/iTreg-Gata3-ChIP-Seq(GSE20898)/Homer	AGATGKDGAGATAAG	1.00E+00	-2.23E+00	0.8742	6	1.07%	345.6	0.58%
Atf1(bZIP)/K562-ATF1-ChIP-Seq(GSE31477)/Homer	GATGACGTCA	1.00E+00	-2.22E+00	0.8742	30	5.35%	2523.5	4.20%
Oct2(POU,Homeobox)/Bcell-Oct2-ChIP-Seq(GSE21512)/Homer	ATATGCAAAT	1.00E+00	-2.21E+00	0.8742	10	1.78%	681.9	1.14%
ZNF416(Zf)/HEK293-ZNF416.GFP-ChIP-Seq(GSE58341)/Homer	WDNCTGGGCA	1.00E+00	-2.20E+00	0.8742	53	9.45%	4776.5	7.95%
CRX(Homeobox)/Retina-Crx-ChIP-Seq(GSE20012)/Homer	GCTAATCC	1.00E+00	-2.19E+00	0.8742	81	14.44%	7587.6	12.63%
TCFL2(HMG)/K562-TCF7L2-ChIP-Seq(GSE29196)/Homer	ACWTCAAAGG	1.00E+00	-2.18E+00	0.8742	5	0.89%	271.5	0.45%
Jun-AP1(bZIP)/K562-cJun-ChIP-Seq(GSE31477)/Homer	GATGASTCATCN	1.00E+00	-2.18E+00	0.8742	44	7.84%	3895.5	6.49%
STAT5(Stat)/mCD4+-Stat5-ChIP-Seq(GSE12346)/Homer	RTTTCTNAGAAA	1.00E+00	-2.14E+00	0.8742	16	2.85%	1228	2.04%
PAX3:FKHR-fusion(Paired,Homeobox)/Rh4-PAX3:FKHR-ChIP-Seq(GSE19063)/Homer	ACCRTGACTAATTNN	1.00E+00	-2.13E+00	0.8742	9	1.60%	606.2	1.01%
Pknox1(Homeobox)/ES-Prep1-ChIP-Seq(GSE63282)/Homer	SCTGTCAVTCAV	1.00E+00	-2.10E+00	0.8742	10	1.78%	697.2	1.16%
RUNX(Runt)/HPC7-Runx1-ChIP-Seq(GSE22178)/Homer	SAAACCACAG	1.00E+00	-2.09E+00	0.8742	25	4.46%	2081.7	3.47%
Stat3+il21(Stat)/CD4-Stat3-ChIP-Seq(GSE19198)/Homer	SVYTTCCNGGAARB	1.00E+00	-2.08E+00	0.8742	33	5.88%	2853	4.75%
Isl1(Homeobox)/Neuron-Isl1-ChIP-Seq(GSE31456)/Homer	CTAATKGV	1.00E+00	-2.08E+00	0.8742	62	11.05%	5722.9	9.53%
c-Jun-CRE(bZIP)/K562-cJun-ChIP-Seq(GSE31477)/Homer	ATGACGTCATCY	1.00E+00	-2.06E+00	0.8742	19	3.39%	1522.5	2.54%
Fra1(bZIP)/BT549-Fra1-ChIP-Seq(GSE46166)/Homer	NNATGASTCATH	1.00E+00	-2.06E+00	0.8742	69	12.30%	6438.5	10.72%
RARa(NR)/K562-RARa-ChIP-Seq(Encode)/Homer	TTGAMCTTTG	1.00E+00	-2.05E+00	0.8742	100	17.83%	9594.3	15.98%
ZEB1(Zf)/PDAC-ZEB1-ChIP-Seq(GSE64557)/Homer	VCAGGTRDRY	1.00E+00	-2.04E+00	0.8742	63	11.23%	5841.7	9.73%
Fos(bZIP)/TSC-Fos-ChIP-Seq(GSE110950)/Homer	NDATGASTCAYN	1.00E+00	-1.96E+00	0.8742	70	12.48%	6584.8	10.96%
BATF(bZIP)/Th17-BATF-ChIP-Seq(GSE39756)/Homer	DATGASTCAT	1.00E+00	-1.93E+00	0.8742	74	13.19%	7009	11.67%
Fli1(ETS)/CD8-FLI-ChIP-Seq(GSE20898)/Homer	NRYTTCCGGH	1.00E+00	-1.89E+00	0.8742	62	11.05%	5808.6	9.67%
Tcf3(HMG)/mES-Tcf3-ChIP-Seq(GSE11724)/Homer	ASWTCAAAGG	1.00E+00	-1.89E+00	0.8742	12	2.14%	912.5	1.52%
PPARa(NR),DR1/Liver-Ppara-ChIP-Seq(GSE47954)/Homer	VNAGGKCAAAGGTCA	1.00E+00	-1.87E+00	0.8742	34	6.06%	3021.2	5.03%
Lhx2(Homeobox)/HFSC-Lhx2-ChIP-Seq(GSE48068)/Homer	TAATTAGN	1.00E+00	-1.87E+00	0.8742	33	5.88%	2925.7	4.87%
USF1(bHLH)/GM12878-Usf1-ChIP-Seq(GSE32465)/Homer	SGTCACGTGR	1.00E+00	-1.86E+00	0.8742	15	2.67%	1194.5	1.99%
HIF-1a(bHLH)/MCF7-HIF1a-ChIP-Seq(GSE28352)/Homer	TACGTGCV	1.00E+00	-1.85E+00	0.8742	7	1.25%	472.2	0.79%
AR-halfsite(NR)/LNCaP-AR-ChIP-Seq(GSE27824)/Homer	CCAGGAACAG	1.00E+00	-1.82E+00	0.8742	156	27.81%	15553.2	25.90%
Tbox:Smad(T-box,MAD)/ESCd5-Smad2_3-ChIP-Seq(GSE29422)/Homer	AGGTGHCAGACA	1.00E+00	-1.81E+00	0.8742	8	1.43%	566	0.94%
ETS(ETS)/Promoter/Homer	AACCGGAAGT	1.00E+00	-1.81E+00	0.8742	19	3.39%	1584.1	2.64%
HIF-1b(HLH)/T47D-HIF1b-ChIP-Seq(GSE59937)/Homer	RTACGTGC	1.00E+00	-1.80E+00	0.8742	28	4.99%	2456.7	4.09%
Pit1(Homeobox)/GCrat-Pit1-ChIP-Seq(GSE58009)/Homer	ATGMATATDC	1.00E+00	-1.80E+00	0.8742	28	4.99%	2456.5	4.09%
p73(p53)/Trachea-p73-ChIP-Seq(PRJNA310161)/Homer	NRRRCAWGTCCDGRCATGYY	1.00E+00	-1.79E+00	0.8742	3	0.53%	150	0.25%
ARE(NR)/LNCAP-AR-ChIP-Seq(GSE27824)/Homer	RGRACASNSTGTYCYB	1.00E+00	-1.78E+00	0.8742	14	2.50%	1118.4	1.86%
ELF3(ETS)/PDAC-ELF3-ChIP-Seq(GSE64557)/Homer	ANCAGGAAGT	1.00E+00	-1.78E+00	0.8742	48	8.56%	4449.8	7.41%
NRF1(NRF)/MCF7-NRF1-ChIP-Seq(Unpublished)/Homer	CTGCGCATGCGC	1.00E+00	-1.75E+00	0.8742	3	0.53%	153.9	0.26%
Elk1(ETS)/Hela-Elk1-ChIP-Seq(GSE31477)/Homer	HACTTCCGGY	1.00E+00	-1.75E+00	0.8742	28	4.99%	2473.8	4.12%
Bcl6(Zf)/Liver-Bcl6-ChIP-Seq(GSE31578)/Homer	NNNCTTTCCAGGAAA	1.00E+00	-1.75E+00	0.8742	55	9.80%	5170.5	8.61%
Hoxd10(Homeobox)/ChickenMSG-Hoxd10.Flag-ChIP-Seq(GSE86088)/Homer	GGCMATGAAA	1.00E+00	-1.73E+00	0.8742	47	8.38%	4372.5	7.28%
SpiB(ETS)/OCILY3-SPIB-ChIP-Seq(GSE56857)/Homer	AAAGRGGAAGTG	1.00E+00	-1.72E+00	0.8742	12	2.14%	946.3	1.58%
SCRT1(Zf)/HEK293-SCRT1.eGFP-ChIP-Seq(Encode)/Homer	GCAACAGGTG	1.00E+00	-1.70E+00	0.8742	11	1.96%	857.5	1.43%
ZNF519(Zf)/HEK293-ZNF519.GFP-ChIP-Seq(GSE58341)/Homer	GAGSCCGAGC	1.00E+00	-1.69E+00	0.8742	7	1.25%	495.2	0.82%
E2A(bHLH),near_PU.1/Bcell-PU.1-ChIP-Seq(GSE21512)/Homer	NVCACCTGBN	1.00E+00	-1.69E+00	0.8742	51	9.09%	4793.9	7.98%
CREB5(bZIP)/LNCaP-CREB5.V5-ChIP-Seq(GSE137775)/Homer	VVATGACGTCAT	1.00E+00	-1.68E+00	0.8742	21	3.74%	1813.1	3.02%
Oct6(POU,Homeobox)/NPC-Pou3f1-ChIP-Seq(GSE35496)/Homer	WATGCAAATGAG	1.00E+00	-1.68E+00	0.8742	13	2.32%	1048.6	1.75%
LHX9(Homeobox)/Hct116-LHX9.V5-ChIP-Seq(GSE116822)/Homer	NGCTAATTAG	1.00E+00	-1.67E+00	0.8742	45	8.02%	4195.4	6.99%
ZBTB18(Zf)/HEK293-ZBTB18.GFP-ChIP-Seq(GSE58341)/Homer	AACATCTGGA	1.00E+00	-1.67E+00	0.8742	17	3.03%	1430.7	2.38%
ETV4(ETS)/HepG2-ETV4-ChIP-Seq(ENCODE)/Homer	ACCGGAAGTG	1.00E+00	-1.66E+00	0.8742	62	11.05%	5922.8	9.86%
EAR2(NR)/K562-NR2F6-ChIP-Seq(Encode)/Homer	NRBCARRGGTCA	1.00E+00	-1.63E+00	0.8742	42	7.49%	3912.4	6.51%
RUNX-AML(Runt)/CD4+-PolII-ChIP-Seq(Barski_et_al.)/Homer	GCTGTGGTTW	1.00E+00	-1.62E+00	0.8742	24	4.28%	2123.8	3.54%
PRDM1(Zf)/Hela-PRDM1-ChIP-Seq(GSE31477)/Homer	ACTTTCACTTTC	1.00E+00	-1.60E+00	0.8742	19	3.39%	1641.7	2.73%
Hoxd12(Homeobox)/ChickenMSG-Hoxd12.Flag-ChIP-Seq(GSE86088)/Homer	HDGYAATGAAAN	1.00E+00	-1.58E+00	0.8742	64	11.41%	6173.9	10.28%
E2F(E2F)/Hela-CellCycle-Expression/Homer	TTSGCGCGAAAA	1.00E+00	-1.56E+00	0.8742	2	0.36%	91.6	0.15%
STAT6(Stat)/CD4-Stat6-ChIP-Seq(GSE22104)/Homer	ABTTCYYRRGAA	1.00E+00	-1.56E+00	0.8742	21	3.74%	1850	3.08%
PRDM15(Zf)/ESC-Prdm15-ChIP-Seq(GSE73694)/Homer	YCCDNTCCAGGTTTT	1.00E+00	-1.54E+00	0.8742	32	5.70%	2944.8	4.90%
RUNX1(Runt)/Jurkat-RUNX1-ChIP-Seq(GSE29180)/Homer	AAACCACARM	1.00E+00	-1.54E+00	0.8742	32	5.70%	2947.1	4.91%
Sox10(HMG)/SciaticNerve-Sox3-ChIP-Seq(GSE35132)/Homer	CCWTTGTYYB	1.00E+00	-1.53E+00	0.8742	60	10.70%	5789.5	9.64%
PBX1(Homeobox)/MCF7-PBX1-ChIP-Seq(GSE28007)/Homer	GSCTGTCACTCA	1.00E+00	-1.53E+00	0.8742	4	0.71%	255.6	0.43%
ZNF675(Zf)/HEK293-ZNF675.GFP-ChIP-Seq(GSE58341)/Homer	ARGAGGMCAAAATGW	1.00E+00	-1.52E+00	0.8742	5	0.89%	343	0.57%
NPAS(bHLH)/Liver-NPAS-ChIP-Seq(GSE39860)/Homer	NVCACGTG	1.00E+00	-1.52E+00	0.8742	47	8.38%	4470.9	7.44%
MyoD(bHLH)/Myotube-MyoD-ChIP-Seq(GSE21614)/Homer	RRCAGCTGYTSY	1.00E+00	-1.51E+00	0.8742	26	4.63%	2358.4	3.93%
ERRg(NR)/Kidney-ESRRG-ChIP-Seq(GSE104905)/Homer	GTGACCTTGRVN	1.00E+00	-1.50E+00	0.8742	27	4.81%	2462.8	4.10%
Erra(NR)/HepG2-Erra-ChIP-Seq(GSE31477)/Homer	CAAAGGTCAG	1.00E+00	-1.50E+00	0.8742	78	13.90%	7661.4	12.76%
Gata4(Zf)/Heart-Gata4-ChIP-Seq(GSE35151)/Homer	NBWGATAAGR	1.00E+00	-1.48E+00	0.8742	46	8.20%	4385.3	7.30%
HIF2a(bHLH)/785_O-HIF2a-ChIP-Seq(GSE34871)/Homer	GCACGTACCC	1.00E+00	-1.47E+00	0.8742	9	1.60%	716	1.19%
Atf7(bZIP)/3T3L1-Atf7-ChIP-Seq(GSE56872)/Homer	NGRTGACGTCAY	1.00E+00	-1.46E+00	0.8742	23	4.10%	2078.1	3.46%
TRPS1(Zf)/MCF7-TRPS1-ChIP-Seq(GSE107013)/Homer	AGATAAGANN	1.00E+00	-1.46E+00	0.8742	84	14.97%	8307	13.83%
BMAL1(bHLH)/Liver-Bmal1-ChIP-Seq(GSE39860)/Homer	GNCACGTG	1.00E+00	-1.44E+00	0.8742	56	9.98%	5427.7	9.04%
ETS1(ETS)/Jurkat-ETS1-ChIP-Seq(GSE17954)/Homer	ACAGGAAGTG	1.00E+00	-1.43E+00	0.8742	59	10.52%	5742.9	9.56%
Zfp281(Zf)/ES-Zfp281-ChIP-Seq(GSE81042)/Homer	CCCCTCCCCCAC	1.00E+00	-1.41E+00	0.8742	9	1.60%	728.6	1.21%
n-Myc(bHLH)/mES-nMyc-ChIP-Seq(GSE11431)/Homer	VRCCACGTGG	1.00E+00	-1.40E+00	0.8742	18	3.21%	1602.5	2.67%
RBPJ:Ebox(?,bHLH)/Panc1-Rbpj1-ChIP-Seq(GSE47459)/Homer	GGGRAARRGRMCAGMTG	1.00E+00	-1.38E+00	0.8808	11	1.96%	926	1.54%
ZNF322(Zf)/HEK293-ZNF322.GFP-ChIP-Seq(GSE58341)/Homer	GAGCCTGGTACTGWGCCTGR	1.00E+00	-1.38E+00	0.8808	10	1.78%	830	1.38%
Mef2d(MADS)/Retina-Mef2d-ChIP-Seq(GSE61391)/Homer	GCTATTTTTAGC	1.00E+00	-1.37E+00	0.8808	6	1.07%	454.1	0.76%
MafK(bZIP)/C2C12-MafK-ChIP-Seq(GSE36030)/Homer	GCTGASTCAGCA	1.00E+00	-1.36E+00	0.8808	17	3.03%	1517.8	2.53%
HIC1(Zf)/Treg-ZBTB29-ChIP-Seq(GSE99889)/Homer	TGCCAGCB	1.00E+00	-1.30E+00	0.9241	85	15.15%	8520.4	14.19%
Sox4(HMG)/proB-Sox4-ChIP-Seq(GSE50066)/Homer	YCTTTGTTCC	1.00E+00	-1.28E+00	0.9314	31	5.53%	2952.5	4.92%
EBF(EBF)/proBcell-EBF-ChIP-Seq(GSE21978)/Homer	DGTCCCYRGGGA	1.00E+00	-1.26E+00	0.9442	7	1.25%	568.6	0.95%
ZNF415(Zf)/HEK293-ZNF415.GFP-ChIP-Seq(GSE58341)/Homer	GRTGMTRGAGCC	1.00E+00	-1.26E+00	0.9442	15	2.67%	1350	2.25%
GATA(Zf),IR4/iTreg-Gata3-ChIP-Seq(GSE20898)/Homer	NAGATWNBNATCTNN	1.00E+00	-1.24E+00	0.9491	7	1.25%	572.8	0.95%
IRF4(IRF)/GM12878-IRF4-ChIP-Seq(GSE32465)/Homer	ACTGAAACCA	1.00E+00	-1.24E+00	0.9491	16	2.85%	1456.4	2.43%
EKLF(Zf)/Erythrocyte-Klf1-ChIP-Seq(GSE20478)/Homer	NWGGGTGTGGCY	1.00E+00	-1.24E+00	0.9491	7	1.25%	573.9	0.96%
RUNX2(Runt)/PCa-RUNX2-ChIP-Seq(GSE33889)/Homer	NWAACCACADNN	1.00E+00	-1.23E+00	0.9491	25	4.46%	2365.6	3.94%
KLF1(Zf)/HUDEP2-KLF1-CutnRun(GSE136251)/Homer	VDGGGYGGGGCY	1.00E+00	-1.22E+00	0.9491	25	4.46%	2369	3.94%
Oct4:Sox17(POU,Homeobox,HMG)/F9-Sox17-ChIP-Seq(GSE44553)/Homer	CCATTGTATGCAAAT	1.00E+00	-1.22E+00	0.9491	5	0.89%	387.3	0.64%
PU.1:IRF8(ETS:IRF)/pDC-Irf8-ChIP-Seq(GSE66899)/Homer	GGAAGTGAAAST	1.00E+00	-1.21E+00	0.9491	9	1.60%	772.8	1.29%
Snail1(Zf)/LS174T-SNAIL1.HA-ChIP-Seq(GSE127183)/Homer	TRCACCTGCY	1.00E+00	-1.19E+00	0.9491	28	4.99%	2687.7	4.48%
Sox6(HMG)/Myotubes-Sox6-ChIP-Seq(GSE32627)/Homer	CCATTGTTNY	1.00E+00	-1.18E+00	0.9523	54	9.63%	5374.6	8.95%
MNT(bHLH)/HepG2-MNT-ChIP-Seq(Encode)/Homer	DGCACACGTG	1.00E+00	-1.18E+00	0.9523	27	4.81%	2591.4	4.32%
Sox17(HMG)/Endoderm-Sox17-ChIP-Seq(GSE61475)/Homer	CCATTGTTYB	1.00E+00	-1.17E+00	0.9523	26	4.63%	2491.1	4.15%
OCT:OCT(POU,Homeobox,IR1)/NPC-Brn2-ChIP-Seq(GSE35496)/Homer	ATGAATWATTCATGA	1.00E+00	-1.17E+00	0.9523	1	0.18%	40.4	0.07%
GLI3(Zf)/Limb-GLI3-ChIP-Chip(GSE11077)/Homer	CGTGGGTGGTCC	1.00E+00	-1.16E+00	0.9523	3	0.53%	210.2	0.35%
DLX2(Homeobox)/BasalGanglia-Dlx2-ChIP-seq(GSE124936)/Homer	NNNTAATTAS	1.00E+00	-1.15E+00	0.9523	45	8.02%	4456.3	7.42%
HEB(bHLH)/mES-Heb-ChIP-Seq(GSE53233)/Homer	VCAGCTGBNN	1.00E+00	-1.15E+00	0.9523	64	11.41%	6437.1	10.72%
Znf263(Zf)/K562-Znf263-ChIP-Seq(GSE31477)/Homer	CVGTSCTCCC	1.00E+00	-1.15E+00	0.9523	58	10.34%	5812.5	9.68%
Sox15(HMG)/CPA-Sox15-ChIP-Seq(GSE62909)/Homer	RAACAATGGN	1.00E+00	-1.13E+00	0.9523	38	6.77%	3745	6.24%
YY1(Zf)/Promoter/Homer	CAAGATGGCGGC	1.00E+00	-1.13E+00	0.9523	2	0.36%	124.3	0.21%
Gli2(Zf)/GM2-Gli2-ChIP-Chip(GSE112702)/Homer	YSTGGGTGGTCT	1.00E+00	-1.13E+00	0.9523	6	1.07%	499.1	0.83%
EBNA1(EBV-virus)/Raji-EBNA1-ChIP-Seq(GSE30709)/Homer	GGYAGCAYDTGCTDCCCNNN	1.00E+00	-1.13E+00	0.9523	1	0.18%	42.9	0.07%
Ets1-distal(ETS)/CD4+-PolII-ChIP-Seq(Barski_et_al.)/Homer	MACAGGAAGT	1.00E+00	-1.12E+00	0.9523	20	3.57%	1901.9	3.17%
Sox21(HMG)/ESC-SOX21-ChIP-Seq(GSE110505)/Homer	BCCWTTGTBYKV	1.00E+00	-1.11E+00	0.9523	59	10.52%	5942.9	9.90%
IRF2(IRF)/Erythroblas-IRF2-ChIP-Seq(GSE36985)/Homer	GAAASYGAAASY	1.00E+00	-1.10E+00	0.9523	5	0.89%	407.5	0.68%
RORgt(NR)/EL4-RORgt.Flag-ChIP-Seq(GSE56019)/Homer	AAYTAGGTCA	1.00E+00	-1.09E+00	0.9523	5	0.89%	410.5	0.68%
RORgt(NR)/EL4-RORgt.Flag-ChIP-Seq(GSE56019)/Homer	AAYTAGGTCA	1.00E+00	-1.09E+00	0.9523	5	0.89%	410.5	0.68%
Phox2a(Homeobox)/Neuron-Phox2a-ChIP-Seq(GSE31456)/Homer	YTAATYNRATTA	1.00E+00	-1.07E+00	0.9523	9	1.60%	807.3	1.34%
Pax7(Paired,Homeobox),long/Myoblast-Pax7-ChIP-Seq(GSE25064)/Homer	TAATCHGATTAC	1.00E+00	-1.07E+00	0.9523	1	0.18%	45.9	0.08%
Arnt:Ahr(bHLH)/MCF7-Arnt-ChIP-Seq(Lo_et_al.)/Homer	TBGCACGCAA	1.00E+00	-1.06E+00	0.9523	16	2.85%	1516.6	2.53%
EBF1(EBF)/Near-E2A-ChIP-Seq(GSE21512)/Homer	GTCCCCWGGGGA	1.00E+00	-1.06E+00	0.9523	31	5.53%	3059.7	5.09%
HINFP(Zf)/K562-HINFP.eGFP-ChIP-Seq(Encode)/Homer	TWVGGTCCGC	1.00E+00	-1.05E+00	0.9523	5	0.89%	416.6	0.69%
Hoxa9(Homeobox)/ChickenMSG-Hoxa9.Flag-ChIP-Seq(GSE86088)/Homer	RGCAATNAAA	1.00E+00	-1.05E+00	0.9523	97	17.29%	9976.7	16.61%
Tcfcp2l1(CP2)/mES-Tcfcp2l1-ChIP-Seq(GSE11431)/Homer	NRAACCRGTTYRAACCRGYT	1.00E+00	-1.04E+00	0.9523	6	1.07%	516.8	0.86%
bZIP:IRF(bZIP,IRF)/Th17-BatF-ChIP-Seq(GSE39756)/Homer	NAGTTTCABTHTGACTNW	1.00E+00	-1.04E+00	0.9523	15	2.67%	1423.7	2.37%
Gata1(Zf)/K562-GATA1-ChIP-Seq(GSE18829)/Homer	SAGATAAGRV	1.00E+00	-1.04E+00	0.9523	28	4.99%	2760.3	4.60%
NFY(CCAAT)/Promoter/Homer	RGCCAATSRG	1.00E+00	-1.04E+00	0.9523	23	4.10%	2244.3	3.74%
c-Myc(bHLH)/LNCAP-cMyc-ChIP-Seq(Unpublished)/Homer	VCCACGTG	1.00E+00	-1.04E+00	0.9523	10	1.78%	917.4	1.53%
Cdx2(Homeobox)/mES-Cdx2-ChIP-Seq(GSE14586)/Homer	GYMATAAAAH	1.00E+00	-1.03E+00	0.9523	27	4.81%	2658.6	4.43%
Lhx1(Homeobox)/EmbryoCarcinoma-Lhx1-ChIP-Seq(GSE70957)/Homer	NNYTAATTAR	1.00E+00	-9.93E-01	0.9529	30	5.35%	2990.6	4.98%
CLOCK(bHLH)/Liver-Clock-ChIP-Seq(GSE39860)/Homer	GHCACGTG	1.00E+00	-9.89E-01	0.9529	15	2.67%	1441.8	2.40%
LEF1(HMG)/H1-LEF1-ChIP-Seq(GSE64758)/Homer	CCTTTGATST	1.00E+00	-9.87E-01	0.9529	23	4.10%	2267.4	3.78%
Brachyury(T-box)/Mesoendoderm-Brachyury-ChIP-exo(GSE54963)/Homer	ANTTMRCASBNNNGTGYKAAN	1.00E+00	-9.83E-01	0.9529	8	1.43%	730.9	1.22%
Esrrb(NR)/mES-Esrrb-ChIP-Seq(GSE11431)/Homer	KTGACCTTGA	1.00E+00	-9.81E-01	0.9529	20	3.57%	1959.4	3.26%
NFAT(RHD)/Jurkat-NFATC1-ChIP-Seq(Jolma_et_al.)/Homer	ATTTTCCATT	1.00E+00	-9.55E-01	0.9622	25	4.46%	2490.2	4.15%
TEAD3(TEA)/HepG2-TEAD3-ChIP-Seq(Encode)/Homer	TRCATTCCAG	1.00E+00	-9.53E-01	0.9622	48	8.56%	4897.3	8.15%
Mef2a(MADS)/HL1-Mef2a.biotin-ChIP-Seq(GSE21529)/Homer	CYAAAAATAG	1.00E+00	-9.52E-01	0.9622	10	1.78%	942.1	1.57%
FOXA1:AR(Forkhead,NR)/LNCAP-AR-ChIP-Seq(GSE27824)/Homer	AGTAAACAAAAAAGAACAND	1.00E+00	-9.45E-01	0.9622	3	0.53%	240.1	0.40%
TEAD4(TEA)/Tropoblast-Tead4-ChIP-Seq(GSE37350)/Homer	CCWGGAATGY	1.00E+00	-9.31E-01	0.9635	38	6.77%	3862	6.43%
TR4(NR),DR1/Hela-TR4-ChIP-Seq(GSE24685)/Homer	GAGGTCAAAGGTCA	1.00E+00	-9.26E-01	0.9635	3	0.53%	243.2	0.40%
ZKSCAN1(Zf)/HepG2-ZKSCAN1-ChIP-Seq(Encode)/Homer	GCACAYAGTAGGKCY	1.00E+00	-8.98E-01	0.9851	1	0.18%	56.9	0.09%
BMYB(HTH)/Hela-BMYB-ChIP-Seq(GSE27030)/Homer	NHAACBGYYV	1.00E+00	-8.87E-01	0.9902	46	8.20%	4733.2	7.88%
Sox3(HMG)/NPC-Sox3-ChIP-Seq(GSE33059)/Homer	CCWTTGTY	1.00E+00	-8.69E-01	1	60	10.70%	6226.6	10.37%
Brn1(POU,Homeobox)/NPC-Brn1-ChIP-Seq(GSE35496)/Homer	TATGCWAATBAV	1.00E+00	-8.67E-01	1	8	1.43%	763.1	1.27%
Zic(Zf)/Cerebellum-ZIC1.2-ChIP-Seq(GSE60731)/Homer	CCTGCTGAGH	1.00E+00	-8.65E-01	1	28	4.99%	2852.5	4.75%
p53(p53)/Saos-p53-ChIP-Seq(GSE15780)/Homer	RRCATGYCYRGRCATGYYYN	1.00E+00	-8.60E-01	1	3	0.53%	254.3	0.42%
p53(p53)/Saos-p53-ChIP-Seq/Homer	RRCATGYCYRGRCATGYYYN	1.00E+00	-8.60E-01	1	3	0.53%	254.3	0.42%
Bapx1(Homeobox)/VertebralCol-Bapx1-ChIP-Seq(GSE36672)/Homer	TTRAGTGSYK	1.00E+00	-8.46E-01	1	62	11.05%	6457.5	10.75%
Sox9(HMG)/Limb-SOX9-ChIP-Seq(GSE73225)/Homer	AGGVNCCTTTGT	1.00E+00	-8.40E-01	1	28	4.99%	2867.5	4.77%
Nr5a2(NR)/Pancreas-LRH1-ChIP-Seq(GSE34295)/Homer	BTCAAGGTCA	1.00E+00	-8.38E-01	1	20	3.57%	2026.7	3.37%
Phox2b(Homeobox)/CLBGA-PHOX2B-ChIP-Seq(GSE90683)/Homer	TTAATTNAATTA	1.00E+00	-8.35E-01	1	4	0.71%	360.5	0.60%
Hoxb4(Homeobox)/ES-Hoxb4-ChIP-Seq(GSE34014)/Homer	TGATTRATGGCY	1.00E+00	-8.28E-01	1	7	1.25%	671.4	1.12%
Bach2(bZIP)/OCILy7-Bach2-ChIP-Seq(GSE44420)/Homer	TGCTGAGTCA	1.00E+00	-8.24E-01	1	23	4.10%	2349.2	3.91%
ERG(ETS)/VCaP-ERG-ChIP-Seq(GSE14097)/Homer	ACAGGAAGTG	1.00E+00	-8.22E-01	1	85	15.15%	8921.9	14.86%
ZNF41(Zf)/HEK293-ZNF41.GFP-ChIP-Seq(GSE58341)/Homer	CCTCATGGTGYCYTWYTCCCTTGTG	1.00E+00	-8.21E-01	1	1	0.18%	62.8	0.10%
Nkx2.5(Homeobox)/HL1-Nkx2.5.biotin-ChIP-Seq(GSE21529)/Homer	RRSCACTYAA	1.00E+00	-8.19E-01	1	65	11.59%	6799.6	11.32%
TEAD2(TEA)/Py2T-Tead2-ChIP-Seq(GSE55709)/Homer	CCWGGAATGY	1.00E+00	-8.17E-01	1	23	4.10%	2353.6	3.92%
Nkx6.1(Homeobox)/Islet-Nkx6.1-ChIP-Seq(GSE40975)/Homer	GKTAATGR	1.00E+00	-8.08E-01	1	80	14.26%	8403.3	13.99%
GATA3(Zf)/iTreg-Gata3-ChIP-Seq(GSE20898)/Homer	AGATAASR	1.00E+00	-8.06E-01	1	61	10.87%	6387	10.63%
GFY-Staf(?,Zf)/Promoter/Homer	RACTACAATTCCCAGAAKGC	1.00E+00	-7.87E-01	1	1	0.18%	65.1	0.11%
EBF2(EBF)/BrownAdipose-EBF2-ChIP-Seq(GSE97114)/Homer	NABTCCCWDGGGAVH	1.00E+00	-7.80E-01	1	27	4.81%	2797.1	4.66%
Lhx3(Homeobox)/Neuron-Lhx3-ChIP-Seq(GSE31456)/Homer	ADBTAATTAR	1.00E+00	-7.76E-01	1	48	8.56%	5030.9	8.38%
Eomes(T-box)/H9-Eomes-ChIP-Seq(GSE26097)/Homer	ATTAACACCT	1.00E+00	-7.73E-01	1	61	10.87%	6415.5	10.68%
Bach1(bZIP)/K562-Bach1-ChIP-Seq(GSE31477)/Homer	AWWNTGCTGAGTCAT	1.00E+00	-7.72E-01	1	7	1.25%	688	1.15%
Prop1(Homeobox)/GHFT1-PROP1.biotin-ChIP-Seq(GSE77302)/Homer	NTAATBNAATTA	1.00E+00	-7.63E-01	1	13	2.32%	1324.5	2.21%
Max(bHLH)/K562-Max-ChIP-Seq(GSE31477)/Homer	RCCACGTGGYYN	1.00E+00	-7.53E-01	1	16	2.85%	1646.2	2.74%
Sp1(Zf)/Promoter/Homer	GGCCCCGCCCCC	1.00E+00	-7.50E-01	1	5	0.89%	484.9	0.81%
Nkx2.2(Homeobox)/NPC-Nkx2.2-ChIP-Seq(GSE61673)/Homer	BTBRAGTGSN	1.00E+00	-7.49E-01	1	55	9.80%	5798.3	9.65%
Nanog(Homeobox)/mES-Nanog-ChIP-Seq(GSE11724)/Homer	RGCCATTAAC	1.00E+00	-7.32E-01	1	142	25.31%	15104.8	25.15%
Tbr1(T-box)/Cortex-Tbr1-ChIP-Seq(GSE71384)/Homer	AAGGTGTKAA	1.00E+00	-7.30E-01	1	36	6.42%	3788.4	6.31%
Gata2(Zf)/K562-GATA2-ChIP-Seq(GSE18829)/Homer	BBCTTATCTS	1.00E+00	-7.30E-01	1	29	5.17%	3042.2	5.07%
Zac1(Zf)/Neuro2A-Plagl1-ChIP-Seq(GSE75942)/Homer	HAWGRGGCCM	1.00E+00	-7.28E-01	1	73	13.01%	7738.4	12.89%
COUP-TFII(NR)/Artia-Nr2f2-ChIP-Seq(GSE46497)/Homer	AGRGGTCA	1.00E+00	-7.21E-01	1	54	9.63%	5716.7	9.52%
Tbx21(T-box)/GM12878-TBX21-ChIP-Seq(Encode)/Homer	AGGTGTGAAA	1.00E+00	-7.10E-01	1	25	4.46%	2628.3	4.38%
EHF(ETS)/LoVo-EHF-ChIP-Seq(GSE49402)/Homer	AVCAGGAAGT	1.00E+00	-7.09E-01	1	68	12.12%	7223.8	12.03%
Zfp57(Zf)/H1-ZFP57.HA-ChIP-Seq(GSE115387)/Homer	NANTGCSGCA	1.00E+00	-7.05E-01	1	6	1.07%	603.4	1.00%
Pax7(Paired,Homeobox)/Myoblast-Pax7-ChIP-Seq(GSE25064)/Homer	TAATCAATTA	1.00E+00	-6.96E-01	1	2	0.36%	179.4	0.30%
RAR:RXR(NR),DR5/ES-RAR-ChIP-Seq(GSE56893)/Homer	RGGTCADNNAGAGGTCAV	1.00E+00	-6.95E-01	1	1	0.18%	74.4	0.12%
ZNF143|STAF(Zf)/CUTLL-ZNF143-ChIP-Seq(GSE29600)/Homer	ATTTCCCAGVAKSCY	1.00E+00	-6.92E-01	1	9	1.60%	928.5	1.55%
RAR:RXR(NR),DR0/ES-RAR-ChIP-Seq(GSE56893)/Homer	AGGTCAAGGTCA	1.00E+00	-6.84E-01	1	3	0.53%	288.1	0.48%
TATA-Box(TBP)/Promoter/Homer	CCTTTTAWAGSC	1.00E+00	-6.71E-01	1	35	6.24%	3726.6	6.21%
Sox2(HMG)/mES-Sox2-ChIP-Seq(GSE11431)/Homer	BCCATTGTTC	1.00E+00	-6.62E-01	1	29	5.17%	3090	5.15%
HOXA2(Homeobox)/mES-Hoxa2-ChIP-Seq(Donaldson_et_al.)/Homer	GYCATCMATCAT	1.00E+00	-6.58E-01	1	3	0.53%	294.2	0.49%
Elf4(ETS)/BMDM-Elf4-ChIP-Seq(GSE88699)/Homer	ACTTCCKGKT	1.00E+00	-6.51E-01	1	55	9.80%	5889.5	9.81%
Reverb(NR),DR2/RAW-Reverba.biotin-ChIP-Seq(GSE45914)/Homer	GTRGGTCASTGGGTCA	1.00E+00	-6.51E-01	1	4	0.71%	404.3	0.67%
JunD(bZIP)/K562-JunD-ChIP-Seq/Homer	ATGACGTCATCN	1.00E+00	-6.48E-01	1	5	0.89%	513.7	0.86%
ZNF264(Zf)/HEK293-ZNF264.GFP-ChIP-Seq(GSE58341)/Homer	RGGGCACTAACY	1.00E+00	-6.45E-01	1	16	2.85%	1702.2	2.83%
Etv2(ETS)/ES-ER71-ChIP-Seq(GSE59402)/Homer	NNAYTTCCTGHN	1.00E+00	-6.44E-01	1	50	8.91%	5359.2	8.92%
IRF1(IRF)/PBMC-IRF1-ChIP-Seq(GSE43036)/Homer	GAAAGTGAAAGT	1.00E+00	-6.42E-01	1	5	0.89%	515.7	0.86%
Mef2c(MADS)/GM12878-Mef2c-ChIP-Seq(GSE32465)/Homer	DCYAAAAATAGM	1.00E+00	-6.33E-01	1	9	1.60%	952.4	1.59%
Klf4(Zf)/mES-Klf4-ChIP-Seq(GSE11431)/Homer	GCCACACCCA	1.00E+00	-6.23E-01	1	9	1.60%	956.2	1.59%
TEAD(TEA)/Fibroblast-PU.1-ChIP-Seq(Unpublished)/Homer	YCWGGAATGY	1.00E+00	-6.12E-01	1	29	5.17%	3127.8	5.21%
KLF6(Zf)/PDAC-KLF6-ChIP-Seq(GSE64557)/Homer	MKGGGYGTGGCC	1.00E+00	-6.10E-01	1	25	4.46%	2696.4	4.49%
RARg(NR)/ES-RARg-ChIP-Seq(GSE30538)/Homer	AGGTCAAGGTCA	1.00E+00	-6.09E-01	1	1	0.18%	84.1	0.14%
Tcf7(HMG)/GM12878-TCF7-ChIP-Seq(Encode)/Homer	CTTTGATGTGSB	1.00E+00	-6.07E-01	1	10	1.78%	1073	1.79%
X-box(HTH)/NPC-H3K4me1-ChIP-Seq(GSE16256)/Homer	GGTTGCCATGGCAA	1.00E+00	-5.99E-01	1	3	0.53%	308.1	0.51%
Six4(Homeobox)/MCF7-SIX4-ChIP-Seq(Encode)/Homer	TGWAAYCTGABACCB	1.00E+00	-5.99E-01	1	2	0.36%	197.7	0.33%
KLF5(Zf)/LoVo-KLF5-ChIP-Seq(GSE49402)/Homer	DGGGYGKGGC	1.00E+00	-5.98E-01	1	33	5.88%	3570.2	5.94%
GABPA(ETS)/Jurkat-GABPa-ChIP-Seq(GSE17954)/Homer	RACCGGAAGT	1.00E+00	-5.95E-01	1	46	8.20%	4976.8	8.29%
GATA(Zf),IR3/iTreg-Gata3-ChIP-Seq(GSE20898)/Homer	NNNNNBAGATAWYATCTVHN	1.00E+00	-5.84E-01	1	8	1.43%	864.6	1.44%
E2A(bHLH)/proBcell-E2A-ChIP-Seq(GSE21978)/Homer	DNRCAGCTGY	1.00E+00	-5.80E-01	1	44	7.84%	4775.6	7.95%
IRF3(IRF)/BMDM-Irf3-ChIP-Seq(GSE67343)/Homer	AGTTTCAKTTTC	1.00E+00	-5.75E-01	1	10	1.78%	1087.8	1.81%
Oct11(POU,Homeobox)/NCIH1048-POU2F3-ChIP-seq(GSE115123)/Homer	GATTTGCATA	1.00E+00	-5.67E-01	1	8	1.43%	871.1	1.45%
ZSCAN22(Zf)/HEK293-ZSCAN22.GFP-ChIP-Seq(GSE58341)/Homer	SMCAGTCWGAKGGAGGAGGC	1.00E+00	-5.65E-01	1	2	0.36%	204.6	0.34%
Oct4(POU,Homeobox)/mES-Oct4-ChIP-Seq(GSE11431)/Homer	ATTTGCATAW	1.00E+00	-5.65E-01	1	11	1.96%	1202.9	2.00%
DUX4(Homeobox)/Myoblasts-DUX4.V5-ChIP-Seq(GSE75791)/Homer	NWTAAYCYAATCAWN	1.00E+00	-5.57E-01	1	1	0.18%	91.1	0.15%
ZNF768(Zf)/Rajj-ZNF768-ChIP-Seq(GSE111879)/Homer	RHHCAGAGAGGB	1.00E+00	-5.57E-01	1	1	0.18%	91.1	0.15%
Six1(Homeobox)/Myoblast-Six1-ChIP-Chip(GSE20150)/Homer	GKVTCADRTTWC	1.00E+00	-5.56E-01	1	8	1.43%	876.5	1.46%
MyoG(bHLH)/C2C12-MyoG-ChIP-Seq(GSE36024)/Homer	AACAGCTG	1.00E+00	-5.29E-01	1	32	5.70%	3521.1	5.86%
Zfp809(Zf)/ES-Zfp809-ChIP-Seq(GSE70799)/Homer	GGGGCTYGKCTGGGA	1.00E+00	-5.18E-01	1	4	0.71%	445	0.74%
CEBP:CEBP(bZIP)/MEF-Chop-ChIP-Seq(GSE35681)/Homer	NTNATGCAAYMNNHTGMAAY	1.00E+00	-5.18E-01	1	3	0.53%	330.8	0.55%
Nkx2.1(Homeobox)/LungAC-Nkx2.1-ChIP-Seq(GSE43252)/Homer	RSCACTYRAG	1.00E+00	-5.12E-01	1	84	14.97%	9180.9	15.29%
CArG(MADS)/PUER-Srf-ChIP-Seq(Sullivan_et_al.)/Homer	CCATATATGGNM	1.00E+00	-5.09E-01	1	7	1.25%	787	1.31%
WT1(Zf)/Kidney-WT1-ChIP-Seq(GSE90016)/Homer	MCTCCCMCRCAB	1.00E+00	-4.99E-01	1	14	2.50%	1571.4	2.62%
Maz(Zf)/HepG2-Maz-ChIP-Seq(GSE31477)/Homer	GGGGGGGG	1.00E+00	-4.98E-01	1	33	5.88%	3660.7	6.10%
Atoh1(bHLH)/Cerebellum-Atoh1-ChIP-Seq(GSE22111)/Homer	VNRVCAGCTGGY	1.00E+00	-4.92E-01	1	32	5.70%	3556.7	5.92%
Rfx5(HTH)/GM12878-Rfx5-ChIP-Seq(GSE31477)/Homer	SCCTAGCAACAG	1.00E+00	-4.85E-01	1	8	1.43%	910.4	1.52%
NFAT:AP1(RHD,bZIP)/Jurkat-NFATC1-ChIP-Seq(Jolma_et_al.)/Homer	SARTGGAAAAWRTGAGTCAB	1.00E+00	-4.75E-01	1	5	0.89%	574.7	0.96%
ZNF341(Zf)/EBV-ZNF341-ChIP-Seq(GSE113194)/Homer	GGAACAGCCG	1.00E+00	-4.74E-01	1	21	3.74%	2364	3.94%
Nr5a2(NR)/mES-Nr5a2-ChIP-Seq(GSE19019)/Homer	BTCAAGGTCA	1.00E+00	-4.62E-01	1	13	2.32%	1484.9	2.47%
IRF:BATF(IRF:bZIP)/pDC-Irf8-ChIP-Seq(GSE66899)/Homer	CTTTCANTATGACTV	1.00E+00	-4.51E-01	1	3	0.53%	351.4	0.59%
GRHL2(CP2)/HBE-GRHL2-ChIP-Seq(GSE46194)/Homer	AAACYKGTTWDACMRGTTTB	1.00E+00	-4.50E-01	1	20	3.57%	2272.4	3.78%
DMRT1(DM)/Testis-DMRT1-ChIP-Seq(GSE64892)/Homer	TWGHWACAWTGTWDC	1.00E+00	-4.49E-01	1	5	0.89%	585.2	0.97%
HNF6(Homeobox)/Liver-Hnf6-ChIP-Seq(ERP000394)/Homer	NTATYGATCH	1.00E+00	-4.47E-01	1	12	2.14%	1382.4	2.30%
Npas4(bHLH)/Neuron-Npas4-ChIP-Seq(GSE127793)/Homer	NHRTCACGACDN	1.00E+00	-4.46E-01	1	16	2.85%	1830.1	3.05%
Otx2(Homeobox)/EpiLC-Otx2-ChIP-Seq(GSE56098)/Homer	NYTAATCCYB	1.00E+00	-4.44E-01	1	19	3.39%	2166.6	3.61%
ZNF652/HepG2-ZNF652.Flag-ChIP-Seq(Encode)/Homer	TTAACCCTTTVNKKN	1.00E+00	-4.39E-01	1	4	0.71%	473.9	0.79%
HOXA1(Homeobox)/mES-Hoxa1-ChIP-Seq(SRP084292)/Homer	TGATKGATGR	1.00E+00	-4.37E-01	1	6	1.07%	706.1	1.18%
HRE(HSF)/Striatum-HSF1-ChIP-Seq(GSE38000)/Homer	TTCTAGAABNTTCTA	1.00E+00	-4.33E-01	1	6	1.07%	708	1.18%
NFIL3(bZIP)/HepG2-NFIL3-ChIP-Seq(Encode)/Homer	VTTACGTAAYNNNNN	1.00E+00	-4.29E-01	1	16	2.85%	1843.3	3.07%
ZNF711(Zf)/SHSY5Y-ZNF711-ChIP-Seq(GSE20673)/Homer	AGGCCTAG	1.00E+00	-4.24E-01	1	44	7.84%	4946.6	8.24%
HRE(HSF)/HepG2-HSF1-ChIP-Seq(GSE31477)/Homer	BSTTCTRGAABVTTCYAGAA	1.00E+00	-4.24E-01	1	4	0.71%	479.4	0.80%
HLF(bZIP)/HSC-HLF.Flag-ChIP-Seq(GSE69817)/Homer	RTTATGYAAB	1.00E+00	-4.20E-01	1	20	3.57%	2298.5	3.83%
SF1(NR)/H295R-Nr5a1-ChIP-Seq(GSE44220)/Homer	CAAGGHCANV	1.00E+00	-4.09E-01	1	11	1.96%	1294.1	2.15%
TFE3(bHLH)/MEF-TFE3-ChIP-Seq(GSE75757)/Homer	GTCACGTGACYV	1.00E+00	-4.02E-01	1	2	0.36%	246.6	0.41%
PBX2(Homeobox)/K562-PBX2-ChIP-Seq(Encode)/Homer	RTGATTKATRGN	1.00E+00	-3.93E-01	1	25	4.46%	2881.3	4.80%
VDR(NR),DR3/GM10855-VDR+vitD-ChIP-Seq(GSE22484)/Homer	ARAGGTCANWGAGTTCANNN	1.00E+00	-3.91E-01	1	4	0.71%	493.1	0.82%
FXR(NR),IR1/Liver-FXR-ChIP-Seq(Chong_et_al.)/Homer	AGGTCANTGACCTB	1.00E+00	-3.87E-01	1	9	1.60%	1080.9	1.80%
MafF(bZIP)/HepG2-MafF-ChIP-Seq(GSE31477)/Homer	HWWGTCAGCAWWTTT	1.00E+00	-3.74E-01	1	6	1.07%	739.4	1.23%
Barx1(Homeobox)/Stomach-Barx1.3xFlag-ChIP-Seq(GSE69483)/Homer	AAACMATTAN	1.00E+00	-3.70E-01	1	10	1.78%	1207.3	2.01%
Pdx1(Homeobox)/Islet-Pdx1-ChIP-Seq(SRA008281)/Homer	YCATYAATCA	1.00E+00	-3.70E-01	1	29	5.17%	3353.5	5.58%
Smad2(MAD)/ES-SMAD2-ChIP-Seq(GSE29422)/Homer	CTGTCTGG	1.00E+00	-3.60E-01	1	50	8.91%	5694.4	9.48%
Olig2(bHLH)/Neuron-Olig2-ChIP-Seq(GSE30882)/Homer	RCCATMTGTT	1.00E+00	-3.57E-01	1	58	10.34%	6581.3	10.96%
DMRT6(DM)/Testis-DMRT6-ChIP-Seq(GSE60440)/Homer	YDGHTACAWTGTADC	1.00E+00	-3.51E-01	1	4	0.71%	512.1	0.85%
MYB(HTH)/ERMYB-Myb-ChIPSeq(GSE22095)/Homer	GGCVGTTR	1.00E+00	-3.50E-01	1	48	8.56%	5489.2	9.14%
Mef2b(MADS)/HEK293-Mef2b.V5-ChIP-Seq(GSE67450)/Homer	GCTATTTTTGGM	1.00E+00	-3.49E-01	1	17	3.03%	2025.4	3.37%
Gata6(Zf)/HUG1N-GATA6-ChIP-Seq(GSE51936)/Homer	YCTTATCTBN	1.00E+00	-3.41E-01	1	35	6.24%	4058.8	6.76%
CEBP:AP1(bZIP)/ThioMac-CEBPb-ChIP-Seq(GSE21512)/Homer	DRTGTTGCAA	1.00E+00	-3.37E-01	1	18	3.21%	2152	3.58%
ETV1(ETS)/GIST48-ETV1-ChIP-Seq(GSE22441)/Homer	AACCGGAAGT	1.00E+00	-3.29E-01	1	67	11.94%	7618.9	12.69%
Klf9(Zf)/GBM-Klf9-ChIP-Seq(GSE62211)/Homer	GCCACRCCCACY	1.00E+00	-3.23E-01	1	8	1.43%	1007.1	1.68%
PRDM9(Zf)/Testis-DMC1-ChIP-Seq(GSE35498)/Homer	ADGGYAGYAGCATCT	1.00E+00	-3.20E-01	1	10	1.78%	1245.8	2.07%
MafB(bZIP)/BMM-Mafb-ChIP-Seq(GSE75722)/Homer	WNTGCTGASTCAGCANWTTY	1.00E+00	-3.19E-01	1	15	2.67%	1825.1	3.04%
TCF4(bHLH)/SHSY5Y-TCF4-ChIP-Seq(GSE96915)/Homer	SMCATCTGKH	1.00E+00	-3.16E-01	1	42	7.49%	4874.3	8.12%
E2F4(E2F)/K562-E2F4-ChIP-Seq(GSE31477)/Homer	GGCGGGAAAH	1.00E+00	-3.16E-01	1	6	1.07%	774.5	1.29%
Ascl2(bHLH)/ESC-Ascl2-ChIP-Seq(GSE97712)/Homer	SSRGCAGCTGCH	1.00E+00	-3.14E-01	1	30	5.35%	3534.8	5.89%
Smad3(MAD)/NPC-Smad3-ChIP-Seq(GSE36673)/Homer	TWGTCTGV	1.00E+00	-3.14E-01	1	102	18.18%	11485.3	19.12%
GATA:SCL(Zf,bHLH)/Ter119-SCL-ChIP-Seq(GSE18720)/Homer	CRGCTGBNGNSNNSAGATAA	1.00E+00	-3.05E-01	1	3	0.53%	410.4	0.68%
Srebp1a(bHLH)/HepG2-Srebp1a-ChIP-Seq(GSE31477)/Homer	RTCACSCCAY	1.00E+00	-3.03E-01	1	4	0.71%	537.9	0.90%
GFY(?)/Promoter/Homer	ACTACAATTCCC	1.00E+00	-3.01E-01	1	1	0.18%	144.1	0.24%
Foxh1(Forkhead)/hESC-FOXH1-ChIP-Seq(GSE29422)/Homer	NNTGTGGATTSS	1.00E+00	-3.00E-01	1	14	2.50%	1728.3	2.88%
Rfx1(HTH)/NPC-H3K4me1-ChIP-Seq(GSE16256)/Homer	KGTTGCCATGGCAA	1.00E+00	-2.98E-01	1	4	0.71%	540.5	0.90%
LXRE(NR),DR4/RAW-LXRb.biotin-ChIP-Seq(GSE21512)/Homer	RGGTTACTANAGGTCA	1.00E+00	-2.95E-01	1	1	0.18%	146.1	0.24%
Hoxc9(Homeobox)/Ainv15-Hoxc9-ChIP-Seq(GSE21812)/Homer	GGCCATAAATCA	1.00E+00	-2.94E-01	1	14	2.50%	1734.9	2.89%
Sp2(Zf)/HEK293-Sp2.eGFP-ChIP-Seq(Encode)/Homer	YGGCCCCGCCCC	1.00E+00	-2.93E-01	1	36	6.42%	4239.9	7.06%
THRa(NR)/C17.2-THRa-ChIP-Seq(GSE38347)/Homer	GGTCANYTGAGGWCA	1.00E+00	-2.92E-01	1	9	1.60%	1150.5	1.92%
Slug(Zf)/Mesoderm-Snai2-ChIP-Seq(GSE61475)/Homer	SNGCACCTGCHS	1.00E+00	-2.88E-01	1	13	2.32%	1624.9	2.71%
ZNF189(Zf)/HEK293-ZNF189.GFP-ChIP-Seq(GSE58341)/Homer	TGGAACAGMA	1.00E+00	-2.82E-01	1	24	4.28%	2898.9	4.83%
OCT:OCT(POU,Homeobox)/NPC-OCT6-ChIP-Seq(GSE43916)/Homer	YATGCATATRCATRT	1.00E+00	-2.79E-01	1	1	0.18%	151.9	0.25%
BHLHA15(bHLH)/NIH3T3-BHLHB8.HA-ChIP-Seq(GSE119782)/Homer	NAMCAGCTGK	1.00E+00	-2.79E-01	1	38	6.77%	4486.2	7.47%
Myf5(bHLH)/GM-Myf5-ChIP-Seq(GSE24852)/Homer	BAACAGCTGT	1.00E+00	-2.77E-01	1	18	3.21%	2216.8	3.69%
Smad4(MAD)/ESC-SMAD4-ChIP-Seq(GSE29422)/Homer	VBSYGTCTGG	1.00E+00	-2.70E-01	1	48	8.56%	5621.1	9.36%
ZNF669(Zf)/HEK293-ZNF669.GFP-ChIP-Seq(GSE58341)/Homer	GARTGGTCATCGCCC	1.00E+00	-2.65E-01	1	1	0.18%	156.7	0.26%
Pitx1:Ebox(Homeobox,bHLH)/Hindlimb-Pitx1-ChIP-Seq(GSE41591)/Homer	YTAATTRAWWCCAGATGT	1.00E+00	-2.60E-01	1	3	0.53%	434.8	0.72%
Ap4(bHLH)/AML-Tfap4-ChIP-Seq(GSE45738)/Homer	NAHCAGCTGD	1.00E+00	-2.60E-01	1	34	6.06%	4066.3	6.77%
RORg(NR)/Liver-Rorc-ChIP-Seq(GSE101115)/Homer	WAABTAGGTCAV	1.00E+00	-2.59E-01	1	2	0.36%	301.6	0.50%
CHR(?)/Hela-CellCycle-Expression/Homer	SRGTTTCAAA	1.00E+00	-2.53E-01	1	12	2.14%	1543.9	2.57%
RORa(NR)/Liver-Rora-ChIP-Seq(GSE101115)/Homer	AAWCTAGGTCARDNN	1.00E+00	-2.52E-01	1	3	0.53%	439.1	0.73%
Tcf21(bHLH)/ArterySmoothMuscle-Tcf21-ChIP-Seq(GSE61369)/Homer	NAACAGCTGG	1.00E+00	-2.51E-01	1	25	4.46%	3055.4	5.09%
CRE(bZIP)/Promoter/Homer	CSGTGACGTCAC	1.00E+00	-2.50E-01	1	5	0.89%	697.5	1.16%
NPAS2(bHLH)/Liver-NPAS2-ChIP-Seq(GSE39860)/Homer	KCCACGTGAC	1.00E+00	-2.48E-01	1	26	4.63%	3174.3	5.29%
Dlx3(Homeobox)/Kerainocytes-Dlx3-ChIP-Seq(GSE89884)/Homer	NDGTAATTAC	1.00E+00	-2.41E-01	1	12	2.14%	1556.9	2.59%
Hnf6b(Homeobox)/LNCaP-Hnf6b-ChIP-Seq(GSE106305)/Homer	TATTGAYY	1.00E+00	-2.38E-01	1	20	3.57%	2498.6	4.16%
Atf4(bZIP)/MEF-Atf4-ChIP-Seq(GSE35681)/Homer	MTGATGCAAT	1.00E+00	-2.28E-01	1	6	1.07%	840.7	1.40%
PSE(SNAPc)/K562-mStart-Seq/Homer	WAVTCACCMTAASYDAAAAG	1.00E+00	-2.25E-01	1	9	1.60%	1213.6	2.02%
CDX4(Homeobox)/ZebrafishEmbryos-Cdx4.Myc-ChIP-Seq(GSE48254)/Homer	NGYCATAAAWCH	1.00E+00	-2.20E-01	1	29	5.17%	3564.5	5.94%
E2F7(E2F)/Hela-E2F7-ChIP-Seq(GSE32673)/Homer	VDTTTCCCGCCA	1.00E+00	-2.19E-01	1	1	0.18%	174.8	0.29%
DLX1(Homeobox)/BasalGanglia-Dlx1-ChIP-seq(GSE124936)/Homer	NSNNTAATTA	1.00E+00	-2.18E-01	1	31	5.53%	3797.1	6.32%
ETS:RUNX(ETS,Runt)/Jurkat-RUNX1-ChIP-Seq(GSE17954)/Homer	RCAGGATGTGGT	1.00E+00	-2.16E-01	1	2	0.36%	324.2	0.54%
PU.1-IRF(ETS:IRF)/Bcell-PU.1-ChIP-Seq(GSE21512)/Homer	MGGAAGTGAAAC	1.00E+00	-2.11E-01	1	43	7.66%	5177.2	8.62%
Meis1(Homeobox)/MastCells-Meis1-ChIP-Seq(GSE48085)/Homer	VGCTGWCAVB	1.00E+00	-2.07E-01	1	50	8.91%	5977.3	9.95%
Foxf1(Forkhead)/Lung-Foxf1-ChIP-Seq(GSE77951)/Homer	WWATRTAAACAN	1.00E+00	-2.03E-01	1	29	5.17%	3595.5	5.99%
Srebp2(bHLH)/HepG2-Srebp2-ChIP-Seq(GSE31477)/Homer	CGGTCACSCCAC	1.00E+00	-1.95E-01	1	2	0.36%	337.6	0.56%
Nrf2(bZIP)/Lymphoblast-Nrf2-ChIP-Seq(GSE37589)/Homer	HTGCTGAGTCAT	1.00E+00	-1.91E-01	1	4	0.71%	615.3	1.02%
NeuroG2(bHLH)/Fibroblast-NeuroG2-ChIP-Seq(GSE75910)/Homer	ACCATCTGTT	1.00E+00	-1.87E-01	1	42	7.49%	5118.1	8.52%
Sox7(HMG)/ESC-Sox7-ChIP-Seq(GSE133899)/Homer	VVRRAACAATGG	1.00E+00	-1.86E-01	1	7	1.25%	1007.6	1.68%
KLF14(Zf)/HEK293-KLF14.GFP-ChIP-Seq(GSE58341)/Homer	RGKGGGCGKGGC	1.00E+00	-1.79E-01	1	41	7.31%	5022.5	8.36%
NF1(CTF)/LNCAP-NF1-ChIP-Seq(Unpublished)/Homer	CYTGGCABNSTGCCAR	1.00E+00	-1.78E-01	1	18	3.21%	2357.8	3.93%
Ptf1a(bHLH)/Panc1-Ptf1a-ChIP-Seq(GSE47459)/Homer	ACAGCTGTTN	1.00E+00	-1.78E-01	1	79	14.08%	9306.9	15.50%
E2F1(E2F)/Hela-E2F1-ChIP-Seq(GSE22478)/Homer	CWGGCGGGAA	1.00E+00	-1.78E-01	1	2	0.36%	349.3	0.58%
NF-E2(bZIP)/K562-NFE2-ChIP-Seq(GSE31477)/Homer	GATGACTCAGCA	1.00E+00	-1.71E-01	1	5	0.89%	766.8	1.28%
PAX5(Paired,Homeobox),condensed/GM12878-PAX5-ChIP-Seq(GSE32465)/Homer	GTCACGCTCSCTGM	1.00E+00	-1.71E-01	1	2	0.36%	354.3	0.59%
RFX(HTH)/K562-RFX3-ChIP-Seq(SRA012198)/Homer	CGGTTGCCATGGCAAC	1.00E+00	-1.69E-01	1	1	0.18%	199.3	0.33%
Tbet(T-box)/CD8-Tbet-ChIP-Seq(GSE33802)/Homer	AGGTGTGAAM	1.00E+00	-1.65E-01	1	24	4.28%	3090.2	5.15%
Tcf12(bHLH)/GM12878-Tcf12-ChIP-Seq(GSE32465)/Homer	VCAGCTGYTG	1.00E+00	-1.60E-01	1	26	4.63%	3335.7	5.55%
Egr2(Zf)/Thymocytes-Egr2-ChIP-Seq(GSE34254)/Homer	NGCGTGGGCGGR	1.00E+00	-1.57E-01	1	2	0.36%	365.3	0.61%
Zic2(Zf)/ESC-Zic2-ChIP-Seq(SRP197560)/Homer	CHCAGCRGGRGG	1.00E+00	-1.56E-01	1	10	1.78%	1423.8	2.37%
Brn2(POU,Homeobox)/NPC-Brn2-ChIP-Seq(GSE35496)/Homer	ATGAATATTC	1.00E+00	-1.56E-01	1	1	0.18%	208	0.35%
Cux2(Homeobox)/Liver-Cux2-ChIP-Seq(GSE35985)/Homer	HNRAATCAAT	1.00E+00	-1.54E-01	1	7	1.25%	1046.1	1.74%
Usf2(bHLH)/C2C12-Usf2-ChIP-Seq(GSE36030)/Homer	GTCACGTGGT	1.00E+00	-1.52E-01	1	6	1.07%	919.7	1.53%
MITF(bHLH)/MastCells-MITF-ChIP-Seq(GSE48085)/Homer	RTCATGTGAC	1.00E+00	-1.51E-01	1	24	4.28%	3119.1	5.19%
AMYB(HTH)/Testes-AMYB-ChIP-Seq(GSE44588)/Homer	TGGCAGTTGG	1.00E+00	-1.51E-01	1	40	7.13%	4980.5	8.29%
Egr1(Zf)/K562-Egr1-ChIP-Seq(GSE32465)/Homer	TGCGTGGGYG	1.00E+00	-1.42E-01	1	11	1.96%	1570.6	2.62%
NRF(NRF)/Promoter/Homer	STGCGCATGCGC	1.00E+00	-1.41E-01	1	1	0.18%	217.1	0.36%
TEAD1(TEAD)/HepG2-TEAD1-ChIP-Seq(Encode)/Homer	CYRCATTCCA	1.00E+00	-1.35E-01	1	34	6.06%	4331.1	7.21%
ETS:E-box(ETS,bHLH)/HPC7-Scl-ChIP-Seq(GSE22178)/Homer	AGGAARCAGCTG	1.00E+00	-1.33E-01	1	2	0.36%	386.7	0.64%
Rfx2(HTH)/LoVo-RFX2-ChIP-Seq(GSE49402)/Homer	GTTGCCATGGCAACM	1.00E+00	-1.33E-01	1	1	0.18%	223.7	0.37%
Bcl11a(Zf)/HSPC-BCL11A-ChIP-Seq(GSE104676)/Homer	TYTGACCASWRG	1.00E+00	-1.31E-01	1	20	3.57%	2690.3	4.48%
ZFX(Zf)/mES-Zfx-ChIP-Seq(GSE11431)/Homer	AGGCCTRG	1.00E+00	-1.30E-01	1	27	4.81%	3526.6	5.87%
Rfx6(HTH)/Min6b1-Rfx6.HA-ChIP-Seq(GSE62844)/Homer	TGTTKCCTAGCAACM	1.00E+00	-1.29E-01	1	26	4.63%	3410.2	5.68%
Nkx3.1(Homeobox)/LNCaP-Nkx3.1-ChIP-Seq(GSE28264)/Homer	AAGCACTTAA	1.00E+00	-1.26E-01	1	61	10.87%	7460.4	12.42%
ZNF317(Zf)/HEK293-ZNF317.GFP-ChIP-Seq(GSE58341)/Homer	GTCWGCTGTYYCTCT	1.00E+00	-1.24E-01	1	1	0.18%	230.8	0.38%
ZNF136(Zf)/HEK293-ZNF136.GFP-ChIP-Seq(GSE58341)/Homer	YTKGATAHAGTATTCTWGGTNGGCA	1.00E+00	-1.16E-01	1	1	0.18%	236.2	0.39%
Pit1+1bp(Homeobox)/GCrat-Pit1-ChIP-Seq(GSE58009)/Homer	ATGCATAATTCA	1.00E+00	-1.13E-01	1	5	0.89%	840.4	1.40%
ISRE(IRF)/ThioMac-LPS-Expression(GSE23622)/Homer	AGTTTCASTTTC	1.00E+00	-1.02E-01	1	1	0.18%	249.3	0.42%
Tgif1(Homeobox)/mES-Tgif1-ChIP-Seq(GSE55404)/Homer	YTGWCADY	1.00E+00	-9.45E-02	1	99	17.65%	11889	19.80%
p63(p53)/Keratinocyte-p63-ChIP-Seq(GSE17611)/Homer	NNDRCATGYCYNRRCATGYH	1.00E+00	-9.27E-02	1	6	1.07%	1013.5	1.69%
Twist2(bHLH)/Myoblast-Twist2.Ty1-ChIP-Seq(GSE127998)/Homer	MCAGCTGBYH	1.00E+00	-9.17E-02	1	44	7.84%	5647.9	9.40%
FOXP1(Forkhead)/H9-FOXP1-ChIP-Seq(GSE31006)/Homer	NYYTGTTTACHN	1.00E+00	-9.07E-02	1	13	2.32%	1931	3.22%
Tgif2(Homeobox)/mES-Tgif2-ChIP-Seq(GSE55404)/Homer	TGTCANYT	1.00E+00	-8.93E-02	1	112	19.96%	13372.7	22.27%
NFE2L2(bZIP)/HepG2-NFE2L2-ChIP-Seq(Encode)/Homer	AWWWTGCTGAGTCAT	1.00E+00	-8.87E-02	1	3	0.53%	593.9	0.99%
CEBP(bZIP)/ThioMac-CEBPb-ChIP-Seq(GSE21512)/Homer	ATTGCGCAAC	1.00E+00	-8.63E-02	1	12	2.14%	1816.2	3.02%
LRF(Zf)/Erythroblasts-ZBTB7A-ChIP-Seq(GSE74977)/Homer	AAGACCCYYN	1.00E+00	-8.12E-02	1	20	3.57%	2832.1	4.72%
Sp5(Zf)/mES-Sp5.Flag-ChIP-Seq(GSE72989)/Homer	RGKGGGCGGAGC	1.00E+00	-8.09E-02	1	21	3.74%	2956.1	4.92%
MYNN(Zf)/HEK293-MYNN.eGFP-ChIP-Seq(Encode)/Homer	TTCAAAWTAAAAGTC	1.00E+00	-8.05E-02	1	3	0.53%	607	1.01%
FoxL2(Forkhead)/Ovary-FoxL2-ChIP-Seq(GSE60858)/Homer	WWTRTAAACAVG	1.00E+00	-7.93E-02	1	25	4.46%	3449.1	5.74%
ZNF7(Zf)/HepG2-ZNF7.Flag-ChIP-Seq(Encode)/Homer	CTGCCWVCTTTTRTA	1.00E+00	-7.90E-02	1	10	1.78%	1578.1	2.63%
Unknown-ESC-element(?)/mES-Nanog-ChIP-Seq(GSE11724)/Homer	CACAGCAGGGGG	1.00E+00	-7.78E-02	1	15	2.67%	2222.8	3.70%
Six2(Homeobox)/NephronProgenitor-Six2-ChIP-Seq(GSE39837)/Homer	GWAAYHTGAKMC	1.00E+00	-7.78E-02	1	23	4.10%	3212.8	5.35%
Ascl1(bHLH)/NeuralTubes-Ascl1-ChIP-Seq(GSE55840)/Homer	NNVVCAGCTGBN	1.00E+00	-7.57E-02	1	40	7.13%	5253.7	8.75%
Foxo3(Forkhead)/U2OS-Foxo3-ChIP-Seq(E-MTAB-2701)/Homer	DGTAAACA	1.00E+00	-6.99E-02	1	23	4.10%	3244.3	5.40%
PRDM14(Zf)/H1-PRDM14-ChIP-Seq(GSE22767)/Homer	RGGTCTCTAACY	1.00E+00	-6.87E-02	1	4	0.71%	781.3	1.30%
Hoxa11(Homeobox)/ChickenMSG-Hoxa11.Flag-ChIP-Seq(GSE86088)/Homer	TTTTATGGCM	1.00E+00	-6.49E-02	1	72	12.83%	9024.5	15.03%
ERE(NR),IR3/MCF7-ERa-ChIP-Seq(Unpublished)/Homer	VAGGTCACNSTGACC	1.00E+00	-6.04E-02	1	5	0.89%	948.3	1.58%
Foxo1(Forkhead)/RAW-Foxo1-ChIP-Seq(Fan_et_al.)/Homer	CTGTTTAC	1.00E+00	-4.94E-02	1	61	10.87%	7875.9	13.11%
ZNF467(Zf)/HEK293-ZNF467.GFP-ChIP-Seq(GSE58341)/Homer	TGGGGAAGGGCM	1.00E+00	-4.92E-02	1	17	3.03%	2593.7	4.32%
Unknown(Homeobox)/Limb-p300-ChIP-Seq/Homer	SSCMATWAAA	1.00E+00	-4.29E-02	1	15	2.67%	2370.2	3.95%
NeuroD1(bHLH)/Islet-NeuroD1-ChIP-Seq(GSE30298)/Homer	GCCATCTGTT	1.00E+00	-4.09E-02	1	19	3.39%	2895	4.82%
E2F3(E2F)/MEF-E2F3-ChIP-Seq(GSE71376)/Homer	BTKGGCGGGAAA	1.00E+00	-3.97E-02	1	6	1.07%	1165.2	1.94%
Twist(bHLH)/HMLE-TWIST1-ChIP-Seq(Chang_et_al)/Homer	VCAKCTGGNNNCCAGMTGBN	1.00E+00	-3.91E-02	1	1	0.18%	348.6	0.58%
FOXK2(Forkhead)/U2OS-FOXK2-ChIP-Seq(E-MTAB-2204)/Homer	SCHTGTTTACAT	1.00E+00	-3.74E-02	1	17	3.03%	2662.9	4.43%
Hoxd11(Homeobox)/ChickenMSG-Hoxd11.Flag-ChIP-Seq(GSE86088)/Homer	VGCCATAAAA	1.00E+00	-3.60E-02	1	71	12.66%	9166.3	15.26%
Tbx5(T-box)/HL1-Tbx5.biotin-ChIP-Seq(GSE21529)/Homer	AGGTGTCA	1.00E+00	-3.49E-02	1	91	16.22%	11477.5	19.11%
Zic3(Zf)/mES-Zic3-ChIP-Seq(GSE37889)/Homer	GGCCYCCTGCTGDGH	1.00E+00	-2.97E-02	1	11	1.96%	1922	3.20%
Gfi1b(Zf)/HPC7-Gfi1b-ChIP-Seq(GSE22178)/Homer	MAATCACTGC	1.00E+00	-2.80E-02	1	11	1.96%	1933.5	3.22%
Tbx6(T-box)/ESC-Tbx6-ChIP-Seq(GSE93524)/Homer	DAGGTGTBAA	1.00E+00	-2.47E-02	1	18	3.21%	2893.8	4.82%
SCL(bHLH)/HPC7-Scl-ChIP-Seq(GSE13511)/Homer	AVCAGCTG	1.00E+00	-2.30E-02	1	150	26.74%	18317.6	30.50%
Hoxd13(Homeobox)/ChickenMSG-Hoxd13.Flag-ChIP-Seq(GSE86088)/Homer	NCYAATAAAA	1.00E+00	-1.72E-02	1	44	7.84%	6245.8	10.40%
DLX5(Homeobox)/BasalGanglia-Dlx5-ChIP-seq(GSE124936)/Homer	SSTAATTA	1.00E+00	-1.62E-02	1	10	1.78%	1903.6	3.17%
Hand2(bHLH)/Mesoderm-Hand2-ChIP-Seq(GSE61475)/Homer	TGACANARRCCAGRC	1.00E+00	-1.42E-02	1	8	1.43%	1640	2.73%
Hoxa13(Homeobox)/ChickenMSG-Hoxa13.Flag-ChIP-Seq(GSE86088)/Homer	CYHATAAAAN	1.00E+00	-1.39E-02	1	72	12.83%	9656.6	16.08%
FoxD3(forkhead)/ZebrafishEmbryo-Foxd3.biotin-ChIP-seq(GSE106676)/Homer	TGTTTAYTTAGC	1.00E+00	-1.25E-02	1	21	3.74%	3451.8	5.75%
THRb(NR)/HepG2-THRb.Flag-ChIP-Seq(Encode)/Homer	GGTCACCTGAGGTCA	1.00E+00	-1.10E-02	1	9	1.60%	1831.9	3.05%
FOXA1(Forkhead)/MCF7-FOXA1-ChIP-Seq(GSE26831)/Homer	WAAGTAAACA	1.00E+00	-1.08E-02	1	33	5.88%	5027.2	8.37%
Tlx?(NR)/NPC-H3K4me1-ChIP-Seq(GSE16256)/Homer	CTGGCAGSCTGCCA	1.00E+00	-1.05E-02	1	12	2.14%	2271.6	3.78%
Tbx20(T-box)/Heart-Tbx20-ChIP-Seq(GSE29636)/Homer	GGTGYTGACAGS	1.00E+00	-1.04E-02	1	2	0.36%	703.1	1.17%
FOXK1(Forkhead)/HEK293-FOXK1-ChIP-Seq(GSE51673)/Homer	NVWTGTTTAC	1.00E+00	-9.01E-03	1	27	4.81%	4312	7.18%
OCT:OCT-short(POU,Homeobox)/NPC-OCT6-ChIP-Seq(GSE43916)/Homer	ATGCATWATGCATRW	1.00E+00	-7.74E-03	1	9	1.60%	1894.8	3.16%
FOXA1(Forkhead)/LNCAP-FOXA1-ChIP-Seq(GSE27824)/Homer	WAAGTAAACA	1.00E+00	-7.30E-03	1	40	7.13%	6013.1	10.01%
KLF10(Zf)/HEK293-KLF10.GFP-ChIP-Seq(GSE58341)/Homer	GGGGGTGTGTCC	1.00E+00	-7.29E-03	1	7	1.25%	1601.2	2.67%
MafA(bZIP)/Islet-MafA-ChIP-Seq(GSE30298)/Homer	TGCTGACTCA	1.00E+00	-5.28E-03	1	19	3.39%	3381.9	5.63%
E2F6(E2F)/Hela-E2F6-ChIP-Seq(GSE31477)/Homer	GGCGGGAARN	1.00E+00	-4.12E-03	1	3	0.53%	1012.5	1.69%
Foxa2(Forkhead)/Liver-Foxa2-ChIP-Seq(GSE25694)/Homer	CYTGTTTACWYW	1.00E+00	-3.57E-03	1	24	4.28%	4142.2	6.90%
CUX1(Homeobox)/K562-CUX1-ChIP-Seq(GSE92882)/Homer	TATCGATNAN	1.00E+00	-1.82E-03	1	6	1.07%	1656.6	2.76%
Chop(bZIP)/MEF-Chop-ChIP-Seq(GSE35681)/Homer	ATTGCATCAT	1.00E+00	-1.75E-03	1	1	0.18%	676.1	1.13%
HOXB13(Homeobox)/ProstateTumor-HOXB13-ChIP-Seq(GSE56288)/Homer	TTTTATKRGG	1.00E+00	-1.48E-03	1	26	4.63%	4609.6	7.68%
FOXM1(Forkhead)/MCF7-FOXM1-ChIP-Seq(GSE72977)/Homer	TRTTTACTTW	1.00E+00	-1.04E-03	1	30	5.35%	5224.8	8.70%
Fox:Ebox(Forkhead,bHLH)/Panc1-Foxa2-ChIP-Seq(GSE47459)/Homer	NNNVCTGWGYAAACASN	1.00E+00	-7.47E-04	1	27	4.81%	4894.5	8.15%
Foxa3(Forkhead)/Liver-Foxa3-ChIP-Seq(GSE77670)/Homer	BSNTGTTTACWYWGN	1.00E+00	-7.20E-05	1	5	0.89%	1924.2	3.20%
BORIS(Zf)/K562-CTCFL-ChIP-Seq(GSE32465)/Homer	CNNBRGCGCCCCCTGSTGGC	1.00E+00	0.00E+00	1	3	0.53%	2821	4.70%
CTCF(Zf)/CD4+-CTCF-ChIP-Seq(Barski_et_al.)/Homer	AYAGTGCCMYCTRGTGGCCA	1.00E+00	0.00E+00	1	2	0.36%	2854.7	4.75%
CTCF-SatelliteElement(Zf?)/CD4+-CTCF-ChIP-Seq(Barski_et_al.)/Homer	TGCAGTTCCMVNWRTGGCCA	1.00E+00	0.00E+00	1	0	0.00%	133	0.22%
Mouse_Recombination_Hotspot(Zf)/Testis-DMC1-ChIP-Seq(GSE24438)/Homer	ACTYKNATTCGTGNTACTTC	1.00E+00	0.00E+00	1	0	0.00%	187.8	0.31%
Duxbl(Homeobox)/NIH3T3-Duxbl.HA-ChIP-Seq(GSE119782)/Homer	TAAYCYAATCAA	1.00E+00	0.00E+00	1	0	0.00%	172.8	0.29%
DUX(Homeobox)/C2C12-Dux-ChIP-Seq(GSE87279)/Homer	BCWGATTCAATCAAN	1.00E+00	0.00E+00	1	0	0.00%	16	0.03%
E-box(bHLH)/Promoter/Homer	SSGGTCACGTGA	1.00E+00	0.00E+00	1	0	0.00%	149.2	0.25%
GFX(?)/Promoter/Homer	ATTCTCGCGAGA	1.00E+00	0.00E+00	1	0	0.00%	6.4	0.01%
NF1:FOXA1(CTF,Forkhead)/LNCAP-FOXA1-ChIP-Seq(GSE27824)/Homer	WNTGTTTRYTTTGGCA	1.00E+00	0.00E+00	1	0	0.00%	363	0.60%
OCT:OCT(POU,Homeobox)/NPC-Brn1-ChIP-Seq(GSE35496)/Homer	ATGAATATTCATGAG	1.00E+00	0.00E+00	1	0	0.00%	18.7	0.03%
p53(p53)/mES-cMyc-ChIP-Seq(GSE11431)/Homer	ACATGCCCGGGCAT	1.00E+00	0.00E+00	1	0	0.00%	65.9	0.11%
Pax7(Paired,Homeobox),longest/Myoblast-Pax7-ChIP-Seq(GSE25064)/Homer	NTAATTDGCYAATTANNWWD	1.00E+00	0.00E+00	1	0	0.00%	37	0.06%
REST-NRSF(Zf)/Jurkat-NRSF-ChIP-Seq/Homer	GGMGCTGTCCATGGTGCTGA	1.00E+00	0.00E+00	1	0	0.00%	30.4	0.05%
Ronin(THAP)/ES-Thap11-ChIP-Seq(GSE51522)/Homer	RACTACAACTCCCAGVAKGC	1.00E+00	0.00E+00	1	0	0.00%	31.4	0.05%
ZBTB33(Zf)/GM12878-ZBTB33-ChIP-Seq(GSE32465)/Homer	GGVTCTCGCGAGAAC	1.00E+00	0.00E+00	1	0	0.00%	34.5	0.06%
ZFP3(Zf)/HEK293-ZFP3.GFP-ChIP-Seq(GSE58341)/Homer	GGGTTTTGAAGGATGARTAGGAGTT	1.00E+00	0.00E+00	1	0	0.00%	5.3	0.01%
ZNF165(Zf)/WHIM12-ZNF165-ChIP-Seq(GSE65937)/Homer	AAGGKGRCGCAGGCA	1.00E+00	0.00E+00	1	0	0.00%	244.9	0.41%
ZNF16(Zf)/HEK293-ZNF16.GFP-ChIP-Seq(GSE58341)/Homer	MACCTTCYATGGCTCCCTAKTGCCY	1.00E+00	0.00E+00	1	0	0.00%	14.3	0.02%
ZNF382(Zf)/HEK293-ZNF382.GFP-ChIP-Seq(GSE58341)/Homer	GNCTGTASTRNTGBCTCHTT	1.00E+00	0.00E+00	1	0	0.00%	73.2	0.12%
ZNF528(Zf)/HEK293-ZNF528.GFP-ChIP-Seq(GSE58341)/Homer	AGAAATGACTTCCCT	1.00E+00	0.00E+00	1	0	0.00%	24.3	0.04%
ZNF692(Zf)/HEK293-ZNF692.GFP-ChIP-Seq(GSE58341)/Homer	GTGGGCCCCA	1.00E+00	0.00E+00	1	0	0.00%	229.6	0.38%
